# Functional characterization of RNA profiles in processing bodies of human embryonic stem cells and mesodermal cells

**DOI:** 10.1101/2023.11.22.568232

**Authors:** Jin Jiang, Qizhe Shao, Sisi Xie, Xiaoying Xiao, Ruisi Guo, Min Jin, Di Chen

**Author notes:** Corresponding author. (DC) (JJ).

## Abstract

Processing bodies (P-bodies) are the membraneless organelles that play critical roles in RNA storage and decay. Abnormalities in P-bodies contribute to diseases and developmental disorders. Huge efforts have been applied to the identification of the protein components in P-bodies, however, the dynamics of RNA components of P-bodies in human embryonic stem cells (hESCs) during maintenance and differentiation remain largely elusive. Here, we characterized the RNA profiles of P-bodies from HEK293T cells, hESCs, and hESC-derived mesodermal cells. The number of P-bodies decreases upon hESC differentiation towards mesodermal fate, accompanied with the decreased RNAs within P-bodies. By functional analysis of the P-body enriched and P-body depleted genes across different cell types, we discovered the cell type-specific enrichment of P-body-genes and the potential association with human diseases. We also captured the non-coding RNAs, including long intergenic non-coding RNAs and transposable elements in P-bodies in a cell type-specific manner. Furthermore, we verified the involvement P-bodies in regulating the differentiation of hESCs towards mesoderm by over-expression of LSM14A and knocking down of *SPTAN1*. In summary, we characterized the mRNAs and non-coding RNAs in P-bodies of hESCs and hESC-derived mesodermal cells, discovering the potential roles that P-bodies play for the precise differentiation of hESCs.
