## Supplementary tables for "Functional characterization of RNA profiles in processing bodies of human embryonic stem cells and mesodermal cells": table_S3.xlsx

### Sheet: Disease_related gene_Expression
Diseases related genes from OMIM expression by log2 Fold change between P-bodies and cytoplasm across different cell types
genes	log2FC P-bodies/cyto (293T)	log2FC P-bodies/cyto (hESCs)	log2FC P-bodies/cyto (meso)
ABCA12		1.17774
ABCA2	-0.814729	-0.767003	-0.807797
ABHD16A	2.21772
ABL1	-0.622054	-0.952399	-0.521844
ACTA1		-0.937841
ACTG2		-1.06451
ACVR1B	-0.799597	-0.869196	-0.795939
ADAMTSL4			-0.743459
ADAR		-0.955963
ADCY5		-0.565394
AFF3	-0.940899	-0.997375
AGK		-0.427523
AGPS		-0.768632
AGRN	-1.2727	-1.25636	-1.4199
AGT	1.41304
AHDC1	-1.94977	-1.30998	-1.44567
AIG1	-0.554422
AKT3	0.932154	0.789192
ALDH2	-0.446312	-0.499412
ALDH4A1		-0.694556
ALKBH8	1.79264
ALPL		-0.516496	-0.573949
ALS2		-0.472711
AMPD2	-0.414256	-0.784977	-0.573535
AMY1A		1.84226
ANO10		-1.12543
ANTXR1	-0.527543
AP2M1	-0.614824	-0.660826
AP5Z1		-0.979051	-0.969387
APC	0.52453	-0.497575
APC2	-1.57488		-1.00584
ARF1	-0.985073	-0.99232	-0.638786
ARHGAP29	0.471413
ARHGEF2	-0.969281	-0.752208	-0.501634
ARID1A	-1.88736	-1.67874	-1.33562
ARV1	-0.503351
ATAD3A			-0.491392
ATG5	1.08619	0.563453	1.08544
ATG7		-0.730773
ATP13A2	-0.768339	-0.856925	-0.469913
ATP2B1		-0.465891
ATP6AP2	-0.460462	-0.498027
ATP6V1A	-0.557736	-0.871876
AURKA		-0.418534
AUTS2	-1.39277	-0.893721	-0.966392
B3GALT6	-0.484424
BACH1	0.742271
BARD1		-0.70371
BAX	-0.532819
BBS7			0.487492
BBS9		0.506021	0.622695
BDP1	1.25106	0.831957	0.836316
BRAF	0.562864
BRCA1	0.430666
BRIP1		-0.549523
BRPF1		-0.498961	-0.502553
BTG2	-0.536015		-0.48138
BUB1		-0.582826
BUB1B	0.428045	-0.461685
BVES	-0.515468
BYSL		-0.504675
C1orf116		-0.859908
C2orf69		0.840948
CAMTA1	0.604761
CAP1		-0.668377
CAPN2	0.483235		0.410423
CAPZA1		-0.591688
CASC11	-1.02155	-1.67305	-1.04649
CASC15		0.750625	0.524303
CASK		-0.524244
CASP10	-0.520538
CASZ1	-1.24073		-0.877566
CC2D1A		-0.601853
CCDC88A		0.569675
CCND1	-1.19315	-0.855125	-1.01155
CCNK	-0.908803	-1.17366	-0.937825
CCSAP	0.993284
CDC20		-0.569269
CDH1	-1.15909	-1.35248
CDH3		-0.795611
CDK13		-0.739184
CDK2AP1	-0.619792
CDK6	0.643892
CDKN2A	-0.827983
CDS1	0.709082
CENPE	1.06294		0.892522
CENPF	0.917303	-0.577082
CEP104		-0.668221
CHD8	-0.908823	-0.969506	-0.638488
CHN1	0.815138		0.672063
CHRNA5	-0.866007
CIC	-1.4818	-1.26002	-1.257
CKAP2L		0.513641
CLCN6		-0.604704	-0.547086
CLCNKB	0.986101
CLK1	1.41737	0.533813	1.18194
CLTC		-1.04665
CMAHP	1.65877
CMPK1		0.905137
CNOT2	0.483797
CNOT3	-0.914143	-1.06057	-0.813753
CNTNAP2	-0.524892	0.590478	-0.515183
COA7	-0.486194
COG2		-0.728525
COL11A2	1.23661
COL4A3	0.682537
COL7A1	1.55138	0.771453	0.640089
COL9A2	1.27316
COPB2		-0.497059
CPSF3		-0.662385
CPT2	-0.962016	-1.14465	-0.595775
CRBN	0.682012
CREB1	1.0232
CREG1	-0.513126	0.564408
CTCF		-1.0436	-0.503005
CTNNA2		-0.800307
CTNNB1		-1.13537	-0.493671
CUL3		-0.577595
DARS1		-0.502568
DARS2	-0.577398	-0.663666
DCDC2	1.1831
DCTN1	-1.1111	-1.38947	-1.09698
DDOST	-0.579606	-0.687252
DDR2	1.23075
DDX3X		-0.901792
DDX6	-1.02846	-1.21176	-0.883138
DEGS1	-0.648297	-0.834634
DGUOK			0.671243
DHCR24	-0.674155	-0.85055	-0.58872
DHDDS		-0.853477	-0.50604
DIP2B		-0.829364
DMRTA2	-0.598038
DNMT3A		-0.524639
DPH2	0.523312
DPP10		0.77246	0.789011
DPP6		-1.05939	-0.786423
DPPA4		-0.820991	-0.426704
DPYSL5	-0.922388	-0.821547	-0.616316
DSTYK			-0.547457
DVL1	0.430759
DYNC1I2		-0.846695
DYNC2LI1			0.760841
DYSF		-0.970084
ECE1	-0.946511	-1.19635	-1.01313
EEF1A2	-1.37949	-1.13604
EFHD2	-0.74283	-0.590363	-0.510585
EGFR	-0.815943	-1.18341
EHBP1	0.604794	-0.546478
EIF2B3		-0.528539
EIF3F			0.601841
EIF4E		-0.676064
EIF4G1		-1.50515	-1.06993
ELAC2		-0.700559
ELMO1	-0.777166	-1.30965
ELMOD3	0.722829
ELP2		-0.755624
EMC1	-0.794234	-1.10353	-0.504415
EN1	-1.12827
ENO1		-0.956457	-0.399001
ENPP1		-0.75886
EP300	-1.65413	-1.49361	-1.15806
EPCAM		-0.832427
EPHA10	0.632992
EPHA2	-0.837089	-0.839282	-0.663206
EPHB2	-0.548704
EPM2A	0.63155	1.02095
ERBB2	-0.529924	-0.844849	-0.839767
ERCC3	0.58693
ERCC6	-0.515761	-0.750663
ERLIN2		-0.879415	-0.449179
ESPN		-0.99095
EXOC8		-0.605603
F11R	-0.543681	-0.488102
FAF1			0.495998
FBXL3
FBXO28		-0.647736
FBXO31		-0.520843
FGD1	-1.24193	-1.24217	-1.05316
FGFR4		-0.627363	-0.493554
FGGY			1.08458
FH		-0.701334
FMN2	-0.515737
FOXE1	-0.768838
FOXP1	-0.720582
FRG1	0.738147		0.614685
FUCA1		-0.734285
FYCO1	-0.75254	-0.855272
GALNT2	-0.530257	-0.645069	-0.422287
GAS1	-0.69929
GBA		-0.888393	-0.632493
GJA1	-1.28831	-1.40123	-0.597769
GLI2	-1.41844	-0.927305	-0.855781
GMPS		-0.700392
GNAI3	-0.502576	-0.899811
GNB1	-0.529127	-0.632961
GNPAT	0.665527		0.735473
GORAB	0.740598
GPR3		-0.784787
GRIK2		0.917794
H3-3A	-1.11469	-0.710868	-0.51883
H6PD	-0.963945	-0.8331	-0.862981
HADHA	-0.481508	-0.510415
HAX1	0.786653		0.752947
HERC2	-0.911486	-0.906911	-0.528681
HIC2	-0.552836	-0.850533	-0.964135
HINT1		0.649934	1.06295
HK1	-0.970184	-0.992492	-0.563602
HMGCR		-0.738406
HMMR	0.644635		0.753954
HNRNPR		-0.531625
HNRNPU		-0.806633
HOOK1	0.709383
HSPD1		-0.735711
HSPG2	-1.96593	-0.875765	-1.05651
HUWE1	-1.76596	-1.65049	-0.912422
IBA57	-0.571319
ID3	-0.456439
IDH1		-0.642062
IER5	-0.534199		-0.626903
IGSF3	-0.729379	-1.05732	-0.773651
IL6ST	0.447547	0.596576
IMMT	-0.508306	-1.11329
IMPA1		-0.855139
INSIG2	0.931087	0.595968
IQGAP1		2.2154
IQSEC1	-0.933197
IQSEC2	-0.77887	-0.570112
ISG15	-1.4229	-1.0357	-1.09788
JAK1		-0.796325
JUN	-0.956657	-1.07799	-0.921605
KCNH2			-0.430742
KCNQ4	-1.04441
KDM1A		-0.712037
KDM4B	-0.983171	-1.05437	-0.68065
KDM5B	-0.581199	-1.09769
KDM5C	-0.774647	-0.826496	-0.728485
KIAA0232	1.02868	0.461574
KIAA1109	1.05661		0.560757
KIAA1549	-1.20005	-1.05654	-0.928607
KIF1A	-1.6599	-1.31387	-1.20546
KIF1B	-0.530725	-1.10446	-0.499939
KIF4A		-1.00027
KIFAP3		-0.715265	0.439645
KLHL15		-0.577765
KMT2B	-1.69024	-1.1473	-1.20944
KMT5B	0.774893
KRAS	0.43326
LAMB2	-0.762301	-1.27873	-0.528797
LAMC1	-0.714063	-1.25615	-0.555091
LBR	-0.518531	-1.1131	-0.431281
LFNG			-0.954894
LHFPL5			-0.87913
LINGO1	-0.931448	-0.855571	-0.86953
LINS1	0.47878
LMNA	-1.12576	-1.06414	-0.624556
LOXL3		-0.777244
LPIN1		-0.59203
LRPAP1	-0.430141	-0.462492	-0.510689
LRPPRC		-0.615765
LTBP1	-0.94723	-0.465937
LY6E	-0.579519	-0.694972
MACF1		2.32196
MAD2L2			0.476602
MARS2	-0.951552	-0.93031	-0.669841
MARVELD2	-0.79955	-0.883346
MBOAT7	-1.12823	-1.34692	-1.25002
MCC	-0.627846	-0.692256
MDH1			0.529011
MECP2			-0.484249
METTL13	-0.542017	-0.576095
MFN2		-0.591195
MMACHC	-0.734867		-0.690245
MPL	-2.32064		-1.77282
MPV17	-0.524499
MSH2		-0.789643
MSH6	-0.452505	-0.874958
MTHFR	-0.687997	-0.513015
MTOR	-0.703518	-1.05779	-0.535121
MTR		0.532714
MTSS2	-1.10094	-1.00145	-0.928256
MUC1	-1.5931	-1.51785	-1.38204
MUTYH	1.14568
MXI1		0.709391
MYCN		-0.487979	-0.563022
MYO6	0.882558	2.82164	2.43304
NAA15		-0.833815
NCAPH		-0.543143
NCDN	-0.777986	-0.984972	-0.528449
NCOA3		-0.687416
NDRG1	-0.641459
NDST1	-0.500329	-0.997014	-0.678158
NEB		0.722264
NEK4	0.883212
NEMF	0.809831		0.490135
NET1		-0.42185
NHP2		1.02847
NKTR
NKX2-5	-0.623873
NLGN1		0.836196
NLGN4X		-0.96392	-0.573515
NONO		-0.877226
NOS1AP	-1.14758	-1.19888
NOVA2	-1.81518	-1.52606
NQO1	-0.754669	-0.613586
NQO2			0.459635
NRAS	1.33955	0.526317
NSD1		-0.96712	-0.480337
NSUN2		-0.600979
NUF2	0.883449		0.847774
NUP133		-0.644707
NUS1	1.06133	1.55839	0.483327
OPHN1		1.32414
ORC1		-0.56783
OTUD6B	0.698638
P3H1		-0.465028
PAK1		-0.552413
PANK4		-0.50927
PARK7		0.638459	0.729015
PARS2	-0.54686
PBX1	-0.680632	-0.741208	-0.600218
PC	-0.934451	-0.681582	-0.454213
PCA3		-1.34612
PCAT1	-0.715499
PCSK9		-0.600044	-0.924699
PDCD6IP	-0.834352	-1.16454
PDGFRB		-0.976604	-0.971895
PDZD8	0.514318	0.76559
PEG10		-1.42127	-0.541192
PHF13		-0.722784	-0.558803
PHF21A			-0.689618
PHF8	-0.750315	-0.883793	-0.61588
PHGDH	-0.969502	-0.931432
PIDD1	0.518414
PIK3CA	0.796329
PIK3CD	-0.636201	-0.750526
PJVK	0.802309		0.848811
PKDCC	0.69881
PLEKHG5		-0.575	-0.588052
PLK4	1.32682		0.58058
PLOD1	-0.63976	-0.922398	-0.655651
POGZ	-0.753564	-0.525553
POLD1	-0.477062	-0.879106	-0.662083
POLE		-0.794448	-0.619842
POLR1A	-1.31194	-1.37857	-0.960869
POLR1B	-0.450156	-0.721995
POLR3GL	1.27007	0.640724	1.27631
POMGNT1	0.787129	0.55456	0.660946
POTEE	3.29833
PPARG	0.731832
PPIP5K2	1.02216		0.546867
PPP2R1B	-0.454858	-0.944758
PPT1	-0.566744	-0.756811
PRDM16	-1.17985
PRDX1	-0.672703	-0.587393
PRMT9		-0.607968
PTCH2	-0.687731
PTEN	0.586854	0.899525
PTMA	0.728213	0.820522
PTPN12		0.565253
PTPRF	-1.26303	-0.981352	-0.991124
PUM1	-0.611754	-1.05228	-0.610466
PUS7		-0.491565
RAB3GAP1		-0.769912
RABL3		0.499071
RAC1	-0.763256	-0.553817
RAD51D	0.563104
RAD54B			0.685188
RAD54L		-0.476183
RANBP2		-0.592614
RB1	-0.464246	-0.551576
RB1CC1	1.61101	1.37007	0.848837
RBM8A		-1.00922
RER1			0.415828
RHBDF2	-0.903399	-1.0306	-0.835314
RHOA	-0.797069	-0.811617
RHOB	-0.610573	-0.615664	-0.58325
RHOH			0.547204
RHOQ	0.990528	1.63729	1.00764
RHOU	0.792378
RNF11	0.665705
RNF2		-0.579881
RNF7		0.564338	0.631517
RNPC3	0.520353
ROBO1	-0.414088	-0.538372
RORA	0.883024
RPL10			0.631454
RPL11			0.615825
RTN4	-0.650737	-0.505646
RUBCN	-0.719541	-0.968002	-0.785648
RUNX3	-0.858989		-0.647841
RUSC2	-0.871909	-0.764187	-0.929231
S1PR1			-0.660373
SASH1		-0.891958	-0.44056
SATB2	-0.857156
SCAPER	0.715519
SCN3A	1.04301
SDC3	-0.510569	-0.722223	-0.622592
SEC24A		-0.91521
SEC24B	-0.537547	-0.830322
SEC24D		-0.937523
SELENOI	0.62348		-0.414864
SELENON	-1.14021	-0.962538	-0.8291
SERPINB6			0.437638
SET	0.529449	-0.619089
SETBP1			-0.679584
SETD1B	-2.19812	-1.29297	-1.41595
SETD5			-0.500467
SF3B4	-1.47433	-1.48591	-0.888576
SFPQ	-0.517438	-0.532169
SHANK2	-0.877307	-0.847656
SIX3	-1.86335
SKI	-1.47013	-1.38408	-1.12881
SLC16A1	-0.833004	-0.602524
SLC19A2		-0.452674
SLC1A4	-0.625476		-0.58443
SLC25A24		-0.512225
SLC2A1	-0.901551	-0.970129	-0.795782
SLC35A3		0.836084
SLC39A7		-0.57352
SLC4A2			-0.430375
SLC5A6		-0.497465
SLC6A9	-0.681293		-0.550301
SLC9A1	-1.6422	-1.73231	-1.58119
SLCO2A1	-0.996459		-0.709918
SMAD4		-0.523208
SMPD4	-0.546891	-0.825033	-0.59595
SMPDL3B	-0.524957	-0.984593
SNHG32		0.988345	0.511247
SNHG5		1.04656	0.671789
SNHG6	0.477368	1.19024	1.29069
SNIP1		-0.71945
SNX10	0.544053	1.48147
SNX14	0.635978
SOX11		-0.82184	-0.589964
SPAST	0.601495	1.03966
SPEN	-1.22845	-0.97503	-1.17235
SPRED2	-0.822689	-0.537448	-0.580891
SRGAP1	-1.03964	-1.05212	-0.691046
SRI		0.584752	0.910451
SRRM2	-1.92989	-1.90921	-1.3675
SS18L2		0.746631	0.630857
ST3GAL3	-1.06339
STAG1	0.848696
STAMBP	0.409978
STAT1		-1.05931
STIL		-0.772401
STK11			-0.568287
STK17B	0.464018
STMN1			0.524838
SUCLG1			0.506432
SVBP		1.17419	0.97295
SYN1	-2.5532	-1.73772	-1.24799
SYNE1		-0.855948
SYNGAP1	-0.980716		-0.720982
SYP	-0.702259
SYT14	1.07432	0.583669
SZT2	-0.656622		-0.68824
TAF1		-0.440162
TAF2		-0.562421
TAF4	-1.35192	-0.860012	-0.728547
TANC2	-0.771686	-1.09905
TARDBP		-0.897669
TBC1D7			0.650524
TBL1XR1	1.12495
TECR	-1.05137	-1.07644	-0.921279
TERT		-0.85432
TET3		-0.665853	-0.504688
TEX10		-0.75051
TEX15	0.803733	0.921743
TFE3	-0.450834	-0.449824
TFG		-0.603669
THRB
TIA1	0.632699
TIE1		-1.10182
TKT	-0.867126	-0.980488	-0.468188
TLK2		0.569858
TMED5		1.28937
TMEM87B		-0.642197
TMEM94	-0.545689	-1.16154	-0.822212
TMLHE		-0.655891
TNFRSF25	0.588384
TNFRSF8		-0.859681
TNIK		-0.863611
TNPO2			-0.560261
TOR1AIP1		-0.616593
TP53	-0.617448	-0.880876	-0.602459
TP53TG1		1.16842	1.33968
TP73	-0.875867
TPM3	-0.528758	-0.969934
TPR		-0.726806
TPRKB		0.54184	0.651602
TRAK2	0.703754
TRAPPC11		-0.60588
TRAPPC12	-0.711593	-0.659742	-0.579206
TRAPPC9	-1.34412	-1.4564	-1.12109
TRIM62	-1.22054	-0.774034
TRIO	-0.504834		-0.403336
TRIP12		-0.592371
TRIT1	0.656226
TRRAP	-1.40422	-1.36183	-0.976527
TSEN15	0.503245	0.606137	0.474663
TSPAN7	-0.970368
TTF2		-0.439589
TTI2	-0.799668	-0.852272
TTN	1.06889	0.805514	0.890144
TUBA4A	-1.17801	-1.48553
TUSC3			0.59437
UBA5	0.451973
UBAP2L	-0.61768	-1.19289	-0.558576
UCHL1			0.413235
UGP2	0.457502		0.663515
UROD			0.433616
USP24		-1.03542
USP27X		-0.601381
USP9X	-0.722078	-1.08528	-0.439303
VAMP2	-0.653335	-0.578305
VANGL2	-0.876538	-1.21558	-1.03076
VPS13D	-0.623535	-1.06943	-0.470283
VPS37A	0.625678
WLS	-0.681151	-0.895054
XPA	1.01043		0.744162
YARS1		-0.438715
ZBTB11		-0.564263
ZC3H14		-0.521479
ZFHX3	-1.62325		-0.639731
ZMPSTE24	-0.423185	-0.682952
ZMYM3	-0.738432	-1.29182	-0.609216
ZMYND11	1.07152		0.455422
ZNF292	0.646013
ZSWIM6	-0.571481

### Sheet: Disease associate_gene_list
Parkinson Disease (PD)	Developmental Disorder	Microcephaly	Cancer	Autism	Amyotrophic Lateral Sclerosis (ALS)	Neurological Genes	Alzheimer's Disease (AD)	Autosomal Recessive (AR)
JUN	ABCA2	ADAR	ACVR1B	TBR1	ACTA1	ABL1	JUN	ABCA12
AD7CNTP	ABC2	DRADA	ACVRLK4	CUL3	ASMA	CHDSKM	AD7CNTP	ARCI4A
AGRN	IDPOGSA	DSH	ALK4	FOXP1	NEM3	AIG1	AGRN	ARCI4B
CMS8	ACTL6B	DSRAD	ADH1B	SLC9A9	CMYP2A	AMY1A	CMS8	ICR2B
AK2	BAF53B	IFI4	ADH2	NLGN1	CMYP2B	AOMS1	AK2	LI2
ALDH4A1	IDDSSAD	G1P1	AKT1	GABRA4	SHPM	SYNX	ALDH4A1	ABHD16A
ALDH4	DEE76	AGS6	CWS6	EIF4E	CMYP2C	APOB	ALDH4	BAT5
P5CDH	ALG14	ADPRHL2	ALDH2	ZSWIM6	ACTG2	FLDB	P5CDH	D6S82E
ALPL	CMS15	ARH3	APC	TRRAP	ACTA3	LDLCQ4	ALPL	SPG86
HOPS	IDDEBF	CONDSIAS	GS	CNTNAP2	VSCM1	FCHL2	HOPS	ACTA1
TNSALP	MEPCA	AFF3	FPC	PTEN	MMIHS5	BAALC	TNSALP	ASMA
HPPA	ALKBH8	LAF4	BTPS2	PDZD8	ALPL	BARX1	HPPA	NEM3
HPPO	ABH8	KINS	DESMD	SHANK2	HOPS	BBS12	HPPO	CMYP2A
HPPI	MRT71	AGPS	AR	CHD8	TNSALP	FLJ35630	HPPI	CMYP2B
HPPC	ANK3	ADHAPS	DHTR	VAMP2	HPPA	C4orf24	HPPC	SHPM
ANIB3	MRT37	RCDP3	TFM	TANC2	HPPO	BBS5	ANIB3	CMYP2C
ATAD3A	AP2M1	AGT	SBMA	NOVA2	HPPI	BBS7	ATAD3A	ADAMTSL4
HAYOS	CLAPM1	SERPINA8	KD	CNOT3	HPPC	BLACE	HAYOS	TSRC1
PHRINL	MRD60	AHDC1	SMAX1	NLGN4X	ALS2	BPESC1	PHRINL	ECTOL2
ATP13A2	APC2	XIGIS	HYSP1	PTCHD1	ALSJ	BYSL	ATP13A2	ADCY1
PARK9	APCL	MRD25	ATM	NLGN3	PLSJ	C1DELp35	PARK9	DFNB44
KRPPD	MRT74	AKT3	ATA	MECP2	IAHSP	DEL1p35	KRPPD	ADCY5
SPG78	ARX	PKBG	AT1	RPL10	ALX3	C1DUPp36.33	SPG78	FDFM
AVSD1	ISSX	MPPH2	ATR	TMLHE	FND1	DUP1p36.33	AVSD1	DSKOD
AVCD	PRTS	ALPL	FRP1		ANTXR1	CAHM	AVCD	AGK
B3GALT6	MRXS1	HOPS	SCKL1		TEM8	LINC00468	B3GALT6	MULK
SEMDJL1	MRX36	TNSALP	FCTCS		ATR	CD1A	SEMDJL1	MTDPS10
EDSSPD2	MRX54	HPPA	AURKA		GAPO	CD58	EDSSPD2	CATC5
ALGAZ	MRX43	HPPO	STK15		AOX1	LFA3	ALGAZ	CTRCT38
BCC1	MRX87	HPPI	AURORA2		ARHGAP29	CHDM	BCC1	ANO10
BSND	MRX29	HPPC	BTAK		PARG1	CHIC2	BSND	TMEM16K
C1QA	MRX32	ALS2	ARK1		ARID1A	BTL	C1QA	SCAR10
C1QD1	ASH1L	ALSJ	STK6		C1orf4	CMAHP	C1QD1	AP4B1
C1QB	KIAA1420	PLSJ	AIK		B120	CMAH	C1QB	SPG47
C1QD2	ASH1	IAHSP	AXIN2		SMARCF1	COMA	C1QD2	CPSQ5
C1QC	MRD52	AMPD2	ODCRCS		MRD14	CREB1	C1QC	AP4M1
C1QG	ATP2B1	SPG63	BARD1		CSS2	CREG1	C1QG	SPG50
C1QD3	PMCA1	PCH9	BAX		ASPM	CREG2	C1QD3	CPSQ3
C8A	MRD66	AP4B1	BCAR3		MCPH5	CXCL1	C8A	AP5Z1
C8B	ATP6AP2	SPG47	SH2D3B		BBS5	GRO1	C8B	KIAA0415
CAMTA1	ATP6M8-9	CPSQ5	NSP2		CAPN2	MGSA	CAMTA1	SPG48
KIAA0833	XMRE	ARF1	BCAR4		CAPZA1	CYP11B1	KIAA0833	ASPM
CECBA	MRXSH	PVNH8	BCPR		CAPPA1	P450C11	CECBA	MCPH5
CAP1	XPDS	ARHGEF2	BLACAT1		CASP10	FHI	CAP1	ATG5
CASZ1	CDG2R	GEFH1	LINC00912		MCH4	D1S1733E	CASZ1	APG5
SRG	BCL11B	KIAA0651	BLCAP		ALPS2	DAN	SRG	APG5L
CCDC28B	CTIP2	NEDMHM	BC10		CASP8	DAZL	CCDC28B	ASP
MGC1203	IMD49	ARID1A	BRAF		MCH5	DAZH	MGC1203	SCAR25
CD52	IDDFSTA	C1orf4	NS7		ALPS2B	SPGYLA	CD52	ATG7
CDW52	BRPF1	B120	BRCA1		CCDC28B	DEL1p36	CDW52	APG7L
CDC20	BR140	SMARCF1	PSCP		MGC1203	C1DELp36	CDC20	GSA7
OZEMA14	IDDDFP	MRD14	BROVCA1		CCSAP	DEL1q21	OZEMA14	SCAR31
CDC42	C12orf4	CSS2	PNCA4		CSAP	C1DELq21	CDC42	ATP13A2
TKS	MRT66	ARV1	FANCS		C1orf96	DEL1q41q42	TKS	PARK9
CDCP2	CACNG2	DEE38	BRCA2		CD244	C1DELq41q42	CDCP2	KRPPD
CELA2A	MRD10	ASH1L	FANCD1		NAIL	DEL2p12p11.2	CELA2A	SPG78
ELA2A	CAMK2A	KIAA1420	BROVCA2		NKR2B4	C2DELp12p11.2	ELA2A	ATP2B2
AOMS4	KIAA0968	ASH1	GLM3		SLAMF4	DEL2p16.1-p15	AOMS4	PMCA2
CHD5	CAMKA	MRD52	PNCA2		CD28	C2DELp161-p15	CHD5	DFNA82
PMNDS	MRD53	ASPM	BRIP1		CD58	DEL2p21	PMNDS	ATP6V1A
CLCN6	MRT63	MCPH5	BACH1		LFA3	C2DELp21	CLCN6	HO68
CONRIBA	CAMK2B	ATAD3A	FANCJ		CDC42	DEL2q31	CONRIBA	ARCL2D
CLCNKA	MRD54	HAYOS	BUB1		TKS	DEL3pterp25	CLCNKA	DEE93
CLCNKB	CAMK2G	PHRINL	MCPH30		CFAP221	C3DELpterp25	CLCNKB	BDP1
CLDN19	CAMKG	ATP1A2	BUB1B		PCDP1	DEL3q29	CLDN19	TFNR
HOMG5	MRD59	FHM2	BUBR1		CFC1	MICRODEL3q29	HOMG5	DFNB112
CMM	CASK	MHP2	MVA1		CRYPTIC	DEL4q21	CMM	BUB1
MLM	MICPCH	FARIMPD	CASC1		HTX2	C4DELq21	MLM	MCPH30
DNS	FGS4	DEE98	LAS1		CFLAR	DEL6q11q14	DNS	BVES
CMPK1	CMG	BCL11A	PPP1R54		FLIP	C6DELq11q14	CMPK1	HBVES
CMPK	MRXSNA	CTIP1	CASC11		CASPER	DEL7q11.23	CMPK	POPDC1
UMPK	CC2D1A	EVI9	LINC00990		FLAME1	C7DELq11.23	UMPK	LGMDR25
UMK	MRT3	KIAA1809	CARLO7		CASH	DEL8q12q21	UMK	CAMK2A
CMK	CCNK	DILOS	CASC15		CHN1	C8DELq12q21	CMK	KIAA0968
CNR2	IDDHDF	BCS1L	LINC00340		CHN	DEL8q13	CNR2	CAMKA
CB2	CDH15	FLNMS	CASC19		ARHGAP2	C8DELq13	CB2	MRD53
CX5	CDH14	GRACILE	LINC01245		RHOGAP2	DEL8q21.11	CX5	MRT63
COL8A2	CDH3	BJS	CARLO6		DURS2	C8DELq21.11	COL8A2	CDC14A
FECD1	MRD3	PTD	CASC2		CKAP2L	DNAJB9	FECD1	DFNB32
PPCD2	CDK13	MC3DN1	CASC21		RADMIS	MDG1	PPCD2	CDK6
COL9A2	CDC2L5	BTG2	LINC01244		CNGA3	DPPA2	COL9A2	PLSTIRE
EDM2	CHED	PC3	CARLO2		CNG3	PESCRG1	EDM2	MCPH12
STL5	CHDFIDD	BUB1	CASC8		ACHM2	ECAT15-2	STL5	CENPE
CORT	CDK8	MCPH30	LINC00860		CNTN2	DPPA4	CORT	MCPH13
CPT2	IDDHBA	C1DELp35	CARLO1		TAX	DPPA5	CPT2	CEP104
IIAE4	CEP104	DEL1p35	CASP10		TAX1	ESG1	IIAE4	GLYBP
CTPS1	GLYBP	C2orf69	MCH4		FAME5	DUP1q21	CTPS1	KIAA0562
CTPS	KIAA0562	COXPD53	ALPS2		COL11A1	C1DUPq21	CTPS	JBTS25
IMD24	JBTS25	CCDC88A	CASP8		STL2	DUP2q31.1	IMD24	MRT77
CTRC	MRT77	KIAA1212	MCH5		DFNA37	C2DUPq31.1	CTRC	CEP135
CLCR	CHD8	HKRP1	ALPS2B		COL3A1	DUP3q29	CLCR	KIAA0635
CTRCT8	DUPLIN	GIRDIN	CCAT1		EDSVASC	MICRODUP3q29	CTRCT8	MCPH8
CCV	KIAA1564	APE	CARLO5		PMGEDSV	DWS	CCV	CLIC5
CYP4A11	IDDAM	GIV	CCAT2		COLEC11	C3DELq22q24	CYP4A11	DFNB103
CYP4A22	CIC	PEHOL	CCND1		CLK1	DEL3q22q24	CYP4A22	CLRN2
DAB1	KIAA0306	CDC42	PRAD1		3MC2	ELMO1	DAB1	DFNB117
SCA37	MRD45	TKS	BCL1		CRB1	CED12	SCA37	COA7
DDOST	CLTC	CDCA7	CDH1		RP12	ERPL1	DDOST	RESA1
OST	MRD56	JPO1	UVO		LCA8	HLM2	OST	SELRC1
OST48	CNKSR2	ICF3	LCAM		CREB1	FANCE	OST48	C1orf163
CDG1R	CNK2	CENPF	ECAD		CRIPT	FACE	CDG1R	SCAN3
DEL1p36	KIAA0902	CILD31	BCDS1		SSMDF	FECB	DEL1p36	COL11A2
C1DELp36	MRXSHG	STROMS	CDK2AP1		CTLA4	FGFR1OP	C1DELp36	DFNA13
DHCR24	CNOT2	CFC1	DOC1		IDDM12	FOP	DHCR24	DFNB53
KIAA0018	NOT2	CRYPTIC	CDKN2A		CELIAC3	FLJ25415	KIAA0018	FBCG2
DHDDS	IDNADFS	HTX2	MTS1		ALPS5	FMO2	DHDDS	OSMEDA
HDS	CNOT3	CKAP2L	P16		DARS1	FRA3B	HDS	OSMEDB
RP59	NOT3	RADMIS	MLM		DARS	FHIT	RP59	COL4A3
DEDSM	IDDSADF	CNTN2	CMM2		HBSL	FRG1	DEDSM	ATS2
DIO1	COL4A3BP	TAX	CHEK2		DARS2	FSG1	DIO1	ATS3
TXDI1	GPBP	TAX1	RAD53		ASPRS.LBSL	FRG2	TXDI1	BFH2
THMA2	CERT	FAME5	CHK2		DCTN1	FUS1	THMA2	COL4A4
DJ1	MRD34	COG2	CDS1		HMN7B	G0S2	DJ1	BFH1
PARK7	CRADD	LDLC	LFS2		DDR2	GADD45G	PARK7	COL7A1
DNALI1	RAIDD	CDG2Q	CHRNA3		NTRKR3	GRP17	DNALI1	NDNC8
P28	MRT34	CPSF3	LNCR2		TKT	GAEC1	P28	COPB2
SPGF83	CRBN	CPSF73	PAOD2		WRCN	GAS1	SPGF83	MCPH19
DPH2	MRT2	NEDMHSN	BAIPRCK		DDX59	GENEY	DPH2	OPDD
DPH2L2	CTCF	CPT2	CHRNA5		OFD5	GMPS	DPH2L2	CRBN
DEDSSH2	MRD21	IIAE4	COLCA1		DEGS1	GNLY	DEDSSH2	MRT2
DVL1	DDX3X	CRIPT	COLCA2		DES1	D2S69E	DVL1	CSF3R
DRS2	DDX3	SSMDF	CRCS11		MLD	TLA519	DRS2	GCSFR
ECE1	DBX	CTNNA2	CRCS2		HLD18	H3C11	ECE1	SCN7
EDN2	MRX102	CAPR	CRCS5		DEL1q41q42	HIST1H3I	EDN2	CYP2U1
EFHD2	MRXSSB	CTNR	CRCS6		C1DELq41q42	H3FF	EFHD2	SPG56
SWS1	DDX6	CDCBM9	CRCS7		DGUOK	H3C6	SWS1	DCDC2
EIF2B3	HLR2	DCLRE1B	CRCS8		DGK	HIST1H3E	EIF2B3	RU2
VWM3	IDDILF	SNM1B	CRCS9		MTDPS3	H3FD	VWM3	KIAA1154
ELAVL4	DIP2B	APOLLO	CT47A10		PEOB4	H3.1	ELAVL4	NPHP19
HUD	KIAA1463	DKCB8	CT47A11		NCPH1	H4C14	HUD	DFNB66
PNEM	DLG3	DCTN1	LOC255313		DISC1	H4FN	PNEM	NSC
ELOVL1	NEDLG	HMN7B	CT47A3		SCZD9	H4F2	ELOVL1	DCLRE1B
SSC1	SAP102	DDX59	CT47A4		DJ1	HCP5	SSC1	SNM1B
IKSHD	XLID90	OFD5	CT47A5		PARK7	6S2650E	IKSHD	APOLLO
EMC1	DLG4	DEGS1	CT47A6		DLGAP3	HESX1	EMC1	DKCB8
KIAA0090	PSD95	DES1	CT47A7		SPAPA3	RPX	KIAA0090	DFNB13
CAVIPMR	SAP90	MLD	CT47A8		DMRTA2	CPHD5	CAVIPMR	DFNB14
ENO1	MRD62	HLD18	CT47A9		DPM3	HSD17B8	ENO1	DFNB17
PPH	DPP6	DEL1p36	CT47B1		MDDGC15	FABGL	PPH	DFNB27
MPB1	VF2	C1DELp36	CT47A13		MDDGB15	D6S2245E	MPB1	DFNB38
EPHA10	MRD33	DEL1q21	CT83		DPP10	HKE6	EPHA10	DFNB45
DFNA88	DYRK1A	C1DELq21	KKLC1		DPRP3	HTN1	DFNA88	DFNB47
EPHA2	MNBH	DEL1q41q42	CXorf61		KIAA1492	IER5	EPHA2	DFNB55
ECK	MNB	C1DELq41q42	CTAG3		DVL1	IFNA1	ECK	DFNB71
CTPP1	MRD7	DEL2p12p11.2	CAGE1		DRS2	IFNA@	CTPP1	DFNB96
CTPA	EDC3	C2DELp12p11.2	CTNNB1		DYNC2LI1	IGKJ@	CTPA	DGUOK
ARCC2	YJDC	DEL2p16.1-p15	NEDSDV		D2LIC	IGKV@	ARCC2	DGK
CTRCT6	MRT50	C2DELp161-p15	EVR7		LIC3	IL6R	CTRCT6	MTDPS3
EPHB2	EEF1A2	DGUOK	CTTN		SRTD15	IL6RQ	EPHB2	PEOB4
EPHT3	DEE33	DGK	EMS1		ECM1	IL6QTL	EPHT3	NCPH1
DRT	MRD38	MTDPS3	CYP2A6		URBWD	HIES5	DRT	DJ1
ERK	EIF3F	PEOB4	CYP2A3		EDARADD	INSIG1	ERK	PARK7
PCBC	EIF3S5	NCPH1	CYP2A		ED3	INSIG2	PCBC	DNAJB2
CAPB	MRT67	DHCR24	P450C2A		EDA3	IRTA1	CAPB	HSJ1
BDPLT22	ELP2	KIAA0018	DCC		ECTD11B	IRTA2	BDPLT22	HSPF3
ERMAP	STATIP1	DNMT3A	MRMV1		ECTD11A	ISG20L2	ERMAP	DSMA5
SC	MRT58	TBRS	HGPPS2		EFNA1	JAK1	SC	DNAJC30
RD	EPB41L1	HESJAS	DIRC1		EPLG1	AIIDE	RD	WBSCR18
ESPN	MRD11	DPH2	DLC1		TNFAIP4	KCNH2	ESPN	LHONAR
USH1M	FBXL3	DPH2L2	DLEC1		EFNA3	LQT2	USH1M	MC1DN38
FAF1	FBXL3A	DEDSSH2	DLC1		EPLG3	HERG	FAF1	DYSF
HFAF1	FBL3	DPYD	EGFR		EIF2B3	SQT1	HFAF1	LGMDR2
FCN3	IDDSFAS	DPD	NISBD2		VWM3	KIAA0040	FCN3	MMD1
HAKA1	FBXO11	DPYSL5	EHBP1		EPB41L5	KIAA0232	HAKA1	EDAR
FGR	FBX11	CRMP5	KIAA0903		KIAA1548	KIAA0319	FGR	DL
SRC2	VIT1	CRAM	HPC12		EPHA2	KIAA0408	SRC2	ED3
FNDC5	PRMT9	RTSC4	EIF4G1		ECK	KIAA0442	FNDC5	EDA3
FRCP2	IDDFBA	DSTYK	EIF4G		CTPP1	MRD26	FRCP2	HRM1
FOXE3	FBXO31	KIAA0472	PARK18		CTPA	AUTS2	FOXE3	ECTD10A
FKHL12	FBX31	RIP5	ELAC2		ARCC2	KIAA0825	FKHL12	ECTD10B
ASMD	FBXO14	DUSTYPK	HPC2		CTRCT6	PAPA10	ASMD	EDARADD
CTRCT34	FBX14	CAKUT1	COXPD17		ERBB4	KIAA1109	CTRCT34	ECTD11B
ASGD2	MRT45	SPG23	EP300		HER4	ALKKUCS	ASGD2	ECTD11A
AAT11	FGD1	DUP1q21	RSTS2		ALS19	KIAA1456	AAT11	EEF1AKNMT
FUCA1	FGDY	C1DUPq21	MKHK2		F11R	TRM9L	FUCA1	METTL13
GALE	AAS	DYNC1I2	EPHB2		JAM1	KIAA1549	GALE	FEAT
GBD2	MRXS16	DNCI2	EPHT3		F5	RP86	GBD2	KIAA0859
GBD3	FMN2	IC2	DRT		THPH2	KIAA1958	GBD3	DFNB26M
GJA4	MRT47	NEDMIBA	ERK		RPRGL1	LAMC1	GJA4	ELMOD3
CX37	FOXP1	EIF2AK2	PCBC		FASLG	LAMB2	CX37	RBED1
GJB3	QRF1	PRKR	CAPB		TNFSF6	LGI2	GJB3	DFNB88
CX31	FRMPD4	LEUDEN	BDPLT22		APT1LG1	KIAA1916	CX31	DFNA81
DFNA2B	PRESO	DYT33	ERBB2		FASL	LGI3	DFNA2B	ENPP1
EKVP1	KIAA0316	EIF2AK3	NGL		ALPS1B	IDDMDS	EKVP1	PDNP1
GJB4	XLID104	PEK	NEU		FGGY	LHX4	GJB4	NPPS
CX30.3	FTSJ1	PERK	HER2		FLJ10986	CPHD4	CX30.3	M6S1
EKVP2	JM23	WRS	VSCN2		FGR	LHX6	EKVP2	PCA1
GNB1	SPB1	EMC1	ERCC6		SRC2	LHX9	GNB1	ARHR2
MRD42	MRX44	KIAA0090	CKN2		FOXE3	LOC100134040	MRD42	COLED
MDS	MRX9	CAVIPMR	COFS1		FKHL12	LPP	MDS	ERLIN2
GPATCH3	XLID9	EN1	CSB		ASMD	LRE2	GPATCH3	SPFH2
GPR3	Gene/Locus	ENDOVESLB	ARMD5		CTRCT34	LUARIS	GPR3	C8orf2
GRHL3	GLRA2	EPCAM	UVSS1		ASGD2	lncRNA32	GRHL3	SPG18
SOM	MRXSP	ACSTD1	POF11		AAT11	LY6E	SOM	ESPN
TFCP2L4	GNB1	TROP1	ESR1		FRRS1	RIGE	TFCP2L4	USH1M
VWS2	MRD42	M4S1	ESR		SDR2	SCA2	VWS2	F11
GUCA2B	MDS	MIC18	ESTRR		FRZB	MDS2	GUCA2B	FARS2
UGN	GRIA1	DIAR5	FALEC		FRZB1	MEIG1	UGN	FARS1
H6PD	GLUR1	LYNCH8	FAL1		SRFP3	MIG6	H6PD	COXPD14
GDH	MRD67	EPRS	FASLG		OS1	RALT	GDH	SPG77
G6PDH	MRT76	PARS	TNFSF6		GALNT3	MIR31HG	G6PDH	FMN2
CORTRD1	GRIK2	HLD15	APT1LG1		HHS	LOC554202	CORTRD1	MRT47
HDAC1	GLUR6	ERCC3	FASL		HFTC1	MIR4435-2HG	HDAC1	FYCO1
RPD3L1	MRT6	XPB	ALPS1B		GBA	MORRBID	RPD3L1	CATC2
HMGCL	NEDLAS	TTD2	FGFR2		GEFSP7	MIR558	HMGCL	CTRCT18
HNRPR	GRIN2B	EXOC8	BEK		FEB3B	NBLST6	HNRPR	GAB1
HNRNPR	NMDAR2B	EXO84	CFD1		GNAI3	NDRG1	HNRNPR	DFNB26
NEDDFSB	MRD6	SEC84	JWS		ARCND1	HMSNL	NEDDFSB	GDAP2
HOOK1	DEE27	NEDMISB	TK14		GORAB	CMT4D	HOOK1	SCAR27
HK1	HERC2	FAM20B	BBDS		SCYL1BP1	NEK4	HK1	GJA1
HPCA	SHEP1	FBXO28	FGFR3		NTKLBP1	STK2	HPCA	CX43
DYT2	MRT38	FBX28	ACH		GO	NRK2	DYT2	ODDD
HPDL	HIVEP2	KIAA0483	FGFR4		GPR161	NET1	HPDL	SDTY3
NEDSWMA	MRD43	DEE100	FH		GPSM2	NHLRC1	NEDSWMA	ODOD
SPG83	HNMT	FCN3	HLRCC		LGN	EPM2A	SPG83	HSS
HSPG2	MRT51	HAKA1	MCUL1		PINS	EPM2B	HSPG2	CMDR
PLC	HUWE1	FH	FMRD		DFNB82	NKTR	PLC	EKVP3
SJS	UREB1	HLRCC	FLCN		CMCS	NKX2-5	SJS	GJB3
SJA	KIAA0312	MCUL1	BHD		GREM2	NKX2E	SJA	CX31
SJS1	LASU1	FMRD	FOXE1		PRDC	CSX	SJS1	DFNA2B
IBD7	MRXST	FWS	FKHL15		STHAG9	CHNG5	IBD7	EKVP1
ICMT	IL1RAPL1	GALNT2	TITF2		H6PD	VSD3	ICMT	GJC2
ID3	IL1R8	CDG2T	TTF2		GDH	HLHS2	ID3	GJA12
IFNLR1	MRX21	GBA	NMTC4		G6PDH	NSD1	IFNLR1	CX47
IL28RA	MRX34	GLI2	BAMLAZ		CORTRD1	ARA267	IL28RA	PMLDAR
INTS11	IMPA1	HPE9	GACAT2		HHAT	STO	INTS11	HLD2
PSF3L	MRT59	CJS	MTCL1AS1		MART2	SOTOS	PSF3L	SPG44
RC68	IQSEC1	GLS	GACAT3		SKI1	OFCC1	RC68	LMPHM3
NEDMLOB	KIAA0763	GLS1	LINC01458		NNMS	MRDS1	NEDMLOB	GRIA1
ISG15	IDDSSBA	DEE71	GAEC1		HOXD13	PACRG	ISG15	GLUR1
G1P2	IQSEC2	CASGID	GALNT12		HOX4I	PAX3	G1P2	MRD67
IFI15	KIAA0522	GDPAG	CRCS1		SPD1	WS1	IFI15	MRT76
IMD38	MRX1	GNB1	GCRG224		BDSD	HUP2	IMD38	GRID2
KCNQ4	MRX78	MRD42	HABP2		ICOS	CDHS	KCNQ4	SCAR18
DFNA2A	XLID1	MDS	PHBP		AILIM	WS3	DFNA2A	GRIK2
KDF1	KCNQ5	GNPAT	HGFAL		CVID1	PAX4	KDF1	GLUR6
C1orf172	MRD46	DHAPAT	FSAP		IDH1	MODY9	C1orf172	MRT6
ECTD12	KDM4B	RCDP2	NMTC5		IGKC	KPD	ECTD12	NEDLAS
KDM1A	JMJD2B	GORAB	HEPN1		IGKCD	PAX5	KDM1A	GRM1
LSD1	KIAA0876	SCYL1BP1	HIC1		IGSF3	BSAP	LSD1	MGLUR1
AOF2	MRD65	NTKLBP1	HIC2		LCDD	ALL3	AOF2	GRM1A
BHC110	KDM5B	GO	HRG22		IL10	PAX7	BHC110	SCAR13
KIAA0601	JARID1B	GPATCH3	KIAA1020		CSIF	RMS2	KIAA0601	SCA44
CPRF	PUT1	GPR161	HMMR		GVHDS	CMYP19	CPRF	GRM6
KIF1B	PLU1	H3-3A	HMPS1		IL1A	PAX8	KIF1B	MGLUR6
CMT2A	RBBP2H1A	H3F3A	CRAC1		IL1B	PCDHA@	CMT2A	CSNB1B
CMT2A1	MRT65	H3F3	CRCS4		IL1RN	PCDHB@	CMT2A1	GRXCR1
NBLST1	KDM5C	BRYLIB1	DUP15q		MVCD4	PCDHG	NBLST1	GRXCR2
LDLRAP1	JARID1C	HAAO	C15DUPq		DIRA	PCGEM1	LDLRAP1	DFNB101
ARH	SMCX	VCRL1	HOXB13		CRMO2	PDGFRB	ARH	HAX1
FHCB2	DXS1272E	HADHA	HPC9		ITGA4	PDGFR	FHCB2	SCN3
FHCB1	XE169	MTPA	HPC10		CD49D	IBGC4	FHCB1	HGF
FHCL4	MRXSCJ	HHAT	HPC11		ITGB6	IMF1	FHCL4	DFNB39
LRP8	KIAA0442	MART2	HPC14		AI1H	PENTT	LRP8	HINT1
APOER2	MRD26	SKI1	HPC15		KCNA3	KOGS	APOER2	PRKCNH1
MCI1	AUTS2	NNMS	HPC3		KCNJ10	PEG10	MCI1	NMAN
LYPLA2	KIF4A	HMGCL	HPC4		SESAME	KIAA1051	LYPLA2	HMGCR
APT2	KIF4	HNRNPU	HPC5		KCNQ4	PIWIL2	APT2	LDLCQ3
MASP2	XLID100	HNRPU	HPC6		DFNA2A	MILI	MASP2	LGMDR28
MATN1	KLHL15	SAFA	HPC7		KDF1	PLAC8	MATN1	HNMT
CRTM	KIAA1677	DEE54	HPC9		C1orf172	PLAGL1	CRTM	MRT51
CMP	XLID103	HPDL	HPCQTL19		ECTD12	ZAC	CMP	HPCA
MFN2	KMT2B	NEDSWMA	HPCX2		KDM1A	LOT1	MFN2	DYT2
KIAA0214	MLL4	SPG83	HRAS		LSD1	POTEE	KIAA0214	HPDL
CMT2A2A	KIAA0304	HSPD1	IL1B		AOF2	POTE2	CMT2A2A	NEDSWMA
HMSN6A	DYT28	SPG13	IL1RN		BHC110	PPARG	HMSN6A	SPG83
CMT2A2B	MRD68	HSP60	MVCD4		KIAA0601	PPARG1	CMT2A2B	HPGD
MSL	KMT5B	HLD4	DIRA		CPRF	PPARG2	MSL	PGDH1
MIB2	SUV420H1	HSPG2	CRMO2		KIDINS220	CIMT1	MIB2	PHOAR1
MIG6	CGI85	PLC	IQGAP1		ARMS	GLM1	MIG6	IBA57
RALT	MRD51	SJS	SAR1		SINO	PRRX1	RALT	C1orf69
MIR34A	KPTN	SJA	IRF1		VENARG	PMX1	MIR34A	MMDS3
MIRN34A	20000	SJS1	MAR		KIF1B	PHOX1	MIRN34A	SPG74
MMACHC	MRT41	HTRA2	KLF6		CMT2A	AGOTC	MMACHC	IL6R
MPL	LGI3	OMI	COPEB		CMT2A1	PRRX2	MPL	IL6RQ
TPOR	IDDMDS	PARK13	BCD1		NBLST1	PRX2	TPOR	IL6QTL
MPLV	LINGO1	PRSS25	ZF9		KIFAP3	PRSS1	MPLV	HIES5
THCYT2	LRRN6A	MGCA8	KMHN1		SMAP	TRY1	THCYT2	IL6ST
MS4	LERN1	HYDIN2	KRAS		LBR	PTCSC1	MS4	HIES4A
MTHFR	MRT64	KIAA1864	KRAS2		PHA	NCRNA00197	MTHFR	HIES4B
MTOR	LINS1	IBA57	RASK2		PHASK	PTHB1	MTOR	STWS2
FRAP1	WINS1	C1orf69	NS		LEFTB	BBS9	FRAP1	IMD94
SKS	FLJ10583	MMDS3	CFC2		LEFTY1	PTMA	SKS	ILDR1
MUTYH	MRT27	SPG74	RALD		LMNA	TMSA	MUTYH	DFNB42
MYH	LMAN2L	IFIH1	OES		LMN1	PTTG2	MYH	JAGN1
MYOM3	VIPL	MDA5	LCO		EMD2	RHOA	MYOM3	SCN6
NMNAT1	MRT52	AGS7	LNCR1		FPLD2	ARHA	NMNAT1	KDM5B
NMNAT	MRD69	SGMRT1	LNCR3		CMD1A	ARH12	NMNAT	JARID1B
PNAT1	MBD5	IMD95	LNCR4		HGPS	RHOH12	PNAT1	PUT1
LCA9	KIAA1461	IMMT	LNCR5		LMX1A	EDFAOB	LCA9	PLU1
SHILCA	MRD1	HMP	LUCAT1		LMX1	RHOB	SHILCA	RBBP2H1A
NPHP4	MBOAT7	INTS11	SCAL1		DFNA7	ARHB	NPHP4	MRT65
SLSN4	BB1	PSF3L	MAD1L1		LRP1B	ARH6	SLSN4	KIF14
NPPA	LENG4	RC68	TXBP181		MACST	RHOH6	NPPA	KIAA0042
PND	MRT57	NEDMLOB	MVA7		MAGI3	RHOC	PND	MKS12
ANP	MED13	KIF14	MAP3K8		KIAA1634	ARHC	ANP	MCPH20
ATFB6	THRAP1	KIAA0042	COT		MATN3	ARH9	ATFB6	KIF1A
ATRST2	TRAP240	MKS12	EST		EDM5	RHOH9	ATRST2	ATSV
NPPB	MRD61	MCPH20	TPL2		HOA	RHOH	NPPB	UNC104
BNP	MED23	KIF5C	MCC		OS2	ARHH	BNP	SPG30
NR0B2	MRT18	NKHC2	MLH1		SEMDBCD	TTF	NR0B2	HSN2C
SHP	METTL23	CDCBM2	COCA2		MBD5	RHOQ	SHP	MRD9
P3H1	C17orf95	KONDS	LYNCH2		KIAA1461	ARHQ	OPHLC	KLHL40
LEPRE1	MRT44	KYNU	MMRCS1		MRD1	TC10	C1DUPp31.3	SYRP
GROS1	METTL5	KYNUU	MLH3		MCP	RHOU	DUP1p31.3	KBTBD5
OI8	HSPC133	VCRL2	HNPCC7		CD46	WRCH1	P3H1	NEM8
PADI4	MRT72	LBR	MPO		AHUS2	RING3L	LEPRE1	LAMA2
PADI5	MRD2	PHA	MSH2		MFN2	ORFX	GROS1	LAMM
PAD	MRD4	PHASK	COCA1		KIAA0214	RNF7	OI8	MDC1A
PADI6	MRT10	LMNA	FCC1		CMT2A2A	ROC2	PADI4	LFNG
OZEMA16	MRT20	LMN1	LYNCH1		HMSN6A	SAG	PADI5	SCDO3
PANK4	MRT11	EMD2	MMRCS2		CMT2A2B	SARG	PAD	LHFPL5
CTRCT49	MRT16	FPLD2	MSH6		MSL	C1orf116	PADI6	TMHS
PARK10	MRT19	CMD1A	GTBP		MFSD2A	SCN2A	OZEMA16	DFNB67
AAOPD	MRT23	HGPS	LYNCH5		NEDMISBA	SCN2A1	PANK4	LIMS2
PARS2	MRT24	LRPPRC	MMRCS3		MPZ	BFIC3	CTRCT49	PINCH2
DEE75	MRT25	LRP130	MSMB		CMT1B	DEE11	PARK10	MDRCMTT
PAX7	MRT28	LSFC	HPC13		CMTDID	BFIS3	AAOPD	LIPH
RMS2	MRT29	MC4DN5	MUTYH		DSS	BFNIS	PARS2	LAH2
CMYP19	MRT30	MACF1	MYH		CHN2	EA9	DEE75	ARWH2
PCSK9	MRT31	ACF7	MXI1		MS4	SCRG1	PAX7	HYPT7
NARC1	MRT33	KIAA1251	NCOA3		MSGN1	SEC24A	RMS2	LMAN2L
HCHOLA3	MRT35	LIS9	AIB1		MTOR	SEC24B	CMYP19	VIPL
FH3	MRT4	MAD2L2	TNRC14		FRAP1	SEC24D	PCSK9	MRT52
LDLCQ1	MRT9	MAD2B	NKX2-1		SKS	KIAA0755	NARC1	MRD69
FHCL3	MRT26	FANCV	TITF1		MTR	CLCRP2	HCHOLA3	LMNA
PEX10	MRXS12	MBD5	NKX2A		HMAG	SEEK1	FH3	LMN1
NALD	MRXS17	KIAA1461	TTF1		MUC1	C6orf16	LDLCQ1	EMD2
PBD6A	MRXS7	MRD1	NMTC1		PUM	PSORS1C1	FHCL3	FPLD2
PBD6B	MRXS9	MDH1	NQO1		ADTKD2	SEM!	PEX10	CMD1A
PHF13	MRXSAB	DEE88	DIA4		NCDN	DSS1	NALD	HGPS
SPOC1	MTSS2	KAR	NMOR1		KIAA0607	SET	PBD6A	LOXL3
PIGV	MTSS1L	METTL5	NQO2		NEDIES	MRD58	PBD6B	MYP28
HPMRS1	ABBA1	HSPC133	NMOR2		NFIA	SFPQ	PHF13	LPIN1
PIK3CD	IDDOF	MRT72	NRAS		BRMUTD	PSF	SPOC1	LRIT3
APDS	MYT1L	MFSD2A	ALPS4		NHLH2	SLC39A7	PIGV	FIGLER4
IMD14A	KIAA1106	NEDMISBA	NS6		HEN2	D6S2244E	HPMRS1	CSNB1F
IMD14B	MRD39	MMACHC	CMNS		HH27	HKE4	PIK3CD	LRPAP1
ROCHIS	NAA15	MPV17	NCMS		NIF3L1	AGM9	APDS	A2MRAP
PINK1	NARG1	MTDPS6	OPCML		NLRP3	SNHG32	IMD14A	MYP23
PARK6	NATH	CMT2EE	ORAOV1		CIAS1	C6orf48	IMD14B	LTBP1
PLA2G2A	MRD50	MRT4	TAOS1		FCU	G8	ROCHIS	ARCL2E
PLA2B	NAA20	MTHFR	OVCAS1		FCAS1	SNHG5	PINK1	MAP11
PLA2L	NAT5	MTR	PALB2		NALP3	U50HG	PARK6	C7orf43
MOM1	NAT3	HMAG	FANCN		PYPAF1	SNHG6	PLA2G2A	MCPH25
PLA2G5	MRT73	MTX2	PNCA3		DFNA34	U87HG	PLA2B	MARS2
FRFB	NDST1	MDPS	BROVCA5		KEFH	SPR1	PLA2L	SPAX3
PLEKHG5	HSST	MYCN	PALLD		NOS1AP	C6orf17	MOM1	COXPD25
KIAA0720	MRT46	NMYC	KIAA0992		CAPON	SPRR2A	PLA2G5	MARVELD2
DSMA4	NEMF	ODED	PNCA1		KIAA0464	SRI	FRFB	MARVD2
CMTRIC	SDCCAG1	MODED	PBOV1		NPHS22	SCN	PLEKHG5	TRIC
PLEKHM2	IDDSAPN	MYT1L	UROC28		NRAS	SS18L2	KIAA0720	DFNB49
SKIP	NLGN4X	KIAA1106	UC28		ALPS4	TCTA	DSMA4	MCPH1
KIAA0842	NLGN4	MRD39	PCA3		NS6	TDRG1	CMTRIC	MED23
PLOD1	KIAA1260	NCAPH	DD3		CMNS	LINC00532	PLEKHM2	MRT18
LH1	AUTSX2	CAPH	PCAP		NCMS	TEX10	SKIP	MET
LLH	NMNAT1	BRRN1	PCAT1		NTRK1	TEX15	KIAA0842	DFNB97
EDSKCL1	NMNAT	MCPH23	PCAT18		TRKA	SPGF25	PLOD1	OSFD
POMGNT1	PNAT1	NDUFS1	LINC01092		ORC1	TEX261	LH1	DA11
MEB	LCA9	MC1DN5	PCAT19		ORC1L	TEX37	LLH	METTL5
MDDGA3	SHILCA	NRD1	LINC01190		PDCN	TSC21	EDSKCL1	HSPC133
MDDGB3	NONO	NUF2	PCAT2		NPHS2	TIGD1	POMGNT1	MRT72
MDDGC3	NRB54	NUF2R	PCA2		SRN1	TIGD2	MEB	MINAR2
RP76	MRXS34	CDCA1	CARLO4		PDE11A	TMIE	MDDGA3	KIAA1024L
LGMDR15	NR4A2	NUP133	PCAT29		PDE11A1	DFNB6	MDDGB3	DFNB120
PPCS	NURR1	NPHS18	PCAT4		PDE11A2	TP53TG1	MDDGC3	MRT24
CMD2C	NOT	GAMOS8	GDEP		PDE11A3	TRBD1	RP76	MRT28
PPT1	TINUR	ORC1	PDGFRL		PPNAD2	TRBD2	LGMDR15	MRT29
CLN1	IDLDP	ORC1L	PDGRL		PDIA6	TRBJ@	PPCS	MRT30
PRDM16	NSUN2	ORC4	PRLTS		ERP5	TRBV@	CMD2C	MRT31
MEL1	TRM4	ORC4L	PHB1		PDZK1	TRGJ@	PPT1	MRT4
LVNC8	SAKI	PAPPA2	PIK3CA		PERM1	TRGV@	CLN1	MYO6
CMD1LL	MISU	PAPPE	CLOVE		C1orf170	TRNAM2	PRDM16	DFNA22
PRDX1	MRT5	SSDA	MCAP		PIGK	TRNAMI2	MEL1	DFNB37
PRXI	NUDT2	PARS2	MCM		GPI8	RNTMI2	LVNC8	NCAPH
PAGA	APAH1	DEE75	MCMTC		NEDHCAS	TRPS2	CMD1LL	CAPH
NKEFA	IDDPN	PAX7	CWS5		PKDCC	LGCR	PRDX1	BRRN1
PSORS7	NUS1	RMS2	CLAPO		VLK	LGS	PRXI	MCPH23
PTAFR	NGBR	CMYP19	CCM4		SGK493	TSC1	PAGA	NCF1
PTCH2	C6orf68	PBX1	PLA2G2A		RLSDF	LAM	NKEFA	CGD1
PTOS1	CDG1AA	CAKUHED	PLA2B		PLEKHM2	WBS	PSORS7	NCF2
PTPRF	MRD55	PGAP1	PLA2L		SKIP	WMS	PTAFR	NDST1
LAR	OGT	NEDDSBA	MOM1		KIAA0842	WS	PTCH2	HSST
BNAH2	XLID106	PHGDH	PMS2		PNKD	DEL7q11	PTOS1	MRT46
PUM1	OPHN1	NLS1	PMSL2		R1	C7DELq11	PTPRF	NEB
KIAA0099	MRXSBL	PHGDHD	HNPCC4		TAHCCP2	WHS	LAR	NEM2
SCA47	OTUD6B	PIGF	LYNCH4		KIPP1184	WIG1	BNAH2	AMC6
RAD54L	DUBA5	OORS	POLD1		BRP17	X123	PUM1	NHP2
HR54	IDDFSDA	PIGK	CRCS10		FPD1	XPA	KIAA0099	NOLA2
HRAD54	PAK1	GPI8	MDPL		PDC	XPAC	SCA47	DKCB2
RER1	IDDMSSD	NEDHCAS	POLE		DYT8	ZFAT1	RAD54L	NIPAL4
RHCE	PDE2A	PIGV	CRCS12		POLR1B	ZNF406	HR54	ICHYN
RHNA	IDDPADS	HPMRS1	FILS		TCS4	AITD3	HRAD54	ARCI6
RHD	PDZD8	PNPT1	IMAGEI		POLR3GL		RER1	NSUN2
HDFNRH	IDDADF	OLD35	PPM1D		SOFM		RHCE	TRM4
RNF11	PHF21A	COXPD13	WIP1		PRDM16		RHNA	SAKI
RPL11	BHC80	DFNB70	JDVS		MEL1		RHD	MISU
DBA7	KIAA1696	SCA25	PPP2R1B		LVNC8		HDFNRH	MRT5
RSPO1	IDDBCS	POGZ	PRKN		CMD1LL		RNF11	OSTM1
FLJ40906	PHF8	KIAA0461	PARK2		PRKACB		RPL11	GL
RUNX3	ZNF422	MRD37	PDJ		CAFD2		DBA7	OPTB5
CBFA3	KIAA1111	WHSUS	PRNCR1		PRRX1		RSPO1	OTOF
PEBP2A3	MRXSSD	POLR1A	PCAT8		PMX1		FLJ40906	DFNB9
AML2	PIDD1	RPA194	PTEN		PHOX1		RUNX3	NSRD9
SCNN1D	LRDD	AFDCIN	MMAC1		AGOTC		CBFA3	AUNB1
SCZD12	MRT75	POLR3GL	GLM2		PTPN22		PEBP2A3	PDCD6IP
SDC3	PRSS12	SOFM	CWS1		PEP		AML2	AIP1
SYND3	BSSP3	POMGNT1	PTPN12		PTPN8		SCNN1D	ALIX
SDCN	MRT1	MEB	PTPG1		LYP		SCZD12	KIAA1375
SDHB	PUS7	MDDGA3	PTPRJ		PTPRC		SDC3	MCPH29
SDH2	KIAA1897	MDDGB3	DEP1		CD45		SYND3	PIK3CD
SDHIP	IDDABS	MDDGC3	THC10		LCA		SDCN	APDS
PGL4	RAC1	RP76	RABL3		IMD105		SDHB	IMD14A
MC2DN4	MRD48	LGMDR15	PNCA5		RANBP2		SDH2	IMD14B
SELENON	RFX7	PPP1R15B	RAD51		NUP358		SDHIP	ROCHIS
SEPN1	RFXDC2	CREP	RECA		ANE1		PGL4	PIK3R1
SELN	MRD71	MSSGM2	MRMV2		IIAE3		MC2DN4	GRB1
CMYP3	RORA	PPT1	FANCR		RBM8A		SELENON	AGM7
SKI	IDDECA	CLN1	RAD51C		RBM8B		SEPN1	SHORT
SGS	RPS6KA3	PRDX1	FANCO		TAR		SELN	IMD36
SLC2A1	RSK2	PRXI	BROVCA3		C1DELq21.1		CMYP3	PJVK
GLUT1	XLID19	PAGA	RAD51D		DEL1q21.1		SKI	DFNB59
HTLVR	RSRC1	NKEFA	RAD51L3		REN		SGS	PLEKHG5
DYT18	SRRP53	PRUNE1	BROVCA4		RTD		SLC2A1	KIAA0720
PED	MRT70	DRES17	RAD54B		ADTKD4		GLUT1	DSMA4
GLUT1DS	RUSC2	NMIHBA	RAD54L		RNF220		HTLVR	CMTRIC
EIG12	KIAA0375	PTCH2	HR54		HLD23		DYT18	PLK4
DYT9	IPORIN	PYCR2	HRAD54		RNU4ATAC		PED	STK18
SDCHCN	MRT61	HLD10	RB1		U4ATAC		GLUT1DS	SAK
SLC9A1	SCAPER	RAB3GAP1	RB1CC1		MOPD1		EIG12	MCCRP2
NHE1	KIAA1454	WARBM1	CC1		TALS		DYT9	PNPLA1
APNH	IDDRP	P130	KIAA0203		RFMN		SDCHCN	ARCI10
LIKNS	SDSX	MARTS2	RHBDF2		LWS		SLC9A1	PNPT1
SMIM1	MRXSDS	RAB3GAP2	IRHOM2		RORC		NHE1	OLD35
VEL	SET	RAB3GAP150	TOC		RORG		APNH	COXPD13
SMPDL3B	MRD58	p150	RNASEL		RZRG		LIKNS	DFNB70
ASML3B	SETBP1	KIAA0839	RNS4		IMD42		SMIM1	SCA25
SNIP1	KIAA0437	WARBM2	PRCA1		RPE65		VEL	POGLUT1
NEDHCS	SEB	MARTS1	HPC1		RP20		SMPDL3B	CLP46
ST3GAL3	MRD29	REN	RNF43		LCA2		ASML3B	KTELC1
SIAT6	SETD1B	RTD	RNF124		RPIA		SNIP1	RUMI
ST3GALII	SET1B	ADTKD4	SSPCS		RPI		NEDHCS	C3orf9
MRT12	KIAA1076	RNF2	SASH1		RPIAD		ST3GAL3	DDD4
DEE15	IDDSELD	RING2	KIAA0790		RTN4		SIAT6	LGMDR21
STMN1	SETD2	RING1B	CAPOK		NOGO		ST3GALII	POPDC3
LAP18	SET2	HIPI3	DUH1		S1PR1		MRT12	POP3
SMN	HYPB	DING	SCAI		EDG1		DEE15	LGMDR26
SYNC1	HBP231	BAP1	C9orf126		S1P1		STMN1	PPIP5K2
TACSTD2	KIAA1732	LUSYAM	SCHLAP1		SARS1		LAP18	HISPPD1
TROP2	LLS	RNPC3	PCAT114		SARS		SMN	VIP2
M1S1	RAPAS	SNRNP65	LINC00913		SERS		SYNC1	KIAA0433
TAL1	MRD70	KIAA1839	SCLC1		NEDMAS		TACSTD2	DFNB100
TCL5	SETD5	CPHD7	SLC22A1L		SASS6		TROP2	PROC
SCL	KIAA1757	RNU4ATAC	BWSCR1A		SAS6		M1S1	PC
TARDBP	MRD23	U4ATAC	IMPT1		MCPH14		TAL1	THPH3
TDP43	SLC45A1	MOPD1	SMAD4		SATB2		TCL5	THPH4
ALS10	DNB5	TALS	MADH4		KIAA1034		SCL	PROS1
TIE	IDDNPF	RFMN	DPC4		GLSS		TARDBP	THPH5
JTK14	SLC6A17	LWS	JIP		SCN1A		TDP43	THPH6
TIE1	NTT4	SARS1	MYHRS		GEFSP2		ALS10	PRSS12
LMPHM11	MRT48	SARS	SMAD7		SMEI		TIE	BSSP3
TMEM53	SLC9A7	SERS	MADH7		FEB3A		JTK14	MRT1
NET4	NHE7	NEDMAS	CRCS3		DEE6A		TIE1	REEP1
CTDI	MRX108	SASS6	SNCG		DRVT		LMPHM11	C2orf23
TMEM59	SMS	SAS6	BCSG1		FHM3		TMEM53	SPG31
DCF1	SRS	MCPH14	SRC		DEE6B		NET4	HMN5B
TNFRSF14	MRXSSR	SATB2	ASV		SCN2A		CTDI	DSMA6
HVEM	SOX11	KIAA1034	SRC1		SCN2A1		TMEM59	REEP2
TR2	MRD27	GLSS	THC6		BFIC3		DCF1	C5orf19
TNFRSF1B	IDDMOH	SCN1A	SRGAP1		DEE11		TNFRSF14	SPG72
TNFR2	SRRM2	GEFSP2	KIAA1304		BFIS3		HVEM	RIPOR2
TNFBR	SRM300	SMEI	NMTC2		BFNIS		TR2	FAM65B
TNFRSF25	KIAA0324	FEB3A	STK11		EA9		TNFRSF1B	C6orf32
TNFRSF12	MRD72	DEE6A	PJS		SCN9A		TNFR2	KIAA0386
DR3	ST3GAL3	DRVT	LKB1		NENA		TNFBR	PL48
LARD	SIAT6	FHM3	TFF1		PN1		TNFRSF25	DFNB104
TNFRSF4	ST3GALII	DEE6B	BCEI		SFNP		TNFRSF12	DFNA21
TXGP1L	MRT12	SCN2A	TGFBR2		HSAN2D		DR3	RNASEH1
OX40	DEE15	SCN2A1	HNPCC6		SCNM1		LARD	PEOB2
ACT35	STAG1	BFIC3	AAT3		MGC3180		TNFRSF4	ROBO1
IMD16	MRD47	DEE11	MFS2		OFD19		TXGP1L	DUTT1
TNFRSF8	SYN1	BFIS3	LDS2		SFPQ		OX40	SAX3
CD30	EPILX1	BFNIS	TLR2		PSF		ACT35	CPHD8
D1S166E	MRX50	EA9	TIL4		SIX3		IMD16	NYS8
TNFRSF9	SYNGAP1	SCN3A	TP53		HPE2		TNFRSF8	NORS
ILA	MRD5	FFEVF4	P53		SKI		CD30	ROR1
CD137	SYP	DEE62	LFS1		SGS		D1S166E	NTRKR1
IMD109	XLID96	SELENOI	BCC7		SLAMF1		TNFRSF9	RSRC1
TP73	TAF1	SELI	BMFS5		SLAM		ILA	SRRP53
CILD47	TAF2A	SPG81	TSG11		CDW150		CD137	MRT70
TRIM62	CCG1	SF3B4	UCA1		CD150		IMD109	RUBCN
DEAR1	BA2R	SF3B49	LINC00178		SLC16A1		TP73	RUBICON
TRIT1	DYT3	SAP49	CUDR		MCT1		CILD47	KIAA0226
IPT	MRXS33	AFD1	VOPP1		HHF7		TRIM62	SCAR15
COXPD35	TAF13	SHFM5	ECOP		MCT1D		DEAR1	SAG
UBIAD1	TAF2K	SIAT9	GASP		SLC25A24		TRIT1	RP47
TERE1	MRT60	ST3GALV	XRCC3		SCAMC1		IPT	RP96
SCCD	TAF2	SPDRS	CMM6		SLC4A5		COXPD35	SASS6
UROD	TAF2B	SIX3	ZFHX3		NBC4		UBIAD1	SAS6
USP24	TAFII150	HPE2	ATBF1		SPAST		TERE1	MCPH14
KIAA1057	CIF150	SKI	45261		SPG4		SCCD	SCAR3
UTP11L	MRT40	SGS	总计		SPRED2		UROD	SCABD
CGI94	TAF4	SLC16A1			NS14		USP24	SELENOI
WNT4	TAF2C1	MCT1			SPTA1		KIAA1057	SELI
SERKAL	TAFII130	HHF7			EL2		UTP11L	SPG81
XKR8	TAF2C	MCT1D			SPH3		CGI94	SERPINB6
YARS1	MRD73	SLC19A2			HS3		WNT4	PI6
YARS	TANC2	THTR1			HPP		SERKAL	PTI
CMTDIC	KIAA1636	TRMA			STAT4		XKR8	SPI3
TYRRS	IDDALDS	THMD1			SLEB11		YARS1	DFNB91
YTS	TBL1XR1	SLC1A4			DPMC		YARS	SGCB
YRS	TBLR1	SATT			STIL		CMTDIC	LGMDR4
IMNEPD2	IRA1	ASCT1			SIL		TYRRS	SGCD
YRDC	C21	SPATCCM			MCPH7		YTS	SGD
IRIP	MRD41	SLC25A24			STK17B		YRS	LGMDR6
GAMOS10	TBR1	SCAMC1			DRAK2		IMNEPD2	CMD1L
ZC3H12A	IDDAS	SLC2A1			STMN1		YRDC	SLC26A4
MCPIP	TECR	GLUT1			LAP18		IRIP	PDS
MCPIP1	GPSN2	HTLVR			SMN		GAMOS10	DFNB4
ZMPSTE24	TER	DYT18			STRADB		ZC3H12A	EVA
FACE1	SC2	PED			ILPIP		MCPIP	TDH2B
STE24	MRT14	GLUT1DS			ALS2CR2		MCPIP1	SLC26A5
MADB	TFE3	EIG12			SUCLG1		ZMPSTE24	PRES
RSDM1	RCCX1	DYT9			SUCLA1		FACE1	DFNB61
总计	MRXSPF	SDCHCN			MTDPS9		STE24	SLC39A7
	TLK2	SLC30A10			SZT2		MADB	D6S2244E
	MRD57	ZNT10			KIAA0467		#NAME?	HKE4
	TMEM94	HMNDYT1			DEE18			AGM9
	KIAA0195	SLC35A3			TARDBP			SLC4A2
	IDDCDF	AMRS			TDP43			AE2
	TNIK	SLC5A6			ALS10			EPB3L1
	KIAA0551	SMVT			TBCE			OPTB9
	MRT54	NERIB			KCS			SLC6A17
	TNPO2	SMVTD			KCS1			NTT4
	TRN2	COMNB			HRD			MRT48
	KPNB2B	SLC6A9			PEAMO			SLCO2A1
	IDDHISD	GLYT1			TIA1			OATP2A1
	TPR	GCENSG			WDM			PGT
	MRT79	SLC9A1			ALS26			SLC21A2
	TRAPPC9	NHE1			TLR5			PHOAR2
	NIBP	APNH			TIL3			PHOAD
	KIAA1882	LIKNS			SLEB1			SNX10
	MRT13	SMPD4			MELIOS			OPTB8
	TRIO	NSMASE3			TMCO1			SNX14
	MRD44	KIAA1418			CFSMR1			SCAR20
	MRD63	NEDMABA			TMED5			SPG14
	TRIP12	SOX11			TMEM53			SPG25
	MRD49	MRD27			NET4			ST3GAL3
	TRMT1	IDDMOH			CTDI			SIAT6
	TRM1	SPEN			TMEM63A			ST3GALII
	MRT68	MINT			KIAA0792			MRT12
	TSPAN7	SHARP			HLD19			DEE15
	TM4SF2	HIAA0929			TNFRSF1B			STAT1
	MXS1	RATARS			TNFR2			CANDF7
	A15	SPR			TNFBR			IMD31A
	XLID58	STAMBP			TNNT2			IMD31B
	TTI2	AMSH			CMH2			IMD31C
	C8orf41	MICCAP			CMD1D			STIL
	MRT39	STIL			RCM3			SIL
	TUSC3	SIL			LVNC6			MCPH7
	M33	MCPH7			TNR			SYNE1
	D8S1992	SVBP			NEDSTO			KIAA0796
	MRT7	CCDC23			TRAK2			KIAA1756
	MRT22	NEDAHM			GRIF1			KIAA1262
	USP27X	TAF13			ALS2CR3			SCAR8
	USP22L	TAF2K			KIAA0549			EDMD4
	XLID105	MRT60			OIP98			AMC3
	USP9X	TBCE			TRIT1			SYT14
	DFFRX	KCS			IPT			SCAR11
	XLID99	KCS1			COXPD35			SYT2
	MRXS99F	HRD			TRNP1			CMS7A
	WASHC4	PEAMO			TUBA4A			MYSPC
	KIAA1033	TET3			TUBA1			CMS7B
	SWIP	KIAA0401			ALS22			TAF13
	MRT43	BEFAHRS			TYHAQ			TAF2K
	WDR11	TMCO1			USH2A			MRT60
	DR11	CFSMR1			RP39			TBC1D7
	KIAA1351	TMEM163			VANGL1			PIG51
	BRWD2	SV31			STBM2			TBC7
	HH14	HLD25			VANGL2			MGCPH
	WIPI2	TMEM222			LTAP			TDP2
	IDDSSA	C1orf160			WDPCP			TTRAP
	XLID14	NEDMOSBA			C2orf86			TERT
	MRX14	TMEM87B			BBS15			TCS1
	XLID2	TOE1			CHDTHP			EST2
	MRX2	PCH7			WDR26			DKCA2
	XLID20	TPR			SKDEAS			DKCB4
	MRX20	MRT79			WNT10A			PFBMFT1
	XLID45	TPRKB			SSPS			CMM9
	MRX45	GAMOS5			STHAG4			TFG
	XLID73	TRAPPC12			ECTD16			HMSNP
	MRX73	TTC15			OODD			SPG57
	XLID77	PEBAS			WNT2B			THG1L
	MRX77	TRIT1			WNT13			THG1
	XLID81	IPT			XWNT2			ICF45
	MRX81	COXPD35			WS2B			IHG1
	XLID84	TSEN15			YRDC			SCAR28
	MRX84	SEN15			IRIP			THRB
	XLID89	C1orf19			GAMOS10			ERBA2
	MRX89	PCH2F			ZEB2			THR1
	XLID92	UBAP2L			ZFHX1B			PRTH
	MRX92	NICE4			SMADIP1			TMIE
	ZBTB11	NEDLBF			SIP1			DFNB6
	MRT69	UFC1			ZMPSTE24			TNIK
	ZBTB18	NEDSG			FACE1			KIAA0551
	ZNF238	UGP2			STE24			MRT54
	RP58	UGPP2			MADB			TOR1AIP1
	MRD22	DEE83			RSDM1			LAP1
	ZC3H14	UNC80			总计			LAP1B
	SUT2	C2orf21						LGMD2Y
	MRT56	KIAA1843						TPM3
	ZMYM3	VPS13D						NEM1
	ZNF261	SCAR4						CMYP4A
	DXS6673E	WDR47						CMYP4B
	XLID112	NEMITIN						TPR
	ZMYND11	KIAA0893						MRT79
	BS69	WLS						TRAPPC11
	BRAM1	GPR177						C4orf41
	MRD30	EVI						LGMDR18
	ZNF292	ZKS						TTI2
	ZFP292	YARS1						C8orf41
	KIAA0530	YARS						MRT39
	MRD64	CMTDIC						TTN
	总计	TYRRS						CMD1G
		YTS						TMD
		YRS						LGMDR10
		IMNEPD2						MPRM
		YRDC						HMERF
		IRIP						CMYP5
		GAMOS10						TUSC3
		ZBTB18						M33
		ZNF238						D8S1992
		RP58						MRT7
		MRD22						MRT22
		ZEB2						UBA5
		ZFHX1B						UBE1DC1
		SMADIP1						DEE44
		SIP1						SCAR24
								UCHL1
								PARK5
								SPG79
								NDGOA
								SPG79A
								VPS13D
								SCAR4
								VPS37A
								HCRP1
								SPG53
								VPS41
								SCAR29
								VPS45
								VPS45A
								SCN5
								VWA3B
								SCAR22
								ZBTB11
								MRT69
								总计
