## Supplementary tables for "Functional characterization of RNA profiles in processing bodies of human embryonic stem cells and mesodermal cells": table_S4.xlsx

### Sheet: 293T
Differentially expressed transposable elements and rRNAs between P-bodies and cytoplasm of 293T
genes	classes	baseMean	log2FoldChange	pvalue	padj
LTR21B	LTR	58.3854	-1.71611	0.00485809	0.0263785
MER84-int	LTR	118.734	-1.67627	0.000164447	0.00164174
L1M2a	LINE	1919.94	-1.62695	1.12963e-17	1.63299e-15
MER83B	LTR	1700.63	-1.56656	9.70669e-17	1.06303e-14
LTR81B	LTR	1293.62	-1.5591	4.11212e-10	1.68877e-08
HERVFH21-int	LTR	418.524	-1.18956	6.42565e-06	0.000105556
LTR46-int	LTR	700.114	-1.07743	1.53311e-05	0.000218707
LTR10A	LTR	1814.37	-1.01239	7.3431e-07	1.60836e-05
MER41A	LTR	3063.6	-0.94886	9.72068e-08	2.50932e-06
MER51-int	LTR	593.368	-0.865526	0.000421989	0.00353025
L1MDb	LINE	3840.4	-0.840466	5.63507e-07	1.25711e-05
MER101-int	LTR	4605.05	-0.833723	5.11683e-07	1.14859e-05
L1M	LINE	11263.9	-0.830115	5.11092e-06	8.63124e-05
LTR41	LTR	2423.61	-0.775159	1.15824e-05	0.000174412
HERVH48-int	LTR	532.011	-0.764155	0.00164938	0.0109979
HERVE_a-int	LTR	696.43	-0.745651	0.00163217	0.0109032
LTR108a_Mam	LTR	327.252	-0.744816	0.00752803	0.0374227
MER65C	LTR	1681.73	-0.695019	0.000320615	0.0027996
LTR43-int	LTR	1192.22	-0.660546	0.00126799	0.00889742
MER52D	LTR	1176.28	-0.657534	0.00133654	0.00923566
HERVH-int	LTR	6157.43	-0.583992	0.000321851	0.00280282
LTR41B	LTR	3563.03	-0.552031	0.00153015	0.0103557
MSTA-int	LTR	7465.94	-0.490223	0.0028959	0.0174504
HERVS71-int	LTR	1625.26	-0.484449	0.00905524	0.04306
LTR16D1	LTR	3652.37	-0.4504	0.00848208	0.0406696
L2b	LINE	155451	0.415238	0.00682907	0.0345662
MLT1J2	LTR	5470.05	0.43566	0.0109097	0.0494081
LTR13	LTR	6979.72	0.439491	0.00654455	0.0335489
L1ME3A	LINE	22556.3	0.459764	0.00335012	0.0194028
LTR79	LTR	2562.38	0.461636	0.00965485	0.0450809
L1PA3	LINE	46467.8	0.463417	0.00275753	0.016834
L1PB1	LINE	18273.1	0.463784	0.00307647	0.0181673
LTR5B	LTR	5153.6	0.46521	0.0066033	0.0337447
L1MA9	LINE	12403.3	0.476407	0.00250448	0.0154986
LTR33A	LTR	2044.21	0.481014	0.00709237	0.0355998
MER76	LTR	1602.49	0.481766	0.0100962	0.0465088
LTR5_Hs	LTR	6475.4	0.4824	0.00663325	0.0338118
AluYc3	SINE	2053.58	0.487886	0.00671836	0.0341493
HERV17-int	LTR	2969.77	0.490776	0.00500701	0.0270112
MER57-int	LTR	2073.56	0.493138	0.00787114	0.0385451
MLT2B3	LTR	4860.19	0.494556	0.002946	0.0176105
LTR16B2	LTR	1297	0.499372	0.00951866	0.0447922
THE1A	LTR	4414.67	0.506915	0.00267396	0.0163791
HERVL-int	LTR	3627.98	0.514908	0.00430112	0.0239143
MER4E	LTR	1921.85	0.517154	0.00483057	0.0263314
MER31A	LTR	1986.25	0.524927	0.00485834	0.0263785
LTR45C	LTR	2694.99	0.530304	0.00707655	0.0355697
L1MB5	LINE	19788.3	0.531577	0.000700381	0.00544402
THE1C-int	LTR	1715.8	0.532212	0.00582871	0.0304848
HUERS-P3b-int	LTR	1666.71	0.533419	0.00376681	0.0213374
L1PA2	LINE	41207.1	0.534245	0.000548423	0.00440444
LTR56	LTR	1160.43	0.536406	0.00623852	0.0322086
L1MA8	LINE	12892.7	0.571832	0.000280452	0.00252128
AluYa5	SINE	3716.61	0.572366	0.000779122	0.00596557
L1MA1	LINE	7785.39	0.591625	0.000337431	0.00290351
MER9a1	LTR	789.961	0.595098	0.00581083	0.0304848
L1MC4	LINE	69589.6	0.608328	7.9461e-05	0.000890358
L1M8	LINE	1611.94	0.615266	0.00088673	0.00659392
MER41E	LTR	733.044	0.623295	0.00440161	0.0243605
X7A_LINE	LINE	1230.88	0.637172	0.00199754	0.0129504
HERVK13-int	LTR	1015.77	0.655394	0.0021125	0.0136332
LTR84b	LTR	1078.35	0.66484	0.00149457	0.0101427
Plat_L3	LINE	7535.33	0.676969	2.49626e-05	0.000331672
MER9a2	LTR	813.271	0.679662	0.00340154	0.0195587
L1M6	LINE	4280.43	0.686247	5.79124e-05	0.000686215
ERVL47-int	LTR	604.858	0.700408	0.0047039	0.0257574
HERVK22-int	LTR	2104.14	0.701727	0.000355021	0.00301893
LTR5A	LTR	3426.45	0.702075	3.18951e-05	0.000411674
HERVK3-int	LTR	4523.78	0.703299	7.88298e-05	0.000890284
MER72	LTR	1273.87	0.705786	0.000516462	0.00419437
AluYi6	SINE	1324.5	0.70989	0.000436281	0.00362464
HERVL18-int	LTR	499.032	0.792358	0.00166425	0.0110766
MER57F	LTR	1333.98	0.798856	0.000146376	0.00149436
MER4D0	LTR	1068.34	0.811248	6.40471e-05	0.000743907
X8_LINE	LINE	483.972	0.811981	0.000879679	0.00656852
MLT1F2-int	LTR	1206.88	0.82197	0.000320707	0.0027996
MER34C_	LTR	668.855	0.841941	0.000210966	0.00199068
X7B_LINE	LINE	1761.82	0.87019	9.25536e-06	0.000142944
MER110	LTR	297.609	0.986781	0.00062394	0.00495587
MER61B	LTR	283.486	1.09176	0.000206259	0.00195648
L1MC3	LINE	26772.2	1.12979	3.25508e-13	2.10069e-11
MLT2C1	LTR	4278.86	1.2187	2.16802e-13	1.45097e-11
HERVK9-int	LTR	7783.4	1.25473	3.69556e-11	1.82955e-09
LTR8B	LTR	2693.3	1.35147	1.46118e-13	1.07769e-11
LTR6A	LTR	23287.6	1.40875	1.26222e-19	2.68333e-17
HERVK-int	LTR	6361.1	1.44146	7.64893e-12	4.53168e-10
Eutr18	LTR	33.2359	2.15374	0.00423305	0.0236084
SSU-rRNA_Hsa	rRNA	835837	2.17876	9.06501e-39	1.09203e-35

### Sheet: hESCs
Differentially expressed transposable elements and rRNAs between P-bodies and cytoplasm of hESCs
genes	classes	baseMean	log2FoldChange	pvalue	padj
L2-1_Crp	LINE	247.973	-1.67491	1.96499e-07	2.70087e-06
HERVFH21-int	LTR	153.183	-1.5559	9.49041e-05	0.000720804
LTR81B	LTR	1066.54	-1.07074	4.08702e-08	6.45369e-07
L1M2a	LINE	764.86	-1.03445	1.37527e-06	1.58272e-05
LTR46-int	LTR	448.407	-0.933689	0.000240454	0.00161332
LTR41	LTR	1840.05	-0.855695	6.23178e-07	7.57625e-06
MER34B-int	LTR	11177.5	-0.80625	5.48836e-08	8.39324e-07
HERVH48-int	LTR	9865.55	-0.768642	1.15689e-07	1.68568e-06
HERVH-int	LTR	346704	-0.731414	6.57829e-06	6.45471e-05
LTR88c	LTR	724.559	-0.704955	0.00104725	0.00582856
MER83B	LTR	791.658	-0.679907	0.00115283	0.00631821
MER74B	LTR	1548.84	-0.654734	0.000238544	0.00160367
L1M4c	LINE	34270.4	-0.629068	6.20959e-06	6.21874e-05
MLT1D-int	LTR	1740.76	-0.577128	0.000905434	0.00511472
MER65C	LTR	978.243	-0.561791	0.00446364	0.0202595
MER52C	LTR	932.067	-0.555032	0.00621612	0.0262158
X6B_LINE	LINE	6039.37	-0.538498	0.00043985	0.00273496
MamGypLTR1b	LTR	1568.97	-0.532292	0.00387502	0.018071
LTR41B	LTR	4295.55	-0.494261	0.00125335	0.00679734
LFSINE_Vert	SINE	24446.5	-0.48772	0.000624985	0.00374219
LTR35	LTR	1217.87	-0.486783	0.00910908	0.0360435
MER101-int	LTR	4304.38	-0.454419	0.00415648	0.0190693
MER34-int	LTR	1797.41	-0.446759	0.00924074	0.0364306
MamRTE1	LINE	68960.8	-0.433644	0.00214942	0.0107789
L1MA10	LINE	9704.54	-0.393952	0.00779304	0.0316995
MSTA	LTR	21907.4	0.348988	0.0120781	0.0452596
L1ME1	LINE	47460.4	0.350076	0.0119873	0.0449689
MLT1B	LTR	12962.4	0.36484	0.0113262	0.0427251
L1MC	LINE	8525.94	0.364986	0.0112618	0.0425767
L1MB7	LINE	42991.4	0.365316	0.00844095	0.0338336
THE1D	LTR	7721.86	0.371282	0.0111542	0.042311
L1ME2z	LINE	11427.8	0.37391	0.0102404	0.0394649
L1MDa	LINE	12590.3	0.374452	0.00865938	0.0344948
MSTB	LTR	8059.77	0.381759	0.00838642	0.0336945
L1MA8	LINE	20646	0.387098	0.00577968	0.024838
MER4-int	LTR	11321.6	0.389936	0.00779649	0.0316995
L1MB1	LINE	10997.3	0.405779	0.0044936	0.020341
MSTD	LTR	6468.4	0.406803	0.0057947	0.0248711
MER4A1	LTR	2496.13	0.419521	0.0133185	0.0492188
L1M4b	LINE	11361.7	0.419702	0.00369464	0.0173971
ERVL-B4-int	LTR	3984.1	0.420447	0.00937741	0.0367625
L1MA5	LINE	5502.25	0.428737	0.00735408	0.0300809
MER54A	LTR	5127.96	0.433173	0.00393199	0.0182614
L1MCa	LINE	5380.35	0.435478	0.00439989	0.0199968
THE1C	LTR	5667.04	0.437066	0.0033313	0.0158845
L1MEg2	LINE	1477.44	0.443471	0.0133571	0.0492904
LTR79	LTR	1912.75	0.449531	0.00904926	0.0358486
MER11A	LTR	2879	0.459239	0.00521764	0.0229512
MER4A1_	LTR	2521.48	0.460414	0.00495082	0.0219713
THE1A	LTR	5787.35	0.461031	0.00222424	0.0110723
MLT1E1	LTR	2626.64	0.461244	0.00982233	0.0382417
AluY	SINE	178266	0.465331	0.00107885	0.00596529
L1ME3E	LINE	6345.2	0.465457	0.00153404	0.00804957
L1MC3	LINE	17937.7	0.468371	0.00141924	0.00750519
MLT1A1	LTR	5181.83	0.46858	0.0017332	0.00895618
AluYc3	SINE	1561.06	0.47221	0.00924894	0.0364306
L1M4	LINE	35708.3	0.473677	0.000604211	0.00363061
L1MEg1	LINE	1251.09	0.480083	0.009319	0.0366181
L1MA4A	LINE	8995.1	0.481136	0.000964775	0.00542287
LTR12C	LTR	20252.6	0.486757	0.00232966	0.0115632
L1P3b	LINE	2043.47	0.491917	0.00524689	0.0229512
L1MC4a	LINE	21352.5	0.493433	0.000392082	0.0024742
MER11C	LTR	7532.04	0.496193	0.000665711	0.00391696
LTR78	LTR	3318.07	0.49818	0.00141745	0.00750519
L1ME3Cz	LINE	33295.9	0.508865	0.000271243	0.00179157
L1ME4c	LINE	20483.5	0.509965	0.000251856	0.00168317
LTR16	LTR	864.55	0.516774	0.0107718	0.0412293
MLT1J1	LTR	3298.29	0.521909	0.000830344	0.0047299
HAL1ME	LINE	109909	0.525352	0.000226451	0.00153453
LTR6A	LTR	31719.6	0.526595	0.00097179	0.00544942
HUERS-P3-int	LTR	2871.54	0.527519	0.00107705	0.00596529
L1P4	LINE	3925.6	0.527635	0.000570218	0.00344465
MLT1N2	LTR	3368.25	0.531672	0.000719697	0.00419823
THE1A-int	LTR	7504.43	0.531675	0.000556925	0.00337034
MER57-int	LTR	2407.03	0.533692	0.00106037	0.0058919
MER57A-int	LTR	6649.29	0.534995	0.000260091	0.00173479
MLT2B1	LTR	1296.43	0.537439	0.00348412	0.0165575
MLT2B3	LTR	3715.36	0.539489	0.0004805	0.00295525
L1PB3	LINE	3518.85	0.5433	0.000913949	0.00515425
L1ME3	LINE	13438.7	0.543331	0.000142923	0.0010302
LTR37-int	LTR	1743.41	0.545371	0.00159451	0.00831159
L1M1	LINE	13635.8	0.548598	9.98598e-05	0.000755065
LTR7B	LTR	2154.82	0.549158	0.00500455	0.0221808
HAL1M8	LINE	6229.09	0.551815	0.000181561	0.00127092
L1M3a	LINE	9494.16	0.554434	0.000155677	0.00111268
MLT2A2	LTR	2324.37	0.555457	0.000988032	0.00552614
L1ME3A	LINE	33246.8	0.55782	0.000114098	0.000842095
L1M2	LINE	41329	0.55849	4.8907e-05	0.000403989
MLT2A1	LTR	1649.39	0.561406	0.00158196	0.00827543
MLT1F2	LTR	7583.08	0.562528	0.000152685	0.0010936
L1PA17	LINE	6197.28	0.570642	0.000104407	0.000785944
HAL1b	LINE	7195.89	0.571441	8.76137e-05	0.000676019
L1M3f	LINE	1050.71	0.57612	0.00291767	0.0140703
LTR12E	LTR	818.076	0.578868	0.00533541	0.0232227
L1PA12	LINE	2876.16	0.579106	0.0003164	0.00204996
MER90a	LTR	1559.26	0.580665	0.000972709	0.00544942
L1M4a1	LINE	3698.37	0.581036	0.000399745	0.00251418
L1PREC2	LINE	18926	0.586581	3.79383e-05	0.000323619
L1ME3F	LINE	10114.5	0.587928	4.1243e-05	0.000348308
L1MEc	LINE	32719.6	0.591339	2.45693e-05	0.000214981
L1PA15-16	LINE	709.872	0.591491	0.00609155	0.0258188
MER57A1	LTR	1003.22	0.592247	0.0023588	0.0116736
HERVL40-int	LTR	1629.13	0.599102	0.00138543	0.00738386
MLT1E3	LTR	4584.29	0.602573	6.78844e-05	0.000543556
THE1B-int	LTR	8642.03	0.602927	5.62158e-05	0.00045768
LTR84b	LTR	1138.44	0.610846	0.00127837	0.0068947
L1MC4	LINE	66186.7	0.613896	9.14201e-06	8.71829e-05
LTR16B	LTR	739.164	0.61446	0.00450168	0.0203505
LTR49	LTR	954.728	0.618197	0.0018999	0.00967041
L1M3	LINE	10748	0.618248	1.41539e-05	0.000130578
MER57E3	LTR	1827.26	0.618333	0.000353639	0.00226529
L1MA2	LINE	11322.5	0.618848	1.4409e-05	0.000132212
LTR48	LTR	528.67	0.621606	0.00829093	0.0333899
HERVK3-int	LTR	3402.22	0.621981	0.000170095	0.0012081
MER57B1	LTR	1517.31	0.622854	0.000491427	0.00301155
LTR2	LTR	2090.73	0.625167	0.000208684	0.00143127
MER34B	LTR	1183.35	0.626437	0.000810481	0.00464794
L1MA4	LINE	11354.3	0.627279	2.83049e-05	0.000245768
MSTA-int	LTR	12131.3	0.629925	1.59874e-05	0.000145126
MLT1E	LTR	689.325	0.637479	0.0032447	0.015537
MLT2B4	LTR	3381.53	0.637803	4.46929e-05	0.000373725
L1MB8	LINE	117025	0.642551	8.64339e-06	8.31284e-05
MamGypLTR1a	LTR	1056.15	0.650902	0.00109482	0.00603392
MamGypsy2-I	LTR	522.976	0.651803	0.00610027	0.0258235
AluYi6	SINE	711.159	0.657047	0.00278812	0.0134838
L1P4a	LINE	1385.51	0.666967	0.000456135	0.00282587
L1PA10	LINE	18415.6	0.667034	8.04328e-06	7.77975e-05
Harlequin-int	LTR	3813.84	0.669577	1.42972e-05	0.000131542
THE1C-int	LTR	1541.55	0.673044	0.000142806	0.0010302
THE1B	LTR	16028.8	0.679984	1.57956e-06	1.8056e-05
L1MA3	LINE	17013.4	0.684699	2.41545e-06	2.66249e-05
L1PB	LINE	2192.48	0.685278	5.9943e-05	0.000486858
LTR9B	LTR	730.192	0.685296	0.00127528	0.00689422
L2-3_Crp	LINE	1595.23	0.685923	0.000100792	0.000760422
L1MEj	LINE	3037.31	0.688534	2.38447e-05	0.000210699
MER110	LTR	720.156	0.690864	0.00129526	0.006936
L1P3	LINE	3752.9	0.694628	6.51536e-06	6.41149e-05
LTR16D	LTR	389.908	0.704013	0.00866309	0.0344948
MER31A	LTR	838.918	0.709178	0.000730058	0.00423315
LTR32	LTR	1866.29	0.709833	3.08166e-05	0.000265539
LTR86A2	LTR	346.394	0.71012	0.0101983	0.0394342
MER9a3	LTR	1671.08	0.710553	4.75743e-05	0.000394902
MLT1G3	LTR	2252.84	0.714454	2.38937e-05	0.000210699
L1MA1	LINE	34311.3	0.722042	1.91702e-07	2.64564e-06
LTR45B	LTR	1621.42	0.722793	6.02811e-05	0.000488435
L1PA7	LINE	44149.7	0.722886	3.7712e-07	4.77732e-06
HUERS-P2-int	LTR	318.687	0.723852	0.0131266	0.0487048
L1MD2	LINE	26257.4	0.725184	1.79096e-07	2.4845e-06
MER39B	LTR	827.167	0.728623	0.000386369	0.00244269
L1MD1	LINE	20381.3	0.730636	4.34671e-07	5.40552e-06
L1P2	LINE	5939.06	0.736576	6.11058e-07	7.46239e-06
L1MB4	LINE	32043.4	0.741631	8.94915e-08	1.33843e-06
LTR49-int	LTR	1698.16	0.748126	2.42816e-05	0.000213013
X5B_LINE	LINE	862.707	0.748511	0.000269913	0.00178627
L1PA15	LINE	27435.9	0.749404	2.55026e-07	3.40872e-06
HUERS-P3b-int	LTR	1965.81	0.757387	1.86529e-05	0.000168421
L1PB1	LINE	35041.6	0.757793	5.42949e-08	8.34077e-07
X8_LINE	LINE	615.053	0.766592	0.000634404	0.00378524
L1MB5	LINE	26098.4	0.777168	2.25412e-08	3.75134e-07
L1MC2	LINE	19616.1	0.788027	1.82828e-08	3.10351e-07
LOR1a	LTR	542.169	0.789571	0.000722955	0.0042028
LTR1A2	LTR	996.152	0.799016	4.52962e-05	0.00037784
LTR1	LTR	430.483	0.800358	0.00166177	0.00861329
L1ME3G	LINE	49982.9	0.8115	3.3669e-09	6.4217e-08
MLT2D	LTR	3917.84	0.823483	1.20508e-07	1.7484e-06
AluYb9	SINE	333.867	0.829505	0.00302806	0.0145819
L1MA5A	LINE	5410.19	0.837426	8.07644e-08	1.21325e-06
LTR16A2	LTR	682.825	0.852069	9.02459e-05	0.000693178
5S	rRNA	1625.83	0.869243	7.93273e-05	0.000621977
L1PA6	LINE	29250.9	0.869534	7.45542e-10	1.63298e-08
HERV9-int	LTR	249.147	0.872475	0.00519193	0.0228917
AluYe5	SINE	2041.83	0.87599	1.89327e-06	2.13543e-05
HERV9NC-int	LTR	4012.77	0.882757	1.37243e-08	2.38944e-07
MLT2B2	LTR	1115.68	0.885736	4.78095e-06	4.96371e-05
MER9a1	LTR	681.835	0.890736	7.82499e-05	0.000616377
MLT1F-int	LTR	1204.1	0.894904	2.57982e-06	2.82532e-05
LTR76	LTR	470.7	0.897843	0.000267846	0.00177605
L1PBb	LINE	316.71	0.898494	0.0015684	0.00821716
L1M8	LINE	2880.63	0.901794	4.71499e-08	7.34284e-07
L1PB4	LINE	7051.45	0.903765	6.58243e-10	1.47022e-08
L1PBa1	LINE	1123.85	0.908404	4.45909e-06	4.67241e-05
HERVK9-int	LTR	4336.99	0.940688	1.97743e-09	4.01998e-08
LTR61	LTR	2069.34	0.943038	6.08068e-08	9.25736e-07
LTR14	LTR	232.368	0.944941	0.00358217	0.0169144
L1MEf	LINE	33638.4	0.949716	7.1811e-12	1.99835e-10
MER61C	LTR	609.726	0.952262	2.82412e-05	0.000245768
L1PA8A	LINE	4643.88	0.975512	6.34533e-10	1.42665e-08
L1PA14	LINE	4980.8	0.977772	7.37945e-10	1.62683e-08
LTR86C	LTR	196.787	0.997215	0.0040351	0.0185626
HERVP71A-int	LTR	255.727	1.01267	0.0010402	0.00580835
LTR54	LTR	688.567	1.01751	5.76189e-06	5.80463e-05
HERV4_I-int	LTR	16235.8	1.01751	5.41911e-13	1.73565e-11
HAL1	LINE	55052.8	1.0222	8.99539e-14	3.18118e-12
L1P1	LINE	8626.95	1.02248	2.28884e-12	6.69563e-11
AluYb8	SINE	7396.98	1.02306	1.02795e-08	1.84649e-07
MLT1F2-int	LTR	1938.82	1.03259	1.06478e-09	2.27353e-08
LOR1-int	LTR	14093.1	1.03318	3.397e-13	1.11969e-11
L1MA7	LINE	17849.8	1.04714	7.40492e-14	2.67444e-12
LTR27B	LTR	201.782	1.05294	0.00220386	0.0110193
L1PA5	LINE	38047.5	1.05801	1.03343e-13	3.61701e-12
MamRep605b	LTR	529.886	1.06658	6.44478e-06	6.36048e-05
LTR16E1	LTR	3499.3	1.07058	5.13957e-12	1.44205e-10
L1MA9	LINE	32048.6	1.07741	1.80155e-14	7.03018e-13
CR1-12_AMi	LINE	131.021	1.08164	0.00851395	0.0340859
LTR70	LTR	5640.16	1.09467	5.07786e-13	1.64184e-11
HERVE-int	LTR	5891.96	1.1163	3.61368e-12	1.03096e-10
L1M6	LINE	5086.57	1.11639	1.09155e-11	2.96464e-10
LTR22B	LTR	336.519	1.14344	0.000125997	0.000917939
LTR22B1	LTR	339.092	1.17463	7.53442e-05	0.000599049
MER41E	LTR	345.687	1.17496	2.56875e-05	0.000224187
MER39	LTR	2246.87	1.18061	2.14022e-11	5.63258e-10
LTR80B	LTR	565.726	1.18305	1.93396e-06	2.1741e-05
LTR5A	LTR	5549.18	1.18895	7.48647e-15	3.13785e-13
MER9a2	LTR	952.983	1.21447	8.65238e-10	1.883e-08
L1PA16	LINE	54556.9	1.25421	8.2503e-20	5.00174e-18
L1M6B	LINE	34234.1	1.25911	3.46107e-19	1.95839e-17
HERV15-int	LTR	596.572	1.25966	2.86604e-08	4.67799e-07
L1ME3C	LINE	70780.2	1.27263	1.42852e-20	9.15061e-19
AluYe6	SINE	235.399	1.28905	5.51512e-05	0.000450092
MER52-int	LTR	706.377	1.30299	2.19892e-09	4.36569e-08
L1PB2	LINE	16554.6	1.33163	4.88599e-21	3.38529e-19
LTR7Y	LTR	718.096	1.35361	3.47191e-07	4.46482e-06
MER101B	LTR	213.251	1.35383	0.000212655	0.00145265
MER51B	LTR	3617.96	1.36199	1.30596e-18	7.15117e-17
MER41G	LTR	607.62	1.40029	4.10724e-09	7.70391e-08
LTR5_Hs	LTR	9632.14	1.41411	1.94722e-22	1.574e-20
MER67D	LTR	4085.75	1.41465	6.67043e-20	4.19372e-18
L1PA4	LINE	93183.1	1.44184	4.11744e-25	3.99392e-23
L1HS	LINE	94807.1	1.46077	1.20956e-26	1.36882e-24
LTR2B	LTR	2126.1	1.50544	1.71857e-19	1.00596e-17
MER57F	LTR	3073.46	1.53918	5.24017e-18	2.69551e-16
L1PA13	LINE	63363.3	1.57947	2.56511e-24	2.41904e-22
AluYd8	SINE	434.53	1.60401	3.19973e-10	7.49177e-09
L1PA2	LINE	245582	1.62595	7.29034e-33	1.23754e-30
AluYa5	SINE	11794	1.70554	1.47565e-21	1.11329e-19
HERVK-int	LTR	30260.3	1.71661	3.70912e-35	8.39498e-33
L1M3de	LINE	6525.52	1.75237	3.95267e-32	5.91192e-30
L1PA3	LINE	204095	1.78023	7.31772e-39	2.07031e-36
HERVK11D-int	LTR	59.3175	1.99895	0.00195487	0.00992044
HERVI-int	LTR	564.305	2.7806	5.51438e-24	5.05981e-22
LTR8B	LTR	13365.5	3.01389	9.22998e-69	4.47654e-66

### Sheet: meso
Differentially expressed transposable elements and rRNAs between P-bodies and cytoplasm of mesodermal cells
genes	classes	baseMean	log2FoldChange	pvalue	padj
LSU-rRNA_Hsa	rRNA	9.93745e+06	4.38468	0.0068937	0.042757
LTR8B	LTR	6076.13	2.13246	4.75e-23	1.89e-20
LTR6A	LTR	45507.8	1.52522	1.45e-16	3.09e-14
LTR5A	LTR	7553.89	1.41455	1.76e-12	1.94e-10
MER101B	LTR	222.383	1.21271	0.000714779	0.00712098
LTR80B	LTR	124.436	1.20182	0.00780252	0.0474703
LTR14A	LTR	242.922	1.14702	0.00117537	0.0107366
LTR56	LTR	1809.86	1.10575	6.66e-05	0.000987239
MER76-int	LTR	199.334	1.0507	0.00517148	0.0346359
HERVI-int	LTR	299.056	1.02551	0.00269556	0.0205585
MER11D	LTR	4663.62	1.01158	2.54e-07	8.36e-06
LTR22B1	LTR	1493.83	0.974734	1.93e-05	0.000345589
MER57F	LTR	883.773	0.960074	8.78e-05	0.00125474
MER41E	LTR	246.199	0.942412	0.00738131	0.0456039
MER4A1_	LTR	2007.18	0.941264	1.91e-05	0.000345589
HERVK9-int	LTR	3690.73	0.914527	4.11e-06	9.11e-05
L1M3de	LINE	1261.8	0.884424	0.000119707	0.00166649
L1MC4	LINE	51719.8	0.85059	8.54e-06	0.000174584
MER52-int	LTR	318.553	0.844008	0.00747908	0.0458525
L1PA2	LINE	40707.3	0.839545	1.37e-05	0.000259661
LTR45B	LTR	1529.07	0.833337	0.000237859	0.00289425
L1MA9	LINE	12338.4	0.827778	1.29e-05	0.000247317
PRIMA4-int	LTR	1861.28	0.825233	0.000139612	0.00187799
L1HS	LINE	19489.1	0.823103	4.11e-05	0.000665199
HERVK-int	LTR	4705.94	0.801701	9.28e-05	0.00131465
LTR3	LTR	1186.24	0.801631	0.00040112	0.0043944
MER9a2	LTR	755.541	0.797036	0.00135686	0.0119164
MamGypsy2-I	LTR	459.803	0.793129	0.00480989	0.0324185
MLT1F2-int	LTR	1302.94	0.790357	0.000448738	0.00488252
HERV30-int	LTR	464.576	0.788381	0.00550175	0.0363892
L1PA4	LINE	20744.5	0.787304	3.65e-05	0.000599165
LTR62	LTR	682.73	0.782507	0.00245207	0.0193225
LTR2B	LTR	1206.66	0.772718	0.000621508	0.00630595
L1PA3	LINE	38735.7	0.768036	8.82e-05	0.00125474
LTR37-int	LTR	1076.33	0.749916	0.0013272	0.0117531
MLT1G3	LTR	1918.85	0.746588	0.000551472	0.00567188
HERVE-int	LTR	3066.08	0.745097	0.000282101	0.00333088
L1PB	LINE	1421.03	0.744569	0.000717891	0.00712971
Mam_R4	LINE	2077.53	0.712933	0.000710819	0.00710373
LTR84b	LTR	626.663	0.701714	0.00670059	0.0418033
HERVK11D-int	LTR	832.43	0.701066	0.00407291	0.0283503
X7B_LINE	LINE	888.233	0.683307	0.00446042	0.0305146
L1PB4	LINE	4410.27	0.677199	0.0014956	0.0128738
MER4-int	LTR	16125.6	0.664126	0.000386312	0.00427626
HAL1ME	LINE	16917.6	0.654477	0.000473291	0.00504632
MER76	LTR	1382.12	0.634835	0.00766556	0.0468157
L1MA1	LINE	10398.7	0.629618	0.000903127	0.00856896
MLT1A1	LTR	5608.57	0.623818	0.00146979	0.0127328
MER9a3	LTR	2709.89	0.611899	0.00272163	0.0206585
MER34B	LTR	1499.98	0.611143	0.00529792	0.0353342
MER4B-int	LTR	2146.42	0.602318	0.00454064	0.0309307
AluYa5	SINE	4776.09	0.580395	0.00382759	0.0271767
L1ME3G	LINE	19729.6	0.575293	0.00212998	0.0173224
L1MB5	LINE	16017.4	0.571645	0.00221663	0.0177553
LTR78	LTR	3056.64	0.555007	0.00585506	0.0380937
L1M6B	LINE	10434.7	0.550874	0.00358611	0.0259163
L1MA7	LINE	5719.63	0.522169	0.0068901	0.042757
L1MC2	LINE	6868.56	0.506276	0.00828031	0.0497131
MER74B	LTR	1456.57	-0.839805	0.00016974	0.00224535
LTR81B	LTR	1036.75	-1.09566	4.56e-06	9.95e-05
HERVFH21-int	LTR	209.969	-1.16957	0.0018616	0.0153353
LTR71B	LTR	538.341	-1.17478	1.84e-05	0.000337604
L1M2a	LINE	1157.14	-1.55816	1.61e-11	1.43e-09

### Sheet: whole_cells
Differentially expressed transposable elements and rRNAs between mesodermal cells and hESCs at whole cells level
genes	classes	baseMean	log2FoldChange	pvalue	padj
AluSx3	SINE	20611.2	-0.279498	0.00160682	0.0134581
AluYf1	SINE	824.286	-0.9961	5.33657e-07	1.07633e-05
AmnSINE1	SINE	3802.97	0.999943	6.30884e-17	4.88338e-15
ERVL47-int	LTR	208.364	1.72863	4.40359e-05	0.000565555
HAL1	LINE	11267.7	0.285004	0.00232588	0.0187985
HAL1b	LINE	1822.87	0.558457	0.000108667	0.00127029
HAL1M8	LINE	1508.96	-0.480962	0.00335436	0.024824
HAL1ME	LINE	6319.37	-0.513156	2.46321e-06	4.4724e-05
HERV30-int	LTR	90.6202	3.42357	1.03371e-08	2.91753e-07
HERV4_I-int	LTR	3637.88	-4.37489	1.65928e-218	1.58406e-215
HERV9NC-int	LTR	1180.28	-1.62119	3.07395e-19	2.83993e-17
HERVH-int	LTR	136024	-4.46724	0	0
HERVH48-int	LTR	4266.3	-1.60658	2.15935e-39	3.86524e-37
HERVK-int	LTR	6352.16	-2.739	9.37363e-153	6.71152e-150
HERVK11-int	LTR	1657.88	-0.599306	6.12075e-05	0.000762166
HERVK11D-int	LTR	132.018	4.30677	2.23721e-15	1.56277e-13
HERVK22-int	LTR	1147.01	1.99119	1.32132e-27	1.80203e-25
HERVK3-int	LTR	1793.25	0.864418	1.22493e-08	3.40602e-07
HERVK9-int	LTR	1146.46	0.619641	0.000344364	0.00349737
HERVL-int	LTR	1363.79	0.598982	0.000525727	0.00508676
HERVS71-int	LTR	10410.1	4.13587	0	0
HUERS-P3-int	LTR	914.504	-1.08673	1.00134e-08	2.86783e-07
L1M2	LINE	10099.3	-1.87788	9.32997e-88	3.81729e-85
L1M3f	LINE	382.865	1.06375	0.000121907	0.00140783
L1M4	LINE	9417.81	0.334864	0.00131819	0.0114403
L1M5	LINE	22555.6	0.41233	2.76498e-05	0.000386288
L1M6B	LINE	2299.3	0.658986	1.97241e-06	3.62115e-05
L1MA1	LINE	2782.06	0.408772	0.00120334	0.0104753
L1MA10	LINE	2155.85	-1.02722	2.20903e-12	1.05444e-10
L1MA3	LINE	4984.5	1.02321	8.52584e-21	8.42e-19
L1MA4A	LINE	2191.37	0.423881	0.00172845	0.0143904
L1MA5	LINE	2068.41	0.565442	4.95897e-05	0.00062566
L1MA6	LINE	2396.03	0.542256	4.10402e-05	0.000531851
L1MA9	LINE	4242.38	0.380519	0.000692472	0.00648118
L1MB2	LINE	6274.53	0.289666	0.00640583	0.0422726
L1MB3	LINE	9703.65	0.414178	1.56552e-05	0.000226447
L1MB4	LINE	5891.15	0.280504	0.00691592	0.0447115
L1MB7	LINE	13707.9	0.393772	5.97389e-05	0.000747127
L1MC	LINE	3130.9	0.689485	1.3138e-08	3.57069e-07
L1MC2	LINE	3700.52	0.595321	9.80483e-07	1.89737e-05
L1MC4	LINE	16458.7	0.437144	4.28155e-06	7.00706e-05
L1MC5	LINE	8624.1	0.422621	3.32724e-05	0.000451426
L1MC5a	LINE	12067.3	0.317043	0.00213084	0.0173373
L1MCb	LINE	488.089	1.52101	1.02656e-09	3.37937e-08
L1MD	LINE	3671.08	0.353279	0.00259046	0.0204664
L1MDa	LINE	4558.43	0.707008	1.17128e-10	4.24627e-09
L1ME1	LINE	15371.5	0.323966	0.000392523	0.00391703
L1ME2	LINE	6619.39	0.455277	1.10592e-05	0.000164111
L1ME2z	LINE	4258.45	0.577593	2.66152e-07	5.64637e-06
L1ME3	LINE	4034.9	0.401709	0.000720072	0.0066822
L1ME3B	LINE	4853.71	0.378241	0.00142523	0.0122578
L1ME3C	LINE	4192.21	-2.66656	1.16521e-96	5.56191e-94
L1ME3Cz	LINE	6862.2	0.403522	0.000113403	0.00131492
L1ME3D	LINE	2634.82	0.367703	0.00614971	0.0409599
L1ME3F	LINE	2228.23	0.561116	3.72133e-05	0.000493421
L1ME4a	LINE	18718.8	0.520308	1.60238e-07	3.53016e-06
L1ME4b	LINE	11869.7	0.653726	3.33607e-12	1.54105e-10
L1ME4c	LINE	5228.03	0.577109	8.22204e-08	1.88383e-06
L1MEd	LINE	9784.2	-0.327237	0.000554074	0.00530725
L1MEg	LINE	5484.24	0.384755	0.000256783	0.00271754
L1P1	LINE	1380.88	0.488303	0.00255293	0.0202537
L1P2	LINE	1388.25	0.511001	0.00144518	0.0123922
L1PA11	LINE	6189.38	0.771603	5.99957e-14	3.43655e-12
L1PA13	LINE	4441.29	-0.460635	3.2253e-05	0.000441974
L1PA14	LINE	1477.67	0.737225	7.52201e-06	0.000117721
L1PA15	LINE	3595.77	0.450946	0.000152101	0.00171502
L1PA17	LINE	1362.57	0.448323	0.00617853	0.0410564
L1PA5	LINE	11330.5	0.619844	2.23572e-11	9.01844e-10
L1PA6	LINE	5787.06	0.32107	0.00270636	0.0210626
L1PA7	LINE	10791.7	0.435739	2.87598e-06	5.11603e-05
L1PA8A	LINE	1002.67	0.732405	9.30381e-05	0.00110108
L3	LINE	29583.1	0.289551	0.000602242	0.00573031
L5	LINE	348.535	1.81667	1.2564e-09	3.99815e-08
LTR1	LTR	103.186	-1.62636	0.00233179	0.0187985
LTR108e_Mam	LTR	63.4867	2.69556	8.63612e-05	0.00103489
LTR12C	LTR	6085.78	-1.3741	2.2182e-40	4.23528e-38
LTR12F	LTR	149.311	-1.22438	0.00671265	0.0437928
LTR16C	LTR	1272.44	-0.59684	0.00033256	0.00340161
LTR17	LTR	768.189	-2.1098	6.95003e-24	8.6543e-22
LTR1A2	LTR	366.579	-0.807952	0.00407777	0.0291203
LTR21A	LTR	444.026	-0.925421	0.000553687	0.00530725
LTR22B1	LTR	268.298	3.03025	8.48893e-18	7.15068e-16
LTR2752	LTR	63.2227	-2.52082	0.000200723	0.00220851
LTR30	LTR	198.366	1.32514	0.000836499	0.0076055
LTR33	LTR	3015.98	1.13575	6.20313e-19	5.5518e-17
LTR37-int	LTR	648.439	-0.849606	0.000210634	0.00230251
LTR41B	LTR	1175.87	-1.47887	8.11805e-18	7.04548e-16
LTR45B	LTR	397.815	-1.39712	2.65107e-07	5.64637e-06
LTR5_Hs	LTR	1942.89	-1.13314	2.66469e-15	1.77481e-13
LTR66	LTR	1149.27	3.32581	6.22742e-56	1.78353e-53
LTR7	LTR	25943	-5.07543	8.17392e-65	2.60112e-62
LTR7Y	LTR	156.872	-3.03012	8.20111e-12	3.51908e-10
LTR80B	LTR	125.807	-1.51662	0.00243355	0.0194684
LTR88c	LTR	245.454	-2.42905	3.85336e-12	1.75175e-10
LTR9C	LTR	96.6887	-4.51711	7.0117e-13	3.58598e-11
MamGypLTR1a	LTR	304.023	-1.90413	1.11049e-09	3.61414e-08
MamGypLTR1b	LTR	1008.76	0.745953	3.58413e-05	0.000479671
MER101-int	LTR	2263.05	0.604613	2.91015e-05	0.000402641
MER110A	LTR	420.266	-3.58882	3.00697e-36	5.06586e-34
MER11B	LTR	669.061	-0.864562	8.14786e-05	0.000980482
MER11C	LTR	1977.16	-0.434201	0.00404205	0.0290136
MER11D	LTR	561.452	3.12911	1.19204e-34	1.89666e-32
MER31-int	LTR	497.142	0.72214	0.00386017	0.027918
MER34B	LTR	344.392	0.87509	0.00321703	0.0240563
MER34B-int	LTR	4316.44	0.50261	7.79895e-06	0.000121392
MER4-int	LTR	2615.81	0.73905	1.27842e-08	3.52058e-07
MER41-int	LTR	1653.7	-1.05513	8.23248e-12	3.51908e-10
MER41C	LTR	306.267	-1.24083	6.52017e-05	0.000804904
MER48	LTR	603.337	-1.74711	4.40265e-14	2.62692e-12
MER4A	LTR	799.544	0.87918	1.16319e-05	0.00017084
MER4B-int	LTR	898.58	-1.04506	3.47772e-08	8.3699e-07
MER4D	LTR	498.78	-1.96205	2.71731e-14	1.69182e-12
MER4D1	LTR	912.306	-0.869167	4.17479e-06	6.87161e-05
MER4E1	LTR	611.387	-0.664438	0.0030084	0.0227336
MER50	LTR	774.476	-0.899228	9.2114e-06	0.000140327
MER51B	LTR	507.54	-2.73079	6.56255e-27	8.54325e-25
MER51C	LTR	209.532	-1.16916	0.00135225	0.0117005
MER51E	LTR	211.103	-2.05732	2.5289e-08	6.19041e-07
MER57E1	LTR	161.873	1.26922	0.00268593	0.0209605
MER61-int	LTR	1652.42	-0.929386	6.70083e-10	2.25779e-08
MER61A	LTR	512.518	-2.94247	2.68631e-29	3.8468e-27
MER61C	LTR	336.873	-0.780604	0.007892	0.0493509
MER61D	LTR	281.047	-3.44631	4.94466e-23	5.90063e-21
MER67D	LTR	528.398	-2.80614	1.76056e-29	2.65381e-27
MER74B	LTR	636.891	-0.59356	0.00663729	0.0434993
MIR	SINE	63904.5	0.293244	0.000396022	0.00393822
MLT1D	LTR	8065.64	0.560079	1.03907e-08	2.91753e-07
MLT1E3-int	LTR	108.096	1.5545	0.00773484	0.048687
MLT1F2-int	LTR	542.529	1.32053	2.38569e-08	5.99352e-07
MLT1G	LTR	760.883	0.829269	5.2883e-05	0.000664285
MLT1G-int	LTR	315.604	1.45504	4.52788e-06	7.36809e-05
MLT1L	LTR	6392.88	0.600794	2.48875e-08	6.14465e-07
MLT1O	LTR	1609.52	-0.745144	8.27723e-07	1.61265e-05
MLT2A1	LTR	881.192	1.09001	1.78944e-08	4.65904e-07
MLT2A2	LTR	842.138	-0.644911	0.000896388	0.00804782
MLT2B3	LTR	1166.81	-0.632115	0.000215454	0.00234624
MSTA	LTR	5637.39	-0.377703	0.000298463	0.0031197
MSTC	LTR	1636	0.55169	0.00290928	0.0222785
Plat_L3	LINE	2014.88	0.469309	0.000780299	0.00716274
THE1A	LTR	1836.31	-0.413223	0.00416692	0.029332
THE1A-int	LTR	2512.41	-0.573813	1.04598e-05	0.000157668
THE1B-int	LTR	2318.95	-0.412312	0.00261477	0.020517
THE1C-int	LTR	447.25	-1.0551	3.85376e-05	0.000508625
THE1D-int	LTR	1760.42	-1.12743	1.54328e-14	9.82212e-13
X5B_LINE	LINE	382.055	-1.64633	9.03329e-09	2.63993e-07

### Sheet: TE_annotation
Transposable elements and their related classes or families
Class	Family	Geneid
rRNA	rRNA	LSU-rRNA_Hsa
rRNA	rRNA	5S
rRNA	rRNA	SSU-rRNA_Hsa
LINE	LINE/L1	L1MC5a
LINE	LINE/L2	L2a
LINE	LINE/CR1	L3
LINE	LINE/CR1	Plat_L3
LINE	LINE/L2	L2b
LINE	LINE/L2	L2c
LINE	LINE/L1	L1MB3
LINE	LINE/L1	L1MB5
LINE	LINE/L1	L1PA6
LINE	LINE/L1	L1P1
LINE	LINE/L1	L1MA8
LINE	LINE/L1	L1ME3G
LINE	LINE/L1	L1MA9
LINE	LINE/L1	L1PA14
LINE	LINE/L2	L2
LINE	LINE/L1	L1ME4c
LINE	LINE/L1	L1PA4
LINE	LINE/L1	L1MC
LINE	LINE/L1	L1PA7
LINE	LINE/L1	L1PA16
LINE	LINE/L1	L1PA2
LINE	LINE/L1	L1M2
LINE	LINE/L1	L1PREC2
LINE	LINE/L1	L1PB
LINE	LINE/L1	L1M5
LINE	LINE/L1	L1M4
LINE	LINE/L1	HAL1M8
LINE	LINE/RTE-X	L5
LINE	LINE/L1	L1ME3E
LINE	LINE/L1	L1MA5
LINE	LINE/L1	L1MB8
LINE	LINE/L1	L1ME4b
LINE	LINE/L1	L1MC3
LINE	LINE/L1	L1MA4
LINE	LINE/L1	L1MD3
LINE	LINE/L1	L1MC4a
LINE	LINE/L1	L1ME1
LINE	LINE/L1	L1ME3B
LINE	LINE/L1	L1PA5
LINE	LINE/L1	L1ME3D
LINE	LINE/L1	L1P4
LINE	LINE/L1	L1MA2
LINE	LINE/L1	L1PA15-16
LINE	LINE/L1	L1ME3A
LINE	LINE/L1	L1PA8A
LINE	LINE/L1	L1PA8
LINE	LINE/L1	L1PA10
LINE	LINE/L1	L1MEd
LINE	LINE/L1	L1MA7
LINE	LINE/L1	L1M7
LINE	LINE/L1	HAL1b
LINE	LINE/L1	L1PA11
LINE	LINE/L1	L1ME3
LINE	LINE/L1	L1MEg
LINE	LINE/L1	L1MC4
LINE	LINE/L1	L1M3
LINE	LINE/L1	L1M8
LINE	LINE/L2	L2d2
LINE	LINE/L1	HAL1
LINE	LINE/L1	L1M4b
LINE	LINE/L1	L1MC1
LINE	LINE/L2	L2d
LINE	LINE/L1	L1PA3
LINE	LINE/L1	L1ME4a
LINE	LINE/L1	L1MB4
LINE	LINE/L2	X24_LINE
LINE	LINE/L1	L1MEc
LINE	LINE/L1	L1MD
LINE	LINE/L1	L1MEf
LINE	LINE/L1	L1M4a2
LINE	LINE/L1	L1ME2
LINE	LINE/L1	L1PB1
LINE	LINE/CR1	L3b
LINE	LINE/L1	L1M1
LINE	LINE/L1	L1M4c
LINE	LINE/L1	L1M4a1
LINE	LINE/L1	L1P5
LINE	LINE/L1	L1MC5
LINE	LINE/L1	L1MEb
LINE	LINE/CR1	X7A_LINE
LINE	LINE/L1	L1MB2
LINE	LINE/L1	L1MB7
LINE	LINE/RTE-BovB	MamRTE1
LINE	LINE/L1	L1MCc
LINE	LINE/L1	L1PA12
LINE	LINE/L1	L1MDa
LINE	LINE/L1	L1ME3Cz
LINE	LINE/L1	L1ME2z
LINE	LINE/L1	L1PA15
LINE	LINE/L1	L1MA10
LINE	LINE/L1	L1MC2
LINE	LINE/L1	L1ME3C
LINE	LINE/L1	L1MEh
LINE	LINE/L1	L1MA5A
LINE	LINE/L1	L1MB1
LINE	LINE/L1	L1MD2
LINE	LINE/L1	L1MEi
LINE	LINE/L1	L1PA13
LINE	LINE/RTE-X	L4_B_Mam
LINE	LINE/L1	L1ME5
LINE	LINE/L1	L1P2
LINE	LINE/L1	HAL1ME
LINE	LINE/L1	L1MA1
LINE	LINE/L1	L1PA17
LINE	LINE/L1	L1PB4
LINE	LINE/L1	L1ME3F
LINE	LINE/CR1	X17_LINE
LINE	LINE/CR1	X7B_LINE
LINE	LINE/L1	L1MA6
LINE	LINE/L1	L1PB2
LINE	LINE/L1	L1P3
LINE	LINE/CR1	CR1_Mam
LINE	LINE/L1	L1MD1
LINE	LINE/L2	UCON49
LINE	LINE/L1	L1MEj
LINE	LINE/RTE-X	L4_A_Mam
LINE	LINE/L1	L1PB3
LINE	LINE/L1	L1M6
LINE	LINE/RTE-X	L4_C_Mam
LINE	LINE/Jockey	X12_LINE
LINE	LINE/L1	L1MA3
LINE	LINE/L1	X9_LINE
LINE	LINE/L2	L2-3_Crp
LINE	LINE/L1	L1M
LINE	LINE/L2	X15_LINE
LINE	LINE/CR1	X7C_LINE
LINE	LINE/Penelope	Penelope1_Vert
LINE	LINE/CR1	CR1-3_Croc
LINE	LINE/CR1	X5B_LINE
LINE	LINE/CR1	X20_LINE
LINE	LINE/Dong-R4	Mam_R4
LINE	LINE/CR1	CR1-16_AMi
LINE	LINE/L1	L1MA4A
LINE	LINE/L2	L2-2_Mam
LINE	LINE/L1	L1MCb
LINE	LINE/L1	L1MCa
LINE	LINE/CR1	X7D_LINE
LINE	LINE/L2	L2-1_AMi
LINE	LINE/L1	L1HS
LINE	LINE/L1	L1M3f
LINE	LINE/CR1	CR1-1_Amn
LINE	LINE/CR1	X1_LINE
LINE	LINE/CR1	X6B_LINE
LINE	LINE/CR1	CR1-L3A_Croc
LINE	LINE/CR1	X6A_LINE
LINE	LINE/CR1	X8_LINE
LINE	LINE/L2	L2-1_Crp
LINE	LINE/L1	L1MEg2
LINE	LINE/L1	L1M2a
LINE	LINE/L1	L1P4e
LINE	LINE/L2	UCON86
LINE	LINE/L1	L1PBa
LINE	LINE/RTE-BovB	MamRTE2
LINE	LINE/L1	L1MDb
LINE	LINE/L1	L1M3c
LINE	LINE/L1	L1M3e
LINE	LINE/L1	L1M6B
LINE	LINE/L1	L1MEg1
LINE	LINE/CR1	X21_LINE
LINE	LINE/L1	L1M3d
LINE	LINE/L1	L1M3de
LINE	LINE/L1	L1PBb
LINE	LINE/CR1	CR1-12_AMi
LINE	LINE/L1	L1P4b
LINE	LINE/L1	L1M2b
LINE	LINE/L1	L1M3a
LINE	LINE/L1	L1P3b
LINE	LINE/CR1	CR1-11_Crp
LINE	LINE/CR1	CR1-L3B_Croc
LINE	LINE/L1	L1M2c
LINE	LINE/CR1	CR1-13_AMi
LINE	LINE/L1	L1MEa
LINE	LINE/L1	L1M2a1
LINE	LINE/CR1	X2_LINE
LINE	LINE/L1-Tx1	MARE6
LINE	LINE/L1	L1M3b
LINE	LINE/L1	L1P4a
LINE	LINE/L1	L1P4d
LINE	LINE/L2	X13_LINE
LINE	LINE/L1	L1PBa1
LINE	LINE/L1	L1P
LINE	LINE/L2	L2-3_AMi
LINE	LINE/L1	L1P4c
LTR	LTR/ERVL-MaLR	MLT1K
LTR	LTR/ERVL-MaLR	MLT1A
LTR	LTR/ERVL-MaLR	MLT1L
LTR	LTR/ERVL-MaLR	MLT1J2
LTR	LTR/ERVL-MaLR	MLT1F2-int
LTR	LTR/ERVL-MaLR	MLT1F2
LTR	LTR/ERVL	LTR16C
LTR	LTR/ERVL	ERVL-E-int
LTR	LTR	MamRep1527
LTR	LTR/ERV1	LTR12F
LTR	LTR/ERVL	LTR89
LTR	LTR/ERV1	LTR103b_Mam
LTR	LTR/ERVL-MaLR	MLT1H2
LTR	LTR/ERV1	MER4D1
LTR	LTR/ERV1	MER4CL34
LTR	LTR/ERVL-MaLR	MLT1H
LTR	LTR/ERVL-MaLR	MLT1I
LTR	LTR	MamRep605
LTR	LTR/ERVL	LTR33
LTR	LTR/ERVL-MaLR	MSTB1
LTR	LTR/ERVL-MaLR	MLT1C
LTR	LTR/ERVL	LTR33B
LTR	LTR/ERV1	MER65D
LTR	LTR/ERVL-MaLR	MLT1D
LTR	LTR/ERVL-MaLR	THE1C
LTR	LTR/ERVL	MER21C
LTR	LTR/ERVL	LTR41
LTR	LTR/ERV1	LTR37A
LTR	LTR/ERVK	MER11B
LTR	LTR/ERVL-MaLR	MSTD
LTR	LTR/ERVL	MLT2B3
LTR	LTR/ERV1	MER31-int
LTR	LTR/ERV1	MER92-int
LTR	LTR/ERV1	MER34A
LTR	LTR/ERVL-MaLR	MSTA1
LTR	LTR/ERV1	MER4A1
LTR	LTR/ERV1	MER4E
LTR	LTR/ERV1	MER4A
LTR	LTR/ERV1	MER31B
LTR	LTR/ERV1	MER39B
LTR	LTR/ERV1	LTR9B
LTR	LTR/ERV1	MER4E1
LTR	LTR/ERVL-MaLR	MLT1E3
LTR	LTR/ERV1	LTR37B
LTR	LTR/ERVL-MaLR	MLT1O
LTR	LTR/ERVL-MaLR	MSTA
LTR	LTR/ERV1	LTR39
LTR	LTR/ERVK	LTR22C2
LTR	LTR/ERVL	ERVL-int
LTR	LTR/ERVL-MaLR	MLT1H1
LTR	LTR/ERVL-MaLR	THE1B
LTR	LTR/ERVL-MaLR	THE1B-int
LTR	LTR/ERVL-MaLR	MLT1H1-int
LTR	LTR/ERV1	LTR64
LTR	LTR/ERVL-MaLR	THE1D
LTR	LTR/Gypsy	LTR104_Mam
LTR	LTR/ERV1	LTR7
LTR	LTR/ERV1	MER67C
LTR	LTR/ERVL	LTR67B
LTR	LTR/ERVL	LTR79
LTR	LTR/ERVL-MaLR	MLT1C2
LTR	LTR/ERV1	MER41D
LTR	LTR/ERVL-MaLR	MLT1A1
LTR	LTR/ERV1	LTR78
LTR	LTR/ERVL-MaLR	MLT1B
LTR	LTR/ERV1	LTR2C
LTR	LTR/ERV1	MER101-int
LTR	LTR/ERV1	LOR1-int
LTR	LTR/ERVL	LTR57-int
LTR	LTR/ERVK	HERVK9-int
LTR	LTR/ERVK	MER9a2
LTR	LTR/ERV1	MER67A
LTR	LTR/ERVL	HERV16-int
LTR	LTR/ERV1	MER4A1_
LTR	LTR/ERVL-MaLR	MLT1G1
LTR	LTR/ERV1	LTR12C
LTR	LTR/ERVK	LTR13A
LTR	LTR/ERV1	MER49
LTR	LTR/ERV1	MER50
LTR	LTR	MamRep1151
LTR	LTR/ERV1	MER41B
LTR	LTR/ERV1	LTR46
LTR	LTR/ERVK	MER9a1
LTR	LTR/ERVK	LTR13
LTR	LTR/ERVK	LTR13_
LTR	LTR/ERVL	MER54A
LTR	LTR/ERVL	MER68
LTR	LTR/ERV1	MER4B
LTR	LTR/ERV1	MER4B-int
LTR	LTR/ERVL	LTR16B1
LTR	LTR/ERV1	MER66C
LTR	LTR/ERV1	MER66-int
LTR	LTR/ERVL	MER74B
LTR	LTR/ERVK	LTR5_Hs
LTR	LTR/ERV1	LTR2B
LTR	LTR/ERV1	Harlequin-int
LTR	LTR/ERVL	LTR75
LTR	LTR/ERV1	LTR10A
LTR	LTR/ERV1	HERV9N-int
LTR	LTR/ERV1	HERVIP10F-int
LTR	LTR/ERV1	HUERS-P1-int
LTR	LTR/ERV1	LTR7B
LTR	LTR/ERV1	MER65A
LTR	LTR/ERV1	MER65-int
LTR	LTR/ERV1	MER52A
LTR	LTR/ERV1	MER52C
LTR	LTR/ERV1	MER83
LTR	LTR/ERV1	LTR26B
LTR	LTR/ERVL	LTR42
LTR	LTR/ERV1	MER4D
LTR	LTR/ERV1	MER65B
LTR	LTR/ERVL	LTR16E1
LTR	LTR/ERVL	ERV3-16A3_I-int
LTR	LTR/ERVL	ERV3-16A3_LTR
LTR	LTR/ERVL	MLT2D
LTR	LTR/ERV1	MER89
LTR	LTR/ERV1	MER31A
LTR	LTR/ERVL-MaLR	MLT1A0
LTR	LTR/ERVL-MaLR	MSTB
LTR	LTR/ERVL	LTR18B
LTR	LTR/Gypsy	LTR81B
LTR	LTR/ERVL	LTR40a
LTR	LTR/Gypsy	LTR81
LTR	LTR/ERVL	MER74A
LTR	LTR/ERVL	LTR52
LTR	LTR/ERVL-MaLR	MLT-int
LTR	LTR/ERVL	MLT2C1
LTR	LTR/ERVL	MLT2B1
LTR	LTR/ERVL-MaLR	THE1A
LTR	LTR/Gypsy	LTR81C
LTR	LTR/ERVL-MaLR	MLT1J
LTR	LTR/ERV1	MER66B
LTR	LTR/ERVL	LTR41C
LTR	LTR/ERV1	MER34C_
LTR	LTR/ERV1	LTR26
LTR	LTR/ERVL	LTR40c
LTR	LTR/ERV1	MER34
LTR	LTR/ERV1	LTR19A
LTR	LTR/ERVL-MaLR	MSTA-int
LTR	LTR/ERVL	HERVL-int
LTR	LTR/ERV1	LTR27C
LTR	LTR	LTR106_Mam
LTR	LTR/ERVL-MaLR	MLT1H-int
LTR	LTR/ERVL	MLT2B4
LTR	LTR/ERV1	MER51A
LTR	LTR/ERVL	LTR40b
LTR	LTR/ERVL-MaLR	MLT1E2
LTR	LTR/ERVL	ERVL-B4-int
LTR	LTR/ERVL-MaLR	THE1C-int
LTR	LTR/ERVL	LTR16A1
LTR	LTR/ERVL-MaLR	MSTB-int
LTR	LTR/ERV1	LTR10B2
LTR	LTR/ERV1	LTR21C
LTR	LTR/ERVL	LTR62
LTR	LTR/ERVL-MaLR	THE1D-int
LTR	LTR/ERV1	MER34C2
LTR	LTR/ERV1	MER39
LTR	LTR/ERVK	LTR5B
LTR	LTR/ERV1	LTR45C
LTR	LTR/ERV1	LTR8A
LTR	LTR/ERV1	LTR38
LTR	LTR/ERV1	LTR38-int
LTR	LTR/ERVK	HERVK13-int
LTR	LTR/ERVK	LTR3B_
LTR	LTR/ERVL-MaLR	MLT1E1
LTR	LTR/ERV1	LTR78B
LTR	LTR/ERVL	MER77
LTR	LTR/ERVK	LTR3A
LTR	LTR/ERVL	MER77B
LTR	LTR/ERVL	LTR33C
LTR	LTR/Gypsy	LTR85c
LTR	LTR/ERVL	LTR105_Mam
LTR	LTR/ERVL	MLT2B2
LTR	LTR/ERVL	LTR40A1
LTR	LTR/ERVL	HERVL40-int
LTR	LTR/ERVL-MaLR	MLT1J1
LTR	LTR/ERV1	MER92B
LTR	LTR/ERV1	LTR10E
LTR	LTR/ERVL	LTR16E2
LTR	LTR/ERVL-MaLR	MLT1E1A
LTR	LTR/ERVL-MaLR	MLT1F1
LTR	LTR/ERVL	MER21B
LTR	LTR/Gypsy	LTR85a
LTR	LTR/ERV1	LTR24C
LTR	LTR/ERVL-MaLR	MSTC
LTR	LTR/ERVL	MER21A
LTR	LTR/ERVL-MaLR	MSTB2
LTR	LTR/ERVL	MLT2A2
LTR	LTR/ERV1	MER48
LTR	LTR/ERV1	HERVH-int
LTR	LTR/ERVL	LTR53B
LTR	LTR/ERV1	MER61B
LTR	LTR/ERVL-MaLR	MLT1A0-int
LTR	LTR/ERV1	LOR1a
LTR	LTR/ERVL	LTR33A_
LTR	LTR/ERV1	MER57B1
LTR	LTR/ERVL	LTR16A2
LTR	LTR/ERVL	LTR53
LTR	LTR/ERV1	MER90
LTR	LTR/ERVL	LTR50
LTR	LTR/ERV1	LTR1A2
LTR	LTR/ERVL	LTR89B
LTR	LTR/ERVK	MER11A
LTR	LTR/Gypsy	LTR81AB
LTR	LTR/ERV1	LTR1B1
LTR	LTR/ERV1	MER61D
LTR	LTR/ERV1	MER61A
LTR	LTR/ERV1	LTR8
LTR	LTR	EUTREP8
LTR	LTR/ERVL	LTR101_Mam
LTR	LTR/ERVL-MaLR	MLT1G
LTR	LTR/ERV1	MER110
LTR	LTR/ERVL-MaLR	MLT1N2
LTR	LTR/ERVL	LTR66
LTR	LTR/ERVL	HERVL66-int
LTR	LTR/ERVL	MER54B
LTR	LTR/ERVL	MER70A
LTR	LTR/ERVL-MaLR	MLT1E
LTR	LTR/Gypsy	MamGypsy2-I
LTR	LTR	LTR90B
LTR	LTR/ERVL	LTR16D
LTR	LTR/ERVL-MaLR	MLT1F
LTR	LTR/ERV1	LTR24
LTR	LTR/ERV1	LTR24B
LTR	LTR/ERV1	MER57A1
LTR	LTR/ERV1	LTR10C
LTR	LTR/ERVL-MaLR	MLT1J-int
LTR	LTR/ERVL	MLT2A1
LTR	LTR/ERV1	LTR48B
LTR	LTR/ERV1	MER34-int
LTR	LTR/ERV1	LTR49-int
LTR	LTR/ERVL	MER70B
LTR	LTR/Gypsy	MamGypLTR1a
LTR	LTR/ERV1	LTR23
LTR	LTR/ERV1	ERV24_Prim-int
LTR	LTR/ERV1	LTR23-int
LTR	LTR/ERV1	MER34B
LTR	LTR/ERV1	LTR54
LTR	LTR/ERV1	MER34C
LTR	LTR/ERVL	LTR16A
LTR	LTR/ERV1	MER34A1
LTR	LTR/ERVL	LTR16B2
LTR	LTR/ERVL	LTR33A
LTR	LTR/ERV1	MER41A
LTR	LTR/ERV1	LTR8B
LTR	LTR/ERVL-MaLR	MLT1C2-int
LTR	LTR/ERVL	LTR16D2
LTR	LTR/ERVL-MaLR	MLT1G1-int
LTR	LTR/ERVL	LTR84b
LTR	LTR/ERV1	LTR1C
LTR	LTR/ERVL-MaLR	THE1A-int
LTR	LTR	LTR91
LTR	LTR/ERVL	LTR41B
LTR	LTR	LTR91A
LTR	LTR/ERV1	LTR19B
LTR	LTR/ERV1	HERVIP10FH-int
LTR	LTR/ERVK	MER11C
LTR	LTR/Gypsy	LTR85b
LTR	LTR/ERV1	LTR71B
LTR	LTR/ERVL	LTR16D1
LTR	LTR/ERV1	MER51E
LTR	LTR/ERVL	LTR86A1
LTR	LTR/ERVL	LTR83
LTR	LTR/ERV1	LTR75_1
LTR	LTR/ERV1	MER72
LTR	LTR/ERVL-MaLR	MLT1D-int
LTR	LTR/ERV1	MER52D
LTR	LTR/ERV1	LTR12E
LTR	LTR/ERV1	LTR21B
LTR	LTR/ERV1	HERVFH21-int
LTR	LTR/ERVK	LTR14B
LTR	LTR	MamRep605b
LTR	LTR/ERV1	LTR12
LTR	LTR/ERV1	MER101
LTR	LTR/ERV1	LTR36
LTR	LTR/ERVL-MaLR	MLT1M
LTR	LTR/ERV1	LTR71A
LTR	LTR/ERVL	LTR86A2
LTR	LTR/ERVL	MLT2C2
LTR	LTR/ERVL-MaLR	MLT1G3
LTR	LTR/ERV1	LTR1F
LTR	LTR/ERV1	MER90a
LTR	LTR/ERV1	MER84
LTR	LTR/ERV1	MER84-int
LTR	LTR/ERV1	LTR9D
LTR	LTR/Gypsy	MamGypLTR2c
LTR	LTR/ERV1	LTR29
LTR	LTR/Gypsy	MamGypLTR1b
LTR	LTR/ERVL	LTR86C
LTR	LTR/ERV1	MER51B
LTR	LTR/ERV1	HERV9-int
LTR	LTR/ERVL	LTR47A
LTR	LTR/ERVK	MER9a3
LTR	LTR/ERVL	LTR82A
LTR	LTR/ERV1	LTR21A
LTR	LTR/ERV1	LTR77
LTR	LTR/ERV1	LTR61
LTR	LTR/ERV1	LTR56
LTR	LTR/ERV1	MER4C
LTR	LTR/ERV1	MER41E
LTR	LTR/ERV1	HERVFH19-int
LTR	LTR/ERV1	MER110A
LTR	LTR/ERVK	MER11D
LTR	LTR/Gypsy	MamGypLTR3a
LTR	LTR/ERVL	Eutr10
LTR	LTR/ERV1	LTR26E
LTR	LTR/ERVL	MLT2B5
LTR	LTR/ERV1	LTR9
LTR	LTR/ERV1	LTR60B
LTR	LTR/ERV1	LTR2
LTR	LTR/ERV1	MER57C1
LTR	LTR/ERVL	MER21-int
LTR	LTR/ERV1	LTR1D1
LTR	LTR/ERV1	LTR51
LTR	LTR/ERVL	LTR84a
LTR	LTR/ERVL	MLT2F
LTR	LTR/ERV1	LTR26C
LTR	LTR/ERVL	LTR16
LTR	LTR/ERV1	LTR43B
LTR	LTR/ERV1	LTR103_Mam
LTR	LTR/Gypsy	MamGypLTR4
LTR	LTR/ERVL	LTR47B2
LTR	LTR/ERV1	ERV24B_Prim-int
LTR	LTR/ERV1	MER34B-int
LTR	LTR/ERVL	LTR75B
LTR	LTR/ERV1	LTR27B
LTR	LTR/ERV1	LTR1C1
LTR	LTR/ERV1	MER67B
LTR	LTR/ERVL	MLT2E
LTR	LTR/ERV1	LTR65
LTR	LTR/ERV1	MER52-int
LTR	LTR/ERVK	LTR22B1
LTR	LTR/ERV1	HERV4_I-int
LTR	LTR/ERVL	MER68-int
LTR	LTR/ERVL	MER70C
LTR	LTR/ERVL	LTR102_Mam
LTR	LTR/ERV1	LTR10F
LTR	LTR/ERV1	PRIMA4-int
LTR	LTR/ERVK	HERVK-int
LTR	LTR/ERV1	MER41G
LTR	LTR/ERV1	LTR44
LTR	LTR/ERV1	LTR45B
LTR	LTR/ERV1	MER57A-int
LTR	LTR/ERV1	LTR45
LTR	LTR/ERVL	LTR57
LTR	LTR/ERV1	HERV3-int
LTR	LTR/ERV1	HERVE-int
LTR	LTR/ERV1	LTR1C3
LTR	LTR/ERV1	LTR7Y
LTR	LTR/ERV1	HERV9NC-int
LTR	LTR/ERV1	LTR12D
LTR	LTR/ERV1	LOR1b
LTR	LTR/Gypsy	LTR88a
LTR	LTR/ERV1	LTR10B
LTR	LTR/ERVK	LTR14A
LTR	LTR/ERVK	LTR22A
LTR	LTR/ERVL-MaLR	MST-int
LTR	LTR/ERVL	LTR80A
LTR	LTR/ERVL	LTR86B1
LTR	LTR/Gypsy	MamGypLTR1c
LTR	LTR/ERVL	LTR82B
LTR	LTR/Gypsy	LTR88b
LTR	LTR/ERVL-MaLR	MLT1F-int
LTR	LTR/ERVL	LTR55
LTR	LTR/ERVL-MaLR	MLT1I-int
LTR	LTR/ERV1	LTR9A1
LTR	LTR/ERVL	HERVL74-int
LTR	LTR/ERVL	LTR32
LTR	LTR/ERVL	LTR16B
LTR	LTR/ERV1	LTR10D
LTR	LTR/ERV1	PRIMA4_LTR
LTR	LTR/ERV1	MER57E2
LTR	LTR/Gypsy	MamGypLTR1d
LTR	LTR/ERV1	MER57F
LTR	LTR/ERVL-MaLR	MLT1J1-int
LTR	LTR	MER129
LTR	LTR	EUTREP16
LTR	LTR/ERV1	LTR4
LTR	LTR/ERV1	MER87
LTR	LTR/ERV1	LTR49
LTR	LTR/ERV1	MER51D
LTR	LTR/ERV1	PRIMA41-int
LTR	LTR/ERV1	LTR39-int
LTR	LTR/ERV1	MER57B2
LTR	LTR/ERV1	LTR54B
LTR	LTR/ERV1	LTR76
LTR	LTR/Gypsy	MamGypLTR2b
LTR	LTR/ERV1	MER50C
LTR	LTR/ERV1	PABL_B
LTR	LTR/ERV1	LTR15
LTR	LTR/ERV1	LTR38B
LTR	LTR/ERV1	HERV-Fc2_LTR
LTR	LTR/ERV1	MER61-int
LTR	LTR/Gypsy	LTR81A
LTR	LTR	Eutr18
LTR	LTR/ERV1	MER41-int
LTR	LTR/ERV1	LTR1F1
LTR	LTR/ERV1	MER4D0
LTR	LTR/ERV1	HUERS-P3-int
LTR	LTR/ERV1	HERV35I-int
LTR	LTR/ERV1	LTR37-int
LTR	LTR/ERV1	LTR28B
LTR	LTR/ERVK	LTR14
LTR	LTR/ERVK	HERVK14C-int
LTR	LTR/ERV1	MER66A
LTR	LTR/Gypsy	MamGyp-int
LTR	LTR/ERVL-MaLR	MLT1A1-int
LTR	LTR/ERV1	LTR46-int
LTR	LTR/ERV1	MER4-int
LTR	LTR/ERV1	LTR26D
LTR	LTR	LTR107_Mam
LTR	LTR/ERV1	LTR7C
LTR	LTR/ERVL	MER73
LTR	LTR/ERV1	LTR06
LTR	LTR/ERV1	LTR1E
LTR	LTR/ERV1	LTR48
LTR	LTR/ERVL-MaLR	MLT1E3-int
LTR	LTR/ERV1	PABL_A
LTR	LTR/ERV1	LTR28C
LTR	LTR/ERVL-MaLR	MLT1K-int
LTR	LTR/ERV1	MER57-int
LTR	LTR/ERVL	LTR47A2
LTR	LTR	Eutr5
LTR	LTR/ERV1	MER50-int
LTR	LTR/ERV1	PABL_B-int
LTR	LTR/Gypsy	LTR88c
LTR	LTR/ERV1	MER66D
LTR	LTR/ERVL	LTR87
LTR	LTR/ERV1	HERV1_LTRd
LTR	LTR/ERVL	LTR80B
LTR	LTR/ERVL-MaLR	MLT1E2-int
LTR	LTR/ERVL-MaLR	MLT1B-int
LTR	LTR/ERV1	MER57E1
LTR	LTR/ERV1	MER41C
LTR	LTR/ERV1	EUTREP7
LTR	LTR/ERVL-MaLR	MSTD-int
LTR	LTR/ERVK	LTR22B2
LTR	LTR/ERV1	LTR6A
LTR	LTR/Gypsy	MamGypLTR3
LTR	LTR/ERVL-MaLR	MLT1F1-int
LTR	LTR/ERV1	MER51C
LTR	LTR/ERV1	LTR35A
LTR	LTR/Gypsy	MamGypsy2-LTR
LTR	LTR/ERVL-MaLR	MLT1J2-int
LTR	LTR/ERV1	MER34D
LTR	LTR/ERV1	MER51-int
LTR	LTR/ERV1	MER65C
LTR	LTR/ERV1	LTR12B
LTR	LTR/ERV1	MER57D
LTR	LTR/ERV1	LTR35
LTR	LTR/ERV1	MER50B
LTR	LTR/ERV1	LTR1D
LTR	LTR/ERVL-MaLR	MSTA1-int
LTR	LTR/ERVL-MaLR	MLT1G-int
LTR	LTR/ERV1	LTR31
LTR	LTR/ERVK	HERVK22-int
LTR	LTR/ERV1	LTR17
LTR	LTR/ERV1	MER83B
LTR	LTR/ERV1	PrimLTR79
LTR	LTR/ERV1	LTR27
LTR	LTR/ERV1	HERV30-int
LTR	LTR/ERVL	MER74C
LTR	LTR/ERV1	PABL_A-int
LTR	LTR/ERV1	LTR1
LTR	LTR/ERV1	HUERS-P3b-int
LTR	LTR/ERV1	LTR6B
LTR	LTR/ERV1	LTR38A1
LTR	LTR/ERV1	EUTREP15
LTR	LTR/ERV1	HERVS71-int
LTR	LTR/ERVK	HERVK11-int
LTR	LTR	LTR90A
LTR	LTR/ERVL-MaLR	THE1-int
LTR	LTR/ERVL	LTR86B2
LTR	LTR/ERVL	LTR69
LTR	LTR/ERV1	LTR1F2
LTR	LTR/ERV1	MER89-int
LTR	LTR/ERV1	LTR2752
LTR	LTR/ERV1	LTR1B0
LTR	LTR/ERV1	LTR43
LTR	LTR/ERVL-MaLR	MLT1N2-int
LTR	LTR/ERVL	MER70-int
LTR	LTR/ERVK	LTR5A
LTR	LTR/ERV1	LTR34
LTR	LTR/ERV1	HERV17-int
LTR	LTR/ERVL-MaLR	MSTB1-int
LTR	LTR/ERVL	MER68C
LTR	LTR/ERVK	LTR3B
LTR	LTR/ERVL	MER76
LTR	LTR/ERVL-MaLR	MLT1H2-int
LTR	LTR/ERVL	LTR47B4
LTR	LTR/ERV1	LTR19-int
LTR	LTR/ERV1	HERVIP10B3-int
LTR	LTR/ERVL	LTR108a_Mam
LTR	LTR/ERVL-MaLR	MSTC-int
LTR	LTR/ERV1	MER83B-int
LTR	LTR/ERV1	MER61F
LTR	LTR/ERV1	LTR1A1
LTR	LTR/ERVL-MaLR	MLT1-int
LTR	LTR/ERVL-MaLR	MLT1A-int
LTR	LTR/ERV1	LTR72B
LTR	LTR/ERVL-MaLR	MLT1E1A-int
LTR	LTR/ERV1	LTR27E
LTR	LTR/ERVK	LTR22C0
LTR	LTR/ERV1	LTR68
LTR	LTR/ERV1	LTR12_
LTR	LTR/ERV1	PRIMAX-int
LTR	LTR/ERV1	LTR28
LTR	LTR/ERVL	MER68B
LTR	LTR/ERV1	MER95
LTR	LTR/ERV1	MER61C
LTR	LTR/ERVK	HERVK14-int
LTR	LTR/ERV1	MER92A
LTR	LTR/ERV1	MER61E
LTR	LTR/ERVL	LTR18A
LTR	LTR/ERVL	HERVL18-int
LTR	LTR/ERVL-MaLR	MLT1O-int
LTR	LTR/ERV1	MER72B
LTR	LTR/ERVL	LTR47B3
LTR	LTR/ERV1	LTR1B
LTR	LTR/ERV1	LTR25-int
LTR	LTR/ERV1	LTR9C
LTR	LTR/ERV1	HUERS-P2-int
LTR	LTR/ERV1	MER92D
LTR	LTR/ERV1	MER110-int
LTR	LTR/ERV1	MER83C
LTR	LTR/ERVL	LTR53-int
LTR	LTR/ERV1	HERVP71A-int
LTR	LTR/ERV1	MER101B
LTR	LTR/ERVL	HERVL32-int
LTR	LTR/ERV1	LTR58
LTR	LTR/ERVK	LTR22E
LTR	LTR/ERV1	LTR73
LTR	LTR/ERV1	MER57C2
LTR	LTR/ERV1	LTR35B
LTR	LTR/ERVK	LTR22B
LTR	LTR	UCON51
LTR	LTR/ERV1	LTR27D
LTR	LTR/ERVK	LTR5
LTR	LTR/ERVL-MaLR	MLT1G3-int
LTR	LTR/ERV1	LTR19C
LTR	LTR/ERV1	HERVH48-int
LTR	LTR/ERV1	LTR30
LTR	LTR/ERVL	LTR52-int
LTR	LTR/ERVL-MaLR	MSTB2-int
LTR	LTR/ERVK	HERVKC4-int
LTR	LTR/ERV1	HERVE_a-int
LTR	LTR/ERV1	LTR70
LTR	LTR/ERVK	LTR22
LTR	LTR/ERV1	MER67D
LTR	LTR/ERV1	MER87B
LTR	LTR/ERVL	MER88
LTR	LTR/ERVL	LTR108e_Mam
LTR	LTR/ERV1	MER92C
LTR	LTR/ERV1	LTR10G
LTR	LTR/ERV1	HERVI-int
LTR	LTR/ERV1	LTR25
LTR	LTR/ERV1	LTR60
LTR	LTR/ERVK	LTR3
LTR	LTR/ERVK	HERVK3-int
LTR	LTR/ERVL	LTR108d_Mam
LTR	LTR/ERVL	LTR18C
LTR	LTR/ERV1	MER83A-int
LTR	LTR/ERV1	LTR10B1
LTR	LTR/ERV1	LTR72
LTR	LTR/Gypsy	X1_LR
LTR	LTR/ERVL-MaLR	MLT1E1-int
LTR	LTR/ERVL	MER76-int
LTR	LTR/ERVL-MaLR	MLT1C-int
LTR	LTR/ERVK	LTR14C
LTR	LTR/ERVL	LTR47B
LTR	LTR/ERV1	LTR38C
LTR	LTR/ERV1	HERV1_LTRa
LTR	LTR/ERVL-MaLR	MLT1L-int
LTR	LTR/ERVL	LTR108c_Mam
LTR	LTR/ERVL	LTR108b_Mam
LTR	LTR/ERVL	ERVL47-int
LTR	LTR/ERV1	LTR59
LTR	LTR/ERV1	MER57E3
LTR	LTR/ERVK	HERVK11D-int
LTR	LTR/ERV1	HERV1_I-int
LTR	LTR/ERVK	MER9B
LTR	LTR/ERVL-MaLR	MLT1E-int
LTR	LTR/ERV1	LTR43-int
LTR	LTR/ERV1	HERV1_LTRe
LTR	LTR/ERV1	HERV-Fc1_LTR1
LTR	LTR/ERV1	HERV-Fc1_LTR2
LTR	LTR/ERV1	HERV-Fc2-int
LTR	LTR/ERV1	HERV-Fc1-int
LTR	LTR/ERV1	HERV1_LTRc
LTR	LTR/ERV1	HERV15-int
LTR	LTR/ERV1	HERV-Fc1_LTR3
LTR	LTR/ERV1	HERV1_LTRb
SINE	SINE/MIR	MIR3
SINE	SINE/MIR	MIR
SINE	SINE/MIR	MIR1_Amn
SINE	SINE/Alu	AluSp
SINE	SINE/MIR	MIRb
SINE	SINE/MIR	MIRc
SINE	SINE/Alu	AluJo
SINE	SINE/Alu	Alu
SINE	SINE/Alu	AluJr
SINE	SINE/Alu	AluSx
SINE	SINE/Alu	AluSx3
SINE	SINE/Alu	AluYj4
SINE	SINE/Alu	FLAM_A
SINE	SINE/Alu	AluSc
SINE	SINE/Alu	AluSz
SINE	SINE/Alu	AluSc5
SINE	SINE/Alu	AluYk2
SINE	SINE/Alu	AluY
SINE	SINE/Alu	AluSq
SINE	SINE/Alu	AluJb
SINE	SINE/Alu	FAM
SINE	SINE/Alu	AluSq2
SINE	SINE/Alu	FLAM_C
SINE	SINE/Alu	AluSg
SINE	SINE/Alu	AluSg4
SINE	SINE/Alu	AluJr4
SINE	SINE/Alu	AluSx1
SINE	SINE/Alu	AluSg7
SINE	SINE/Alu	AluSz6
SINE	SINE/Alu	AluYc
SINE	SINE/Alu	FRAM
SINE	SINE/Alu	AluYf1
SINE	SINE/Alu	AluSc8
SINE	SINE/Alu	AluYa5
SINE	SINE/Alu	AluSx4
SINE	SINE/Alu	AluYe5
SINE	SINE/Alu	AluSq4
SINE	SINE/Alu	AluYc3
SINE	SINE/Alu	AluYh3
SINE	SINE/Alu	AluYk3
SINE	SINE/Alu	AluYh9
SINE	SINE/Alu	AluYa8
SINE	SINE/Alu	AluYi6
SINE	SINE/Alu	AluYm1
SINE	SINE/tRNA-Deu	AmnSINE2
SINE	SINE/5S-Deu-L2	AmnSINE1
SINE	SINE/Alu	AluYg6
SINE	SINE/Alu	AluYh3a3
SINE	SINE/Alu	AluYb8
SINE	SINE/Alu	AluYh7
SINE	SINE/tRNA-RTE	MamSINE1
SINE	SINE/tRNA	LFSINE_Vert
SINE	SINE/Alu	AluSq10
SINE	SINE/Alu	AluYk4
SINE	SINE/Alu	AluYe6
SINE	SINE/Alu	AluYd8
SINE	SINE/Alu	AluYi6_4d
SINE	SINE/Alu	AluYb9
SINE	SINE/Alu	AluYk11
SINE	SINE/Alu	AluYk12
SINE	SINE/tRNA	CRP1
