## Supplementary tables for "Functional characterization of RNA profiles in processing bodies of human embryonic stem cells and mesodermal cells": table_S5.xlsx

### Sheet: hESCs
Differentially expressed genes between LSM14 overexpression and control in hESCs
genes	baseMean	log2FoldChange	pvalue	padj
NPTX1	385.499	-1.50961	1.9678e-12	6.56377e-09
STC1	895.751	-1.2751	2.57706e-12	6.56377e-09
SOX3	346.712	-1.04485	4.41104e-06	0.00177393
CRABP2	356.503	-1.03577	0.000109604	0.0165556
FGFBP3	605.686	-1.02694	5.07622e-08	4.30971e-05
SERPINB9	544.91	-0.913726	1.67957e-06	0.000916685
ESYT2	1728.91	-0.884746	1.81565e-08	2.08232e-05
ASS1	575.848	-0.815845	3.47865e-06	0.00166127
TMUB1	387.336	-0.800714	0.00063528	0.0404515
EEF1A1P11	689.258	-0.785227	0.000191969	0.0218265
SNAPC1	423.814	-0.755297	0.000404027	0.0326481
MTCO3P12	825.771	-0.74322	0.000371924	0.0308899
RPL13P12	1624.6	-0.737264	3.71316e-05	0.00888
SORBS3	539.495	-0.735452	0.00061764	0.0396954
LAMTOR4	650.447	-0.731743	0.000188416	0.0218135
NMRK2	410.52	-0.728463	0.000494286	0.0363158
OLFML3	658.627	-0.72727	0.000107155	0.0165556
CTSV	855.73	-0.720488	9.41922e-06	0.00327147
LINC00458	713.816	-0.720465	1.31321e-05	0.0040137
PHLDA3	534.367	-0.717747	0.000564405	0.039322
S100A10	371.772	-0.704689	0.000925344	0.0494444
SOCS1	603.295	-0.702829	0.000152949	0.0201497
APOE	5857.2	-0.70184	6.83e-06	0.00248515
MFSD3	678.146	-0.69695	0.000264038	0.0252954
PLAAT3	548.316	-0.674027	0.00064909	0.0406708
RPL18AP3	688.923	-0.667403	0.000118107	0.0173548
RAB17	1091.38	-0.667177	4.1883e-06	0.00177393
CYBA	1202.62	-0.645484	0.000226609	0.0233776
CPXM1	742.589	-0.63256	0.000186458	0.0218135
H1-10	1366.72	-0.628657	0.000522334	0.0369551
TRMT112	1185.91	-0.620493	0.000235581	0.0233776
SLC7A3	2327.44	-0.60333	1.16342e-06	0.000740805
COL2A1	641.009	-0.599341	0.000444508	0.0332989
RPS21	2612.61	-0.596269	0.000618212	0.0396954
CUTA	1036.21	-0.595815	0.000426968	0.0327643
UGP2	8962.46	-0.592083	1.90763e-08	2.08232e-05
MDK	2014.61	-0.591244	0.000205669	0.022134
ENSG00000289195	1795.45	-0.583215	1.83952e-05	0.00540607
ENSG00000289533	3568.2	-0.570937	5.29027e-05	0.0106376
RPL13	14972.2	-0.568783	0.00016545	0.0205527
ENSG00000290092	830.197	-0.568202	0.000275085	0.0257048
RPLP2	4296.77	-0.566025	0.000234476	0.0233776
ENSG00000254339	2192.13	-0.565051	2.82496e-05	0.00770911
RPS11	7803.78	-0.564988	0.000291067	0.0267957
UBE2S	3163.43	-0.557649	0.000234478	0.0233776
RPL28	7268.8	-0.548183	3.31731e-05	0.00844918
RPL11	7789.29	-0.547567	0.000128704	0.0182116
RPL35A	4033.12	-0.535448	0.000139064	0.0193197
RPL8	15060.1	-0.532553	0.00032629	0.0286572
ZNF219	2035.81	-0.523753	0.000166331	0.0205527
CDIP1	893.642	-0.517975	0.00071514	0.0417804
SNRPB	2776.9	-0.51532	0.000937117	0.049605
TUNAR	1427.64	-0.509022	0.000617011	0.0396954
RPS16	7887.84	-0.508262	0.000405911	0.0326481
DANCR	1273.57	-0.507739	0.000815966	0.0460282
RPL37	4508.37	-0.502747	0.000341029	0.0292787
IFITM2	1362.47	-0.500297	0.000858753	0.0472067
RPS9	9439.68	-0.497256	0.000878054	0.0479229
PSMA7	2401.45	-0.48652	0.00071477	0.0417804
TUBB2B	8467.38	-0.462838	0.000617485	0.0396954
SOX2	3086.32	-0.447929	0.000428796	0.0327643
MAD2L2	2067.93	-0.436728	0.00065011	0.0406708
EEF1A1P6	5957.25	-0.428576	0.000433988	0.0328327
BSG	7187.11	-0.424983	0.000662521	0.0408252
ZIC2	2165.69	-0.42431	0.000941334	0.049605
SFRP1	6417.15	-0.405019	0.000180368	0.0217157
MFGE8	6632.36	-0.402788	0.000143131	0.0194021
CALD1	6514.97	0.381568	0.00056608	0.039322
AK4	5591.53	0.401819	0.000709625	0.0417804
ITGA6	4108.29	0.407947	0.000654693	0.0406708
ECPAS	3956.07	0.43004	0.000275854	0.0257048
TNRC6A	2013.1	0.442413	0.000953103	0.0498812
GABRB3	3777.11	0.452655	0.0003135	0.0285173
JARID2	5721.63	0.460594	9.70043e-05	0.0154419
DNMT3B	11663.6	0.466829	4.45097e-05	0.00979167
RBM47	1755.98	0.46794	0.000819242	0.0460282
CCND1	3173.81	0.468594	5.9446e-05	0.0113047
CCDC14	2403.35	0.480433	0.000795167	0.0453423
RND3	2708.78	0.481949	5.73549e-05	0.0112372
SECISBP2L	1240.16	0.494581	0.000677629	0.0410934
SEC24D	1825.41	0.494811	0.000424656	0.0327643
DPY19L3	1736	0.496879	0.000419458	0.0327643
NANOGP8	1059.62	0.499953	0.000588583	0.0396954
MT-ATP6	83795.7	0.500742	0.000511794	0.0365478
TMEM132B	1846.95	0.502965	0.000601628	0.0396954
SFPQ	7353.36	0.51205	2.3703e-05	0.00670795
MYSM1	3348.71	0.516035	0.000371335	0.0308899
RFX7	1175.02	0.523584	0.000888109	0.048128
EPS15	1448.84	0.526134	0.000835867	0.0462816
SEMA6A	8394.88	0.535128	9.55751e-05	0.0154419
SPRY4	4815.16	0.547752	1.97925e-06	0.00100823
TET1	2142.89	0.549409	0.000615255	0.0396954
EDEM1	1073.19	0.551191	0.000401576	0.0326481
GOLGB1	2713.82	0.553671	0.000595765	0.0396954
FBN3	1224.58	0.554058	0.000228407	0.0233776
HIPK2	871.198	0.554341	0.00067036	0.0409778
KNL1	1223.69	0.564908	0.00033393	0.028995
USP53	999.968	0.565732	0.000324212	0.0286572
PLBD1	655.423	0.569989	0.000716298	0.0417804
NF1	1954.6	0.573852	0.000264838	0.0252954
TRRAP	2296.04	0.574167	0.000829222	0.0462488
GNA14	1097.12	0.584563	7.70936e-05	0.0130905
RESF1	1765.19	0.588039	0.000323116	0.0286572
USP34	3008.42	0.588243	0.000418296	0.0327643
BAZ2B	726.461	0.58924	0.000245643	0.0240636
SHROOM3	2084.08	0.592279	5.19584e-05	0.0106376
MARF1	895.058	0.59486	0.000792571	0.0453423
SORL1	6536.94	0.598564	5.18368e-06	0.00198042
KMT2C	1026.25	0.601143	0.000690464	0.041542
IL17RD	3379.77	0.604911	5.24685e-07	0.000364465
ASH1L	1137.51	0.612689	0.000156381	0.0202526
SPRY1	763.646	0.612835	0.000211039	0.0223965
PIK3R1	687.187	0.616689	0.000470508	0.0349044
DYSF	764.117	0.62312	0.000166767	0.0205527
VPS13C	1279.31	0.627387	0.000901892	0.0485307
VCAN	7090.88	0.628604	3.89284e-05	0.0090137
NFAT5	1167.29	0.628915	0.000581136	0.0396954
WNK1	3670.07	0.637458	7.42574e-05	0.0128955
TRIO	1248.65	0.645227	3.71889e-05	0.00888
AGPAT4	739.868	0.652583	0.000144735	0.0194021
HERC1	1040.26	0.653636	0.000204349	0.022134
PEAK1	2151.11	0.658825	1.15848e-05	0.00368831
APC	651.834	0.659324	0.000500546	0.0364254
SLC5A3	1385.36	0.675737	0.0001105	0.0165556
NAV1	920.55	0.679756	0.000194242	0.0218265
GRM4	796.115	0.680836	4.48513e-05	0.00979167
GNB4	2074.41	0.690588	4.6217e-08	4.30971e-05
LCOR	928.05	0.691404	1.08002e-05	0.003588
LPP	2349.67	0.702743	6.61901e-05	0.0120419
ADAM19	637.698	0.70398	6.06588e-05	0.0113047
ZNF483	1965.54	0.706444	1.54974e-07	0.000118416
SRGAP1	431.911	0.711232	0.000507309	0.0365478
ZFHX2	441.697	0.731341	0.000743831	0.0430577
CDC42BPA	1532.89	0.734002	3.01102e-05	0.00793353
HAS3	473.642	0.747487	7.88297e-05	0.0130943
DUSP5	570.239	0.750222	4.93016e-05	0.0104643
SHISA2	367.102	0.76412	0.000367282	0.0308899
CLIP1	692.659	0.777748	0.000181888	0.0217157
ENC1	453.58	0.780514	7.04866e-05	0.0125253
TMEM178B	529.613	0.781077	0.000198863	0.0220219
ERRFI1	1181.43	0.792106	1.6261e-08	2.08232e-05
CPS1	420.881	0.852304	0.000126286	0.0182066
B3GALT5	1872.05	0.870894	8.86817e-09	1.69404e-05
MAP1B	1937.32	0.887068	1.64277e-06	0.000916685
NHSL2	565.858	0.977484	4.17562e-06	0.00177393
LSM14A	6638.29	1.41172	6.30087e-34	4.8145e-30

### Sheet: meso
Differentially expressed genes between LSM14 overexpression and control in mesodermal cells
genes	baseMean	log2FoldChange	pvalue	padj
GRIK2	32.4762	-8.32739	6.21314e-06	0.001344
ENSG00000289419	21.3009	-7.71941	0.000117802	0.0118813
GPR19	20.1916	-7.64261	0.000169239	0.0152873
SCN11A	18.2265	-7.49525	0.000338283	0.0267373
FAM184A	17.8891	-7.46812	0.000368996	0.0278271
USP2	17.2142	-7.41227	0.000453369	0.0317166
ENSG00000270115	16.7074	-7.37009	0.000620882	0.0392588
CYCSP10	16.4792	-7.3486	0.000610286	0.038888
PIK3IP1	16.2135	-7.3261	0.000653418	0.0399338
ASMTL-AS1	15.8877	-7.29745	0.000810334	0.0451589
KCNA2	15.8399	-7.29234	0.000741858	0.0434843
ENSG00000289519	15.6958	-7.27809	0.000837474	0.0461676
PARD3B	15.551	-7.265	0.00084587	0.0463537
ZNF565	15.1773	-7.22976	0.000989702	0.0496173
PLEKHA7	14.9963	-7.21283	0.00101709	0.0496173
RDM1	14.984	-7.21215	0.00101398	0.0496173
TAF1A-AS1	24.7398	-5.59601	0.000748037	0.0434865
MRC1	56.9892	-4.51763	2.83684e-06	0.000706632
BCL2	60.3196	-3.37336	0.000620595	0.0392588
MBOAT1	102.541	-3.26554	1.88997e-06	0.00052663
FAM111B	109.49	-3.16409	2.98157e-05	0.00453526
HOXB1	337.999	-2.98629	2.08733e-11	1.80609e-08
PRIMA1	91.8682	-2.87769	4.40535e-05	0.00613762
TRABD2A	86.4564	-2.68377	0.000234737	0.0200994
PKIA	151.483	-2.68014	4.76452e-05	0.0065274
ZFHX3-AS1	133.982	-2.65932	0.000144974	0.013315
SEMA3C	446.955	-2.58272	1.38084e-07	4.63285e-05
AMPH	111.916	-2.51424	8.87999e-05	0.0102089
ST8SIA6	491.811	-2.35579	8.08903e-07	0.000250913
DCBLD1	2541.07	-2.34479	2.5083e-16	5.82822e-13
TTC29	1334.98	-2.31232	3.4756e-12	3.17438e-09
SEMA3D	190.264	-2.26428	0.000115067	0.0118813
NEBL	605.983	-2.20982	1.12133e-09	7.37385e-07
ABCG1	119.099	-2.17719	0.000521034	0.0348467
DCLRE1A	364.375	-2.07911	5.06492e-05	0.00682518
EPHA4	1074.92	-2.05376	1.33764e-09	8.45802e-07
UACA	788.765	-2.05179	5.07269e-06	0.0011424
XKR5	207.001	-2.04372	3.86537e-05	0.00557428
PROX1-AS1	171.057	-2.02602	0.000237577	0.0202372
LRRC4C	142.8	-2.01094	0.000505257	0.0341828
PPP1R14C	417.154	-1.99562	8.46329e-06	0.00169679
TNIK	232.783	-1.98383	0.00017399	0.0156306
PCSK1	174.928	-1.95894	0.000282995	0.0231465
FAT3	212.415	-1.91039	0.000143089	0.013315
LRRCC1	449.346	-1.81014	7.41915e-06	0.00154394
BRCA2	1068.43	-1.80738	6.05146e-06	0.00132648
HIVEP1	359.323	-1.73323	0.000780813	0.0441119
LZTFL1	243.226	-1.73063	0.000214992	0.0187009
PDK1	6661.22	-1.70677	4.78372e-08	1.74765e-05
HOXA1	1068.97	-1.69945	0.000774145	0.0440379
KCNJ5	514.025	-1.66322	3.06213e-05	0.00457649
PROX1	2117.81	-1.60877	3.66607e-06	0.000861002
RAB3B	721.505	-1.59257	0.0001406	0.0132084
FOXC1	772.39	-1.58201	7.53617e-06	0.00154868
GREB1L	1227.08	-1.56804	2.02229e-06	0.000548811
PODXL	519.237	-1.55785	3.00696e-05	0.00453526
OXCT1	611.228	-1.55201	2.21247e-05	0.00372932
SLITRK5	681.71	-1.54171	0.000126891	0.0122711
SLC39A8	986.191	-1.52881	4.40106e-06	0.00101906
SLCO2A1	1179.56	-1.52399	0.000468636	0.0323384
SP8	849.361	-1.50887	9.13755e-06	0.0018099
HMGA2	5709.06	-1.489	0.000272414	0.0223924
KLF12	584.151	-1.47147	0.000777592	0.0440814
EGR1	404.512	-1.46347	0.000469439	0.0323384
ITGA6	982.717	-1.46278	1.25144e-05	0.00237459
HMMR	1506.57	-1.41792	0.000525935	0.0349175
CCDC186	860.248	-1.39715	0.00102581	0.0498945
MBIP	437.447	-1.35293	0.000631956	0.0392757
KMT2E	1497.69	-1.34479	0.000387737	0.0287135
TTN	1175.91	-1.34396	4.30029e-05	0.00609455
CENPU	810.151	-1.30459	0.000882018	0.0475422
PDE4D	547.114	-1.28742	0.000628887	0.0392757
BRIP1	924.347	-1.2821	0.000559728	0.0363712
ADGRV1	3993	-1.27983	6.70485e-06	0.00141318
NCAM1	1595.66	-1.27975	0.00011664	0.0118813
HMCN1	1248.65	-1.26174	0.000144401	0.013315
SYNE2	2306.94	-1.24214	2.23303e-05	0.00372932
PCSK5	2695.63	-1.22823	4.016e-05	0.00574114
PDK3	1005.83	-1.20752	0.000760525	0.0438703
SKAP2	1555.6	-1.19721	0.000198893	0.0175795
EPB41L2	3482.89	-1.18751	9.71359e-05	0.0106461
ALMS1	2073.54	-1.14709	0.00101385	0.0496173
DHFR	1835	-1.12765	0.00018055	0.0161317
LPP	3557.13	-1.12352	0.000386125	0.0287135
KTN1	4038.05	-1.1178	0.000144211	0.013315
DTL	1370.01	-1.08744	0.000461215	0.0321287
LRBA	1674.44	-1.08014	0.000335982	0.0266838
NIN	2073.16	-1.07224	0.000500012	0.0340631
CCDC50	1108.79	-1.06604	0.000915113	0.0488785
NEDD1	2079.27	-1.0424	0.000838124	0.0461676
SMC4	3424.66	-1.01673	0.00089891	0.0482944
SPG11	1514.59	-1.01603	0.000989719	0.0496173
SMC2	2787.33	-0.98499	0.000556629	0.0363712
FREM2	11835.1	-0.970404	0.000242415	0.0204374
CENPF	6504.22	-0.902556	0.000873007	0.0473671
NUDT4	9891.59	0.925	0.000587609	0.037777
NUAK1	5747.21	0.936277	0.000692712	0.0418683
PAPSS1	6032.86	0.971324	0.000381019	0.0286025
ISM1	2115.28	1.00455	0.00092878	0.0488785
SOX4	3574.15	1.01775	0.000869467	0.0473507
TAGLN2	1758.12	1.02346	0.000964275	0.0492407
NUDT4B	3990.4	1.02615	0.000332201	0.0266409
KCNG1	983.551	1.07924	0.00100659	0.0496173
TP53INP1	1389.01	1.0849	0.000425971	0.0306076
NEAT1	1537.7	1.12241	0.000230098	0.0198053
SNHG6	1410.07	1.13201	0.000960973	0.0492407
ARSI	1571.62	1.13585	0.000501416	0.0340631
FAM89A	875.13	1.1508	0.000730735	0.0434843
GSTP1	5560.42	1.16251	0.00012993	0.0123472
GOLGA3	1463.78	1.16807	0.000742617	0.0434843
MSX1	8490.03	1.19002	0.000428449	0.0306076
FKBP14	730.283	1.19656	0.000514232	0.0346475
SDC1	1066.41	1.2009	0.000869824	0.0473507
PDGFRB	2592.17	1.20674	5.30091e-05	0.00708511
EPHX1	568.127	1.20682	0.0010035	0.0496173
RPL13A	34386.4	1.2105	0.000795225	0.0447723
CTSD	777.558	1.21614	0.000742253	0.0434843
ABHD4	709.346	1.21816	0.000448602	0.0315172
TMSB10	4849.99	1.22292	0.000545089	0.0358451
KITLG	1167.99	1.22616	0.000184019	0.0163528
GPX1	1516.92	1.25669	0.000831348	0.0461676
SLC25A39	1705.49	1.25815	0.000665284	0.040359
COL6A3	873.881	1.26287	0.00091685	0.0488785
APRT	1105.08	1.27612	0.000341538	0.0268654
RNF43	576.572	1.28459	0.000350656	0.0273213
MOGS	958.023	1.29873	0.000625552	0.0392757
ADRA2C	2394.72	1.30584	0.000267323	0.0221003
PRDX4	3515.22	1.31071	0.000588255	0.037777
SLC35A2	554.496	1.32256	0.000427583	0.0306076
NIBAN2	1469.78	1.32576	0.000599477	0.0383479
DEFA5	664.976	1.32699	0.000136792	0.0129245
PTMS	8247.04	1.33758	0.000839666	0.0461676
SELENOW	1948.92	1.34152	0.000470126	0.0323384
BUD23	1353.1	1.34482	0.000804028	0.0449599
VWCE	750.866	1.35609	0.000725708	0.0434529
GRAMD4	553.838	1.36399	0.000993548	0.0496173
GPC2	1302.36	1.37026	0.00101401	0.0496173
MMP14	8299.33	1.37792	1.42025e-06	0.000416946
FGFR4	1375.97	1.38854	0.000919464	0.0488785
FHOD1	453.706	1.39102	0.000644648	0.0395448
PLEKHJ1	1353.37	1.40354	0.000488371	0.0334534
COL27A1	980.776	1.4111	0.000313625	0.025399
STK11	1070.69	1.41698	0.000361681	0.0277852
NAGLU	450.387	1.41946	0.000964608	0.0492407
CDK10	806.905	1.42024	0.000423062	0.0306076
EFNB1	687.268	1.42791	0.000126389	0.0122711
DKK3	523.661	1.42975	0.000633094	0.0392757
PFKP	1174.61	1.43395	0.000109667	0.0114193
MXRA8	846.973	1.43551	0.000764298	0.0439338
LINC02600	1162.35	1.44077	6.63512e-05	0.00845592
NR2F6	1386.03	1.44273	0.000970741	0.0492561
ARFGAP1	1970.13	1.44414	0.000107278	0.0113784
AURKAIP1	751.149	1.46016	0.000964845	0.0492407
CDKN1C	1107.15	1.47316	0.000877987	0.0474806
HAND1	2688.58	1.49392	2.11762e-06	0.000561512
DAPK3	634.63	1.50057	0.000726859	0.0434529
RHOU	2008.74	1.50135	1.30937e-06	0.000391383
BAMBI	3786.97	1.50181	1.57145e-07	5.16693e-05
AJAP1	1780.33	1.5075	7.86374e-06	0.00159605
MED10	638.983	1.50886	0.000128188	0.012324
L1CAM	572.933	1.51822	7.78441e-05	0.00940997
APOE	4657.65	1.51952	0.000322808	0.0260145
UCHL1	1196.4	1.51994	9.67909e-05	0.0106461
PCDH17	1224.49	1.52939	1.84482e-06	0.00052291
EFHD1	2309.58	1.53298	1.37285e-07	4.63285e-05
MPST	1474.16	1.53894	9.07706e-05	0.0102869
TPST2	1560.18	1.55981	0.0004212	0.0306076
AP5B1	754.721	1.5813	0.000267516	0.0221003
COX6C	1769.32	1.58848	7.69819e-05	0.00937469
LY6E	1222.34	1.59041	0.000254718	0.0212567
ANKRD33B	913.312	1.59356	1.51499e-05	0.00279848
RAC3	990.814	1.59377	8.11651e-05	0.00963894
SPATC1L	700.634	1.59445	0.000117551	0.0118813
RNF187	1838.9	1.60515	0.000440762	0.0312333
ARSA	545.473	1.60662	0.000743253	0.0434843
VASN	589.726	1.61319	6.93222e-05	0.00869968
LRFN4	694.525	1.618	0.000629031	0.0392757
IGFBP2	2326.55	1.62161	0.000349302	0.0273213
ISG15	311.905	1.62488	0.000999525	0.0496173
BTG2	839.525	1.6251	1.49824e-06	0.000432124
JUND	2233.79	1.63075	8.14971e-05	0.00963894
LEMD2	1204.7	1.63206	0.000384926	0.0287135
RANGAP1	2987.98	1.63956	5.6098e-05	0.00743751
SSNA1	389.341	1.64324	0.000967442	0.0492407
HS3ST2	293.268	1.64577	0.000426487	0.0306076
EPB41L4A-AS1	779.493	1.65189	0.000768041	0.0439951
ANKS3	370.647	1.65357	0.000364978	0.0278271
CENPX	967.12	1.65997	2.57238e-05	0.00398961
IGFBP4	7174.97	1.66398	2.53916e-05	0.00398961
LINC02381	399.924	1.69396	6.24812e-05	0.00820027
TWF2	463.312	1.69462	0.000443046	0.0312604
RGS3	351.422	1.69611	0.000217366	0.0188078
SAT2	532.918	1.70168	7.26289e-05	0.00897759
SSBP4	571.144	1.70245	0.000955569	0.0492407
MCRIP1	1401.33	1.70992	0.000772614	0.0440379
DCXR	1539.72	1.72445	9.19817e-05	0.0102869
TIMM13	926.207	1.72889	0.000109499	0.0114193
FUT1	432.493	1.73561	0.000129384	0.0123472
CTSZ	3373.48	1.74132	5.32746e-10	3.64931e-07
COL9A2	379.333	1.75725	0.00092754	0.0488785
DOK4	3086.32	1.78614	5.1324e-09	2.55687e-06
MZT2A	640.549	1.78991	0.00036811	0.0278271
NDUFS6	592.207	1.79966	6.43508e-05	0.00828694
RNASEH2C	620.585	1.80267	0.000521429	0.0348467
B4GALNT4	1337.58	1.8163	0.000109748	0.0114193
SHOX2	174.941	1.8207	0.000526736	0.0349175
ADAMTS4	185.132	1.8807	0.000334452	0.0266838
CD320	986.93	1.88795	9.3902e-05	0.0104307
RHOB	1377.79	1.89622	1.74304e-08	6.98918e-06
JPH4	176.278	1.89754	0.000656383	0.0399664
PLPPR5	362.671	1.9004	2.24576e-05	0.00372932
SDF2L1	336.042	1.90274	0.00101445	0.0496173
CRELD2	453.485	1.93273	0.00099031	0.0496173
TRPM4	134.112	1.93979	0.000940992	0.0490649
GADD45GIP1	1133.07	1.94468	7.16151e-05	0.00891933
ENC1	2855.43	1.95349	1.5721e-09	9.23049e-07
SPINT2	421.406	1.95976	0.000752446	0.0435571
CEBPB	311.214	1.96153	0.000640845	0.0394588
POLE4	187.211	1.96576	0.000539431	0.0356154
RCN3	268.404	1.98938	1.77113e-05	0.0031309
IER5	869.087	1.99097	0.000415675	0.030598
SMAD6	746.655	2.00714	2.03634e-06	0.000548811
FGFR2	300.728	2.02355	4.38063e-05	0.00613762
COL9A3	611.292	2.02627	0.000734736	0.0434843
LMTK3	399.973	2.03275	2.22429e-05	0.00372932
ANKRD13B	178.551	2.04015	0.000240123	0.0203486
SNHG32	395.74	2.04631	5.24701e-06	0.00116569
ROMO1	519.012	2.04737	0.000976574	0.0493996
INPP5D	229.292	2.05777	8.261e-05	0.00969101
SAC3D1	418.263	2.07203	0.0003667	0.0278271
MDFI	891.696	2.07553	5.01288e-06	0.0011424
METRNL	258.202	2.08872	0.000120382	0.0119944
CES1P1	168.761	2.09403	0.000126418	0.0122711
KLHDC8B	362.355	2.12504	6.91637e-05	0.00869968
ACOT2	320.965	2.13333	0.000125392	0.0122711
FGF19	2498.31	2.13536	2.25609e-10	1.61262e-07
SNHG8	1131.12	2.13896	4.94661e-05	0.00672084
ZNF316	923.199	2.16676	4.71886e-05	0.00651916
BOLA2B	427.239	2.17186	0.000151089	0.0137995
IGF2	220.612	2.18744	0.000101416	0.0108972
CTXN1	689.398	2.18763	2.83376e-05	0.00435393
RPS19BP1	1001.72	2.19349	2.55256e-05	0.00398961
TRIM8-DT	131.077	2.19726	0.000937679	0.0490649
UNC5B	778.985	2.19914	9.306e-07	0.000283316
TLE1	398.308	2.21222	2.31282e-05	0.00376463
HOXA9	865.213	2.25781	7.64617e-11	5.98586e-08
PIM3	1121.47	2.25955	1.31914e-05	0.00246439
PARM1	276.81	2.308	7.58237e-07	0.000239719
PGF	145.63	2.31308	0.000748582	0.0434865
SCARF2	642.436	2.35112	1.60273e-05	0.00289548
DDTL	319.64	2.37652	0.000118965	0.0119255
KRT19	3515.55	2.37797	2.99401e-09	1.6973e-06
CCDC85B	664.369	2.40639	2.18881e-05	0.00372932
H19	586.063	2.40953	1.05664e-10	7.89597e-08
SHB	146.591	2.4146	8.31163e-05	0.00969101
NRP2	2191.96	2.43518	2.36101e-15	4.31279e-12
NDUFAF8	496.583	2.4426	0.000202215	0.0177776
PWWP2B	324.357	2.45482	1.20154e-05	0.00232392
PDXP	274.43	2.45713	0.000352778	0.0273569
PHLDA3	243.252	2.48537	9.16001e-05	0.0102869
YDJC	617.268	2.50706	3.64051e-05	0.00534375
FRAT2	131.996	2.50826	0.00030665	0.024957
CKMT1A	89.6179	2.51154	0.000559491	0.0363712
COL22A1	157.464	2.52831	2.30671e-05	0.00376463
ENSG00000280441	257.267	2.58327	3.24202e-06	0.000783807
TMEM74B	105.275	2.59486	0.000801409	0.0449599
HRC	111.168	2.6026	6.45212e-05	0.00828694
C4orf48	381.393	2.60593	3.57695e-06	0.000852247
CDKN1A	2285.3	2.63952	2.83612e-16	5.82822e-13
CES1	344.583	2.64851	3.15481e-09	1.72884e-06
LSM14A	12993.3	2.66823	3.61826e-20	1.18969e-16
SNHG7	1056.02	2.68951	5.92793e-09	2.86633e-06
TOP3BP1	119.842	2.69253	9.89624e-05	0.0107036
EPS8L2	175.61	2.72667	2.23046e-06	0.000582043
PLEK	493.062	2.73258	1.33485e-12	1.46299e-09
MYH7B	86.9401	2.76448	0.000568724	0.0368103
GPR83	201.656	2.80989	3.22279e-06	0.000783807
ENSG00000278996	130.052	2.81087	0.000116591	0.0118813
HOXC8	184.367	2.81492	1.71751e-07	5.53645e-05
HES6	4433.89	2.81594	6.10298e-09	2.86666e-06
CRB2	1983.85	2.81781	3.36028e-09	1.78203e-06
GNAO1	201.582	2.83146	2.20573e-08	8.63384e-06
BOC	77.4938	2.84995	0.000253565	0.0212567
FMOD	962.345	2.85797	6.46191e-13	7.58813e-10
IL11	99.3743	2.92451	0.000155924	0.0141624
FJX1	407.257	3.03473	3.76587e-08	1.43979e-05
CILP2	66.4104	3.05704	0.000637962	0.0394289
GPR37	187.733	3.05777	5.12749e-08	1.83252e-05
ENDOG	232.125	3.08838	7.97335e-05	0.00956802
CNR1	173.816	3.13412	1.31447e-08	5.54099e-06
OAF	579.746	3.18037	4.75384e-13	6.01178e-10
NPW	383.165	3.21795	3.97611e-09	2.04273e-06
NRTN	393.668	3.25084	7.15673e-09	3.09623e-06
KREMEN2	339.585	3.29403	4.65e-08	1.73741e-05
COMTD1	138.818	3.31131	1.09425e-05	0.00214159
SFN	507.087	3.35306	2.34002e-13	3.20583e-10
FGF3	178.717	3.35664	5.2645e-08	1.84146e-05
PRRX1	986.708	3.35727	2.27464e-16	5.82822e-13
CDC42EP5	85.6319	3.36563	0.000122849	0.0121665
HOXA11	42.6171	3.37362	0.000930594	0.0488785
LINC01315	114.155	3.37559	6.48264e-06	0.00138409
TMEM229A	364.754	3.3758	2.93872e-12	3.00192e-09
HOXA10	85.7565	3.40964	1.62661e-05	0.00290669
CYP1B1	405.305	3.41275	3.10417e-12	3.00192e-09
PPP1R1B	70.9131	3.4786	9.87387e-05	0.0107036
TWIST2	359.924	3.49728	6.61054e-15	9.87975e-12
ENSG00000287763	55.994	3.6937	7.46279e-05	0.00915585
MIR3648-1	133.7	3.70888	0.000103024	0.0109981
STMN2	386.481	3.81413	6.31288e-15	9.87975e-12
PLEKHG6	59.3768	3.86771	2.44285e-05	0.00393731
MXRA7P1	200.993	3.92543	2.3295e-06	0.000598389
KCNK3	89.5975	3.93228	1.58496e-05	0.00289519
CLSTN2	102.408	4.06724	6.81255e-09	3.02698e-06
HES2	49.295	4.1519	8.83511e-05	0.0102089
ENSG00000278922	44.4124	4.18236	0.000725274	0.0434529
TRIM22	39.7092	4.22527	9.16986e-05	0.0102869
HOXA10-AS	32.4517	4.27343	0.00043007	0.0306076
ADGRA2	122.006	4.29885	6.66082e-09	3.02698e-06
DNER	55.1748	4.38511	2.56586e-05	0.00398961
TMEM88	98.4926	4.48905	1.64743e-08	6.77096e-06
TMOD1	521.265	4.51536	3.57517e-20	1.18969e-16
ENSG00000280020	52.3456	4.54588	0.000360491	0.0277852
SGIP1	92.6256	4.67496	1.53047e-09	9.23049e-07
SPHK1	47.9594	4.85873	3.09706e-05	0.004587
ENSG00000264063	67.5061	5.11864	2.20679e-05	0.00372932
ENSG00000269388	32.2722	5.211	0.000416907	0.030598
PITX1	1418.3	5.29455	2.07598e-29	1.13764e-25
ENSG00000289561	95.4448	5.56468	2.80467e-11	2.30543e-08
PRR9	1054.98	5.85948	1.09154e-41	1.79449e-37
GADD45G	897.591	7.31546	5.61811e-33	4.61808e-29
EPIST	13.9046	7.4092	0.000957723	0.0492407
LHX8	14.1178	7.42905	0.000943097	0.0490649
KIF19	14.6665	7.48219	0.00092433	0.0488785
GALNT15	18.0409	7.78306	0.00021251	0.0185834
THBD	55.2324	7.938	2.77689e-06	0.00070234
LYZL4	23.6014	8.17773	6.28488e-05	0.00820027
TBX20	27.3357	8.38212	1.25663e-05	0.00237459
ENSG00000285382	29.9766	8.51329	3.73841e-05	0.00543889
