## Supplementary tables for "Functional characterization of RNA profiles in processing bodies of human embryonic stem cells and mesodermal cells": table_S6.xlsx

### Sheet: Screened Gene List
The screened 135 P-bodies enriched genes from hESCs or mesodermal cells related to ESC pluripotency, maintenance or differentiation, related to Figure 6
Genes
ZNF729
PRH2
RAB31
GNRH1
BCAP29
SMIM11
ARMC1
SYCP2
ZNF33B
MICAL3
ZNF440
CMC4
TRABD2A
ZNF33A
GTF3A
TMSB10
TMEM123
TTC3
RAB12
ELL2
TXNDC17
DZIP1
NEGR1
GLRA3
TSPAN2
CCDC122
LMO7
TERF1
TXLNB
GINM1
TMEM141
FSD1L
RGS17
CHURC1
MAP3K13
DIO2
ZHX1
SLC36A4
C9orf153
SLC26A7
SERF2
DBN1
CCDC7
IQGAP1
KIAA1191
GLRX2
KRT10
SPTAN1
MDFIC
CMBL
PKIB
LRRIQ3
TAB2
AMY1A
RPL35A
RPL24
SPTBN1
SCG2
NOX4
LSM3
TMSB15A
ATG5
HINT1
CETN3
HFM1
RPS6KB2
ZNF567
MLF1
LSM7
MRPL33
MRPL14
HDAC3
RPS25
RBBP8
GPR137C
RPS7
NOP56
POLR2F
RPL12
EIF3E
TPT1
SMTN
MPRIP
THOC7
NSA2
RPL37
NHP2
PTAR1
RPL27A
RPL36
POLR2J3
RPL5
RPL38
RPL6
RPL3
EEF1B2
RPL13A
CDC26
PSMA6
TBCA
RPLP0
RPSA
PFDN6
AK6
RPL7A
UBL5
RPS11
RPL23A
RPL7
RPS3
ZDHHC4
ARPC2
UQCRB
MYH9
NDUFA1
DRAP1
OGFRL1
MTRF1L
SNRNP35
BRD7
TMEM126B
LSM6
MGAT2
TAF10
MYH10
ITGB1BP1
PEX7
SLC25A3
UFM1
ZNF782
MRPL12
POU5F1B
NT5C
YBX1
MRPL11
