## Supplementary tables for "Functional characterization of RNA profiles in processing bodies of human embryonic stem cells and mesodermal cells": table_S7.xlsx

### Sheet: hESCs
Differentially expressed genes between SPTAN1 Knockdown and control in hESCs
genes	baseMean	log2FoldChange	pvalue	padj
ACTG2	310.677	1.06546	2.14619e-05	0.0491133
ENSG00000281383	24125.1	-0.958515	1.13744e-05	0.0325364
LCP1	4197.14	1.06688	1.05146e-10	6.01539e-07
SPTAN1	5504.8	-2.07159	4.78104e-38	5.47047e-34
XACT	1208.97	-1.00225	2.2683e-07	0.000865128

### Sheet: meso
Differentially expressed genes between SPTAN1 Knockdown and control in mesodermal cells
genes	baseMean	log2FoldChange	pvalue	padj
5_8S_rRNA	354.397	1.04552	4.59086e-07	3.70399e-05
ABCG1	184.953	1.19952	3.09932e-05	0.00122234
ABHD12B	1112.6	0.452646	0.000532913	0.0119091
ABHD17A	3846.41	0.549771	4.1325e-12	1.06316e-09
ABLIM1	3992.82	-0.282614	0.00158537	0.0270951
ACACA	1808.16	0.305053	0.0024802	0.0377653
ACAD9	622.541	0.547338	0.000614778	0.0133309
ACSS3	2365.05	0.392557	0.00166995	0.0283071
ACTC1	163.773	-0.92641	0.00231317	0.0361524
ADA2	488.111	-0.548582	0.00253003	0.0382848
ADGRB1	238.281	-1.07212	3.66153e-05	0.00139352
ADGRV1	1082.02	0.532523	3.48205e-05	0.00133532
AEN	3261.3	-0.375362	0.000123167	0.00377863
AGRN	2611.6	0.295168	0.000925406	0.0181359
AKR1B1	4039.57	0.277953	0.000883141	0.0176063
AKR1C2	368.612	0.613705	0.0027505	0.0404014
AKT2	1280.88	0.412865	0.00224513	0.0351774
ALCAM	4336.02	0.344347	2.45881e-05	0.00100827
ALDH16A1	936.548	0.40656	0.00199511	0.0320688
ALPL	2550.77	0.283985	0.00180123	0.0296035
ALYREF	5925.06	0.276907	7.33373e-05	0.00246942
AMDHD2	634.325	0.645599	0.000139479	0.00419618
AMOTL1	1545.9	-0.365489	0.00207766	0.0332667
AMOTL2	177.491	-0.924639	0.0020189	0.0324093
ANAPC2	2002.19	0.306139	0.00239888	0.0370723
ANGPTL2	2196.25	-0.305923	0.00110782	0.0207926
ANXA2	12116.1	0.235717	0.000612292	0.0133002
AP2S1	9917.07	0.257774	0.000292537	0.00754803
AP5B1	462.018	0.761773	9.14217e-05	0.00296583
APEH	5696.91	0.273514	8.86262e-05	0.00288267
APOBEC3C	1139.7	-0.540684	8.5752e-06	0.000421134
ARF3	1560.1	0.49287	1.94075e-05	0.000817418
ARFRP1	1184.82	0.467636	0.000233215	0.00642506
ARMC6	1515.96	0.33701	0.00187825	0.0304267
ARMCX3	442.22	-0.665749	0.000317342	0.00793354
ARPC4	2882.45	0.29859	0.000433435	0.0101997
ARRDC4	294.124	-1.01827	4.43454e-05	0.00163986
ARSA	1299.1	0.505276	2.41026e-05	0.000991639
ASB13	801.092	0.551941	0.000160795	0.00471198
ASCL2	1640.19	0.887627	3.23542e-14	1.29678e-11
ATAD3B	1529.19	0.350487	0.00158337	0.0270951
ATF3	225.442	-1.22463	8.29648e-06	0.00040923
ATOH8	184.067	0.9213	0.00335989	0.0466964
ATP6V0E2	310.45	0.959735	0.000159302	0.00467926
B3GALT6	2220.82	0.423182	8.29989e-06	0.00040923
B4GALNT4	3240.58	0.412872	1.5319e-06	0.000101244
B4GALT2	2664.02	0.275858	0.00323441	0.0454096
B4GALT7	680.029	0.615162	8.69259e-05	0.00283479
BAP1	1941.84	0.304047	0.00305796	0.0437229
BBS9	2010.65	-0.691007	4.8515e-12	1.18196e-09
BCL6	167.266	-1.00782	0.000821027	0.0167784
BCL7C	3454.5	0.362973	3.46088e-05	0.00133132
BDNF	440.792	0.555183	0.00311063	0.0442025
BLOC1S4	429.008	0.633402	0.00102192	0.0197163
BMP4	511.946	0.790642	4.57869e-05	0.00168814
BRAT1	2652.74	0.39797	1.18204e-05	0.000548045
BRD9	1138.48	0.420609	0.000718085	0.0151481
BRSK2	221.599	-0.893013	0.000619018	0.0133933
BTG2	1208.48	-0.715074	9.3231e-07	6.58179e-05
BTG3	1293.89	-0.620677	4.14594e-07	3.38903e-05
C19orf25	960.398	0.594466	1.72258e-05	0.000735502
C19orf48	4973.4	0.221761	0.00290669	0.0418005
C1orf35	1364.44	0.44138	0.000284108	0.0074005
C1QTNF12	499.063	-0.633862	0.00268045	0.0396012
C21orf58	474.173	0.884701	1.92809e-06	0.000119783
C3orf52	546.387	0.646547	0.000391338	0.00938682
C6orf223	310.078	0.735829	0.0027654	0.0404713
C6orf47	64.8429	1.44935	0.00245154	0.0374666
C7orf50	3803.56	0.470635	1.61427e-09	2.74757e-07
C8orf82	804.5	0.497003	0.000524381	0.011782
CALM1	6937.75	0.339951	2.87988e-06	0.000167993
CALM3	7261.7	0.354177	8.4292e-08	8.80107e-06
CANT1	1061.51	0.455201	0.000593228	0.0129313
CAPN5	353.859	0.648615	0.00312213	0.0442025
CAPNS1	5670.47	0.210512	0.00260251	0.038954
CBLC	55.0814	-1.83179	0.00174502	0.0292209
CBS	5943.99	0.222122	0.00180547	0.029634
CBX2	1069.14	0.495757	0.000115091	0.00358398
CBX5	2836.78	0.37966	5.65297e-05	0.00198413
CCDC137	2078.67	0.330522	0.00145176	0.0254776
CCDC71	256.935	1.07417	1.56585e-05	0.000681765
CCDC8	583.39	0.856428	1.55116e-07	1.52962e-05
CCDC85B	9232.16	0.318758	1.01242e-05	0.000483819
CCM2	2605.97	0.288995	0.00111554	0.020843
CCN1	198.096	-0.982534	0.000932586	0.0182478
CCNB1IP1	4436.68	-0.380739	5.88033e-07	4.55833e-05
CCNF	1106.84	0.451741	0.000247214	0.00672131
CD1D	288.673	-0.753993	0.00104696	0.0199902
CD8B	361.934	0.786244	0.000119589	0.00369627
CD99	7658.3	0.204433	0.00165945	0.0281676
CDC25B	1141.32	0.377818	0.00211323	0.0336196
CDC37	11025.3	0.562057	1.02129e-13	3.62558e-11
CDC45	639.379	0.558996	0.00054486	0.0120891
CDCA4	825.025	0.479656	0.000673502	0.0143047
CDCA5	2710.81	0.433167	6.99021e-07	5.2008e-05
CDH4	328.628	0.706516	0.00106223	0.0201808
CDH6	109.754	1.44916	0.000184624	0.00528559
CDK9	1489.03	0.497922	9.82331e-06	0.000471253
CDKN1A	8361.64	-0.9019	7.78819e-27	1.3824e-23
CDKN1C	6131.42	-0.353176	1.67628e-06	0.000106809
CENPB	1366.18	0.793643	2.5072e-12	6.62808e-10
CENPI	379.36	0.62511	0.00331872	0.0462277
CENPV	4723.06	0.307998	0.000138187	0.00416741
CEP131	1658.78	0.407335	0.00010761	0.00341956
CEP250	1228.51	0.460642	0.000300946	0.00764674
CEP78	2185.14	0.351414	0.0018162	0.0297709
CERK	2478.75	0.33063	0.000234344	0.00644185
CEROX1	359.917	0.654168	0.00176022	0.0293173
CES1	3657.23	-0.90453	2.99953e-25	4.65865e-22
CES1P1	2579.21	-0.80101	4.93983e-16	2.55739e-13
CGNL1	194.583	-1.42592	1.6976e-06	0.000107616
CHAF1A	998.935	0.525871	3.99003e-05	0.00148899
CHAF1B	756.783	0.524216	0.00153865	0.026507
CHTOP	3446.9	0.278207	0.00149785	0.0260656
CIRBP	7603.41	0.332982	6.86375e-06	0.000346675
CLBA1	215.555	0.833152	0.00177271	0.0294464
CLDN11	1732.43	0.378089	0.00029546	0.00757621
CLEC11A	2111.71	0.355819	0.000287485	0.00745721
CLK1	767.432	-0.471181	0.00209622	0.0335206
CLSTN1	1647.99	0.460469	2.18285e-05	0.000904062
CLU	440.18	0.598652	0.00176597	0.0293738
CLUH	1737.11	0.312891	0.0028449	0.0412461
CMKLR1	5165.68	0.425083	5.68338e-09	8.50795e-07
CNN1	1179.35	-0.400936	0.000884214	0.0176063
CNPY3	3742.5	0.233547	0.00275205	0.0404014
COASY	2010.65	0.298092	0.00242347	0.0372669
COL18A1	6410.66	0.221022	0.00135956	0.0245716
COL1A2	4835.2	0.39047	9.91101e-08	1.01772e-05
COL3A1	1089.05	1.45406	2.48483e-05	0.00101226
COL4A2	3853.21	0.295125	0.000231804	0.00640037
COL5A1	1594.75	0.553587	2.7299e-07	2.42279e-05
COL5A2	580.472	0.887198	5.56985e-08	6.34911e-06
COL6A3	542.039	-0.652972	0.000114713	0.00358118
COMMD4	5785.12	0.371331	2.45599e-06	0.000148965
CORO1B	4516.75	0.276767	0.000240057	0.00658436
CPNE7	161.2	-0.967088	0.00151336	0.026212
CPTP	422.384	0.644885	0.00128766	0.0235283
CRIP2	453.399	0.592457	0.00121283	0.0223915
CRLF1	245.19	-0.864342	0.000606635	0.0132004
CRMP1	3694.81	0.432395	2.20729e-07	2.10419e-05
CSNK1G2	4508.83	0.416665	3.16754e-08	3.93567e-06
CSRNP3	254.463	0.776984	0.0021093	0.0336196
CST3	7268.38	0.367711	3.01256e-07	2.61756e-05
CTDSP1	609.888	0.594311	0.000275436	0.00728149
CTHRC1	526.321	0.946007	5.50782e-08	6.33654e-06
CTPS1	1460.99	0.388521	0.00341064	0.0473221
CTSG	64.4045	2.16099	4.81612e-05	0.0017245
CTSZ	4224.53	-0.35842	5.00719e-06	0.000265873
CTXN1	4956.14	0.740932	1.40413e-24	1.74463e-21
CYBC1	1402.52	0.642721	8.57888e-09	1.19767e-06
CYP27A1	992.014	-0.553913	0.000207016	0.00580627
D2HGDH	758.929	0.667058	0.000100478	0.00322969
DACH1	525.971	0.700002	0.000104952	0.00335566
DAZAP1	4351.4	0.258267	0.00123746	0.0228123
DBN1	6837.8	0.286599	1.84906e-05	0.000786799
DBNL	1003.05	0.617107	3.39254e-06	0.000190734
DCBLD1	326.844	1.31548	1.60099e-09	2.74757e-07
DCP1A	527.273	-0.571739	0.00107609	0.0203817
DCTN1	1788.22	0.464635	2.79087e-05	0.0011186
DDB2	2905.61	-0.325042	0.000168486	0.00487981
DDIAS	676.569	0.678507	1.87467e-05	0.000794976
DDX11	770.345	0.51012	0.000766362	0.0158711
DDX39A	2533.48	0.280226	0.00156662	0.0268857
DDX51	907.224	0.467627	0.000773227	0.0159617
DEFB104B	1741.75	-0.380069	0.000445315	0.0103656
DENND2A	365.737	0.647404	0.00150251	0.0261101
DGCR2	1171.82	0.512556	0.000153136	0.00454052
DGCR6L	1755.7	0.306766	0.00364296	0.0494685
DHCR24	4399.54	0.318395	6.39266e-05	0.00218812
DHFR	720.514	0.670827	0.000522246	0.0117553
DHX34	476.014	0.598829	0.00106393	0.0201821
DLGAP1-AS2	678.585	0.601278	0.00152981	0.0263999
DNAJC30	160.82	0.921914	0.00310804	0.0442025
DOK4	2454	-0.482684	8.96149e-07	6.43402e-05
DPCD	1659.6	0.386333	0.000278817	0.0073018
DPH7	1155.1	0.374732	0.00341265	0.0473221
DPP6	217.673	1.13066	3.04165e-05	0.00120358
DPYSL2	2404.83	0.470491	1.50669e-06	0.000101192
DPYSL4	253.196	0.819572	0.00179536	0.0295462
DPYSL5	337.355	1.07986	1.03494e-06	7.26506e-05
DRAXIN	392.304	-0.627788	0.0018412	0.0299829
DTYMK	4054.36	0.225884	0.00343918	0.0473221
DUSP3	737.396	-0.565736	0.000302286	0.0076578
DUSP8	552.448	-1.12373	8.08701e-10	1.47766e-07
DUT	3196.48	0.35614	5.68555e-05	0.00198994
DVL2	814.197	0.483812	0.00151438	0.026212
DVL3	1451.21	0.4142	0.00030566	0.00770349
DYNC2I2	3101.01	0.597637	8.70154e-11	1.83249e-08
DYNLL1	3700.43	0.258499	0.00183378	0.0299013
DYNLL2	1958.06	0.377265	0.000121897	0.00374895
DYSF	369.914	-0.931936	1.08101e-05	0.000514618
E2F1	654.904	0.820318	6.3428e-06	0.000327625
EEF1A1	219426	-0.208064	0.000420212	0.0099261
EEF1A1P5	59038	-0.22378	0.000403615	0.00962557
EFEMP2	1634.77	0.371678	0.0017259	0.0289788
EFHD1	1132.22	-0.497881	4.75703e-05	0.00170827
EFNA3	579.777	0.497152	0.00270152	0.0398178
EFNA4	1586.63	0.331754	0.00312302	0.0442025
EFNB1	846.29	-0.743497	8.39669e-08	8.80107e-06
EGFLAM	3052.29	0.243597	0.0035539	0.0485244
EHMT2	2550.94	0.418393	3.08799e-06	0.000176812
EIF3B	11062	0.200619	0.00141082	0.025142
EIF3C	20231.7	0.188574	0.000832796	0.0169776
EIF3CL	20166.9	0.192378	0.000670271	0.0142605
EIF4EBP2	3507.95	0.255699	0.00219198	0.0346066
EIF4G1	5149.74	0.463066	2.92588e-09	4.72131e-07
EIF5	708.982	0.632862	0.00015158	0.0045165
ELMO2	245.242	0.807276	0.00136454	0.0245716
EMC10	2510.8	0.460074	1.33535e-06	9.16669e-05
EMILIN1	3258.43	0.383436	6.57763e-06	0.000337715
ENDOG	965.178	0.419504	0.00205745	0.0329856
ENSG00000185641	2655.03	-0.47757	6.63528e-06	0.000339273
ENSG00000212664	1200.59	-0.393159	0.00223684	0.0350918
ENSG00000225528	169.049	-1.64703	1.11062e-07	1.13111e-05
ENSG00000226084	4464.2	-0.283144	0.00117657	0.0218192
ENSG00000227081	2516.97	-0.471222	3.09691e-07	2.63555e-05
ENSG00000228793	187.355	-1.34482	5.60728e-06	0.000295214
ENSG00000234287	1246.22	-0.413659	0.000922799	0.0181134
ENSG00000235386	1450.55	0.526716	9.79348e-06	0.000471253
ENSG00000236439	708.65	-0.454373	0.00231944	0.0362048
ENSG00000237550	52447.1	-0.309861	2.64699e-08	3.3906e-06
ENSG00000244398	3966.78	-0.341698	6.99072e-05	0.00237972
ENSG00000244716	2286.18	-0.295263	0.00266751	0.039551
ENSG00000251095	1133.67	-0.787503	1.47348e-09	2.57858e-07
ENSG00000253308	5449.51	0.627049	4.62839e-12	1.15016e-09
ENSG00000254851	80.4261	-1.34361	0.00249186	0.0378964
ENSG00000259033	88.2326	-1.30239	0.00146172	0.0256161
ENSG00000260695	56.005	-2.6537	2.49704e-05	0.00101391
ENSG00000260834	3557.23	-1.37782	8.87479e-60	3.67564e-56
ENSG00000270182	149.971	1.24843	0.000117131	0.00363839
ENSG00000272763	1452.51	0.432751	0.000161748	0.00472875
ENSG00000274276	5006.82	0.263901	0.000484614	0.0110483
ENSG00000275557	672.986	0.551062	0.000569292	0.0125194
ENSG00000276542	59.9577	-1.53251	0.00278676	0.0406403
ENSG00000279137	913.604	0.447097	0.000757552	0.0157401
ENSG00000279369	95.4114	1.26997	0.00163098	0.0277266
ENSG00000281571	370.089	0.617416	0.00264747	0.0393479
ENSG00000286611	60.7096	1.60124	0.00141171	0.025142
ENSG00000289007	610.012	-0.53785	0.00157888	0.0270587
ENSG00000289578	129.785	-2.2926	2.38992e-10	4.78948e-08
EOGT	556.847	1.1156	3.29178e-10	6.39068e-08
EPHA2	1279.97	-0.385168	0.00234659	0.0364911
EPN1	5940.8	0.284027	0.000162968	0.00475322
EPPK1	163.757	-1.00546	0.000836702	0.0170075
EPS8L1	430.934	0.601273	0.00168012	0.0283635
EPS8L2	615.712	-1.17181	9.67684e-12	2.26858e-09
ERVMER34-1	580.939	0.60449	0.000349816	0.00857291
EVX1	497.488	0.691887	0.00105059	0.0199902
EWSR1	6258.47	0.354349	6.80127e-07	5.12156e-05
EXOSC2	1554.27	0.48906	1.10076e-05	0.000522023
EXOSC4	3364.77	0.307701	0.000463641	0.0106483
EXTL3	3273.26	0.263067	0.00307006	0.0437951
EZH2	1141.88	0.406352	0.000803375	0.0164991
F11R	1225.29	-0.616139	1.12741e-06	7.78227e-05
FAAP100	1057.56	0.712372	3.40832e-07	2.84218e-05
FADS2	5379.56	0.492927	1.45111e-08	1.93872e-06
FAM110D	224.105	0.992665	0.000133928	0.0040686
FAM114A1	350.97	-0.752918	0.000373048	0.00905297
FAM171A2	1805.13	0.428207	2.47399e-05	0.00101116
FAM229A	516.247	-0.910072	1.10069e-06	7.68321e-05
FAM83H	1318.45	0.507621	1.16973e-05	0.000548045
FAM89A	424.961	-0.884232	8.11449e-06	0.00040329
FASN	20673.6	0.291798	2.97038e-07	2.61751e-05
FASTK	3017.98	0.278279	0.00279876	0.0407072
FBN3	754.636	0.445051	0.00257477	0.0387306
FBRSL1	1424.25	0.433969	0.000180157	0.00516963
FBXL19	1710.65	0.61249	2.75207e-06	0.000162761
FBXW4	2956.08	0.363288	3.97675e-05	0.00148899
FDXR	4748.58	-0.344075	0.000304821	0.00769797
FEN1	1882.32	0.438121	3.62428e-05	0.00138559
FGF10	1201.49	0.5964	5.04365e-07	4.01714e-05
FGF17	19308.8	0.456459	3.17127e-16	1.75932e-13
FGF19	1117.99	-0.667976	9.83097e-08	1.01772e-05
FGF8	15750.4	1.16102	5.25215e-77	3.2629e-73
FGFRL1	917.624	0.409906	0.00279617	0.0407072
FHL2	724.312	-0.580289	0.000106715	0.00339984
FIBP	2146.64	0.335205	0.000895156	0.0177453
FKBP14	354.163	-0.649721	0.00236514	0.0366878
FKBP8	18016.8	0.307168	7.63528e-08	8.32672e-06
FLNA	21002.8	0.401275	3.37171e-13	9.97464e-11
FLYWCH2	1197.54	0.436277	0.000337248	0.00834723
FMOD	153.5	-2.25304	1.79963e-10	3.66564e-08
FNDC10	160.643	0.921858	0.00268395	0.0396057
FOXF1	269.085	-0.874695	0.000270914	0.00722341
FOXH1	212.773	-0.874445	0.00139211	0.0249957
FRA10AC1	1869.19	-0.345944	0.00149515	0.026055
FREM2	1376.02	0.458362	6.12026e-05	0.00211822
FURIN	1764.09	-0.325844	0.00214468	0.0340762
FUT1	314.96	-0.783437	0.000466298	0.0106896
FZD2	806.931	0.726996	2.31323e-07	2.14492e-05
FZD7	1007.37	0.773147	3.36558e-07	2.8255e-05
G0S2	141.346	-1.42484	1.45533e-05	0.000643505
G3BP1	1332.51	0.396426	0.00328323	0.0459535
G6PD	1940.75	0.357909	0.000360848	0.00880852
GAD1	4614.69	0.81444	1.66279e-18	1.14778e-15
GADD45A	882.185	-0.611913	6.27503e-05	0.00215379
GADD45G	935.861	-1.06431	6.19178e-15	2.65286e-12
GAL	528.76	-0.70154	0.000110387	0.00348997
GALE	1262.73	0.466699	0.000111996	0.00351402
GARIN5A	184.512	-1.08665	0.000165583	0.00481819
GAS5	14396.7	-0.355784	1.06519e-09	1.89072e-07
GATD1	2361.53	0.360721	0.000201582	0.00570535
GATD3	1481.29	0.4381	5.84105e-05	0.00203863
GBA	632.819	0.519866	0.00104981	0.0199902
GBX2	261.21	1.30712	2.764e-06	0.000162761
GDF15	1487.54	-1.01039	1.26173e-16	7.46523e-14
GGA2	1134.25	0.366458	0.00247341	0.0377081
GIGYF1	877.417	0.451986	0.00126047	0.0230993
GINS2	1794.87	0.372315	0.000436618	0.0102552
GJA1	5059.83	0.704404	1.47465e-18	1.0778e-15
GLDC	144.726	-1.19166	0.00040206	0.00960692
GLIPR2	764.545	0.836111	7.90358e-09	1.14188e-06
GLT8D2	181.47	-0.909992	0.00167364	0.0283311
GMNN	1423.14	0.500473	6.14005e-05	0.00211917
GNAI2	5124.57	0.291108	5.11529e-05	0.00181593
GNL1	3849.04	0.237058	0.00267962	0.0396012
GNL3L	794.637	0.617232	1.67591e-05	0.00071804
GRAP2	1702.68	-1.12049	1.2951e-24	1.74463e-21
GREM1	260.614	1.37563	4.17739e-08	4.99078e-06
GRK2	2963.11	0.278898	0.00135377	0.0245557
GRK6	1913.33	0.357836	0.00242918	0.0373085
GRM3	108.2	1.2521	0.000693774	0.0146601
GRWD1	1273.47	0.509158	1.23928e-05	0.000572416
GSTO1	2835.06	-0.275406	0.00140084	0.0250528
GTF2I	4756.77	0.250837	0.00264609	0.0393479
GTF2IP1	4506.94	0.274318	0.00220935	0.0347044
GTF2IP4	4414.29	0.261686	0.00359897	0.049032
GTF3A	6016.28	0.337517	9.06201e-07	6.43402e-05
GTPBP6	12914.9	0.213366	0.000645203	0.0138457
GYG2P1	129.566	1.06392	0.00300418	0.0430897
GZMB	164.999	2.83911	2.50813e-17	1.64019e-14
GZMH	122.762	1.81894	2.62931e-07	2.3503e-05
H1-10-AS1	254.192	0.926322	0.000276975	0.00730066
H2AX	3893.77	0.769153	6.5242e-20	5.40422e-17
H3-5	118.123	-1.30575	0.000266857	0.0071459
H4C14	167.253	-1.15517	0.00114894	0.0213706
H4C15	165.725	-1.14687	0.00148282	0.0259493
HAGLR	574.149	0.782723	2.56876e-06	0.000153446
HAND1	971.517	-0.644791	1.43639e-06	9.7125e-05
HAS2	994.934	-0.489265	0.000198908	0.00564253
HAUS8	604.392	0.540465	0.00154028	0.026507
HCFC1	1638.75	0.311212	0.0035695	0.0486839
HDGFL2	12407.2	0.233764	0.00104317	0.0199713
HDLBP	10130.9	0.186661	0.00352353	0.0482625
HES1	585.713	-0.634194	0.000105058	0.00335566
HES4	499.956	0.851694	3.02819e-06	0.000175001
HES6	15521.9	0.169195	0.00319196	0.0449152
HES7	579.942	1.28617	1.78266e-13	5.82882e-11
HGH1	498.119	0.616485	0.000643225	0.0138308
HHIPL2	466.966	-1.02608	7.98031e-08	8.47482e-06
HK2	158.651	1.14385	0.000189643	0.0054044
HM13	3008.1	0.325169	0.000296341	0.00757621
HMG20B	2751	0.453139	2.2907e-07	2.14e-05
HMGA2	1887.75	0.382666	0.000691646	0.01464
HMGN2	9901.81	0.259853	3.32006e-05	0.00128912
HNRNPA0	4831	0.312024	0.000661087	0.0141134
HNRNPH1	5493.23	-0.318041	0.00031687	0.00793354
HNRNPM	8859.61	0.298671	0.0009843	0.0191392
HNRNPU	5164.24	0.391671	4.53066e-08	5.36128e-06
HOMER2	414.453	0.715443	0.000902547	0.0177787
HOMER3	2428.6	0.465095	4.73808e-07	3.79811e-05
HOXA-AS3	838.382	1.08417	3.33909e-13	9.97464e-11
HOXA7	333.209	0.806417	0.00142509	0.0252209
HOXA9	997.813	0.503163	0.000374536	0.00907138
HOXB1	113.178	1.27641	0.00132538	0.0241111
HOXB7	2345.53	0.365004	0.000252005	0.00679785
HOXB8	1608.92	0.372873	0.00127709	0.0233695
HOXB9	5484.31	0.250753	0.001782	0.0295049
HOXC9	668.044	0.467926	0.00256637	0.038651
HOXD-AS2	167.465	1.17941	0.000244894	0.00668514
HOXD3	260.177	0.816736	0.00151471	0.026212
HOXD4	769.362	1.16152	1.86628e-12	5.04099e-10
HOXD9	1604.62	0.830478	4.73273e-13	1.36754e-10
HPSE2	80.5503	-2.34316	7.77544e-07	5.71656e-05
HRAS	3410.23	0.298291	0.000850029	0.0171734
HRC	244.933	-1.2679	3.67382e-07	3.04315e-05
HSD17B1-AS1	267.15	0.731314	0.00253255	0.0382848
HSP90B1	34914.7	-0.167633	0.00185463	0.0301377
HSPA12B	424.357	0.630312	0.00237266	0.0367585
HSPB1	5123.84	-0.316054	0.000334109	0.0083026
HYAL2	1191.34	0.587131	1.66329e-06	0.000106678
ICMT	955.046	0.491112	0.000345181	0.00849282
ID1	4043.23	0.97839	1.09726e-22	1.13612e-19
ID3	3980.23	0.736517	1.60308e-15	7.96733e-13
IDH2	3241.82	0.348132	2.17801e-05	0.000904062
IDI1	1444.58	0.40075	0.00104744	0.0199902
IER5L	1667.2	0.497483	2.40161e-06	0.000146995
IFITM1	5067.9	-0.636028	1.58689e-13	5.32896e-11
IFITM3	14437.3	-0.346894	3.08923e-09	4.92099e-07
IFT22	541.687	0.498178	0.00317422	0.0447162
IFT57	1422.54	0.699517	8.2315e-09	1.17559e-06
IGDCC3	8714.97	0.501943	7.53426e-13	2.12757e-10
IGF2	802.671	-0.765985	1.93365e-05	0.000817197
IGF2-AS	219.29	-1.0161	0.000833507	0.0169776
IGFBP2	5414.12	0.236438	0.000766411	0.0158711
IGFBP5	75.5993	5.63211	0.00131097	0.023919
IL11	181.759	-0.922641	0.00194021	0.0313487
IL13RA1	736.178	0.604155	4.68313e-05	0.00169858
IL17RD	2585.12	0.520558	8.57657e-07	6.26846e-05
IMPDH2	16212.1	-0.234801	0.00014005	0.0042032
INPP5D	513.956	-0.958982	3.07605e-08	3.8606e-06
INTS1	6008.29	0.313597	7.94571e-05	0.00263268
IP6K2	2823.26	-0.253312	0.00317098	0.0447162
IRF2BP1	622.418	0.574558	0.000300633	0.00764674
IRF2BP2	1150.44	-0.726341	5.92734e-09	8.76753e-07
IRS3P	149.029	-1.58473	3.74658e-06	0.000207818
ITGB5	4280.32	0.286248	0.000574615	0.0125919
ITPA	1765.98	0.357255	0.000447996	0.0103656
ITPK1	866.376	0.405554	0.00285399	0.0413297
JUN	367.907	-1.26406	1.53197e-08	2.02497e-06
JUND	5302.43	-0.403426	1.23846e-07	1.25104e-05
KANK2	363.411	0.707168	0.000581015	0.0126874
KCNK6	101.375	-1.24728	0.00134391	0.0244124
KCTD15	479.869	0.559661	0.00161023	0.0274446
KCTD17	763.814	0.689353	1.43682e-05	0.000639872
KHSRP	3498.87	0.265005	0.00155424	0.0267102
KIF22	3306.58	0.260596	0.00161017	0.0274446
KIFC1	1553.14	0.499554	1.1821e-05	0.000548045
KITLG	209.466	-1.23938	9.36013e-06	0.000457873
KLF10	620.956	-0.970697	3.60263e-09	5.66617e-07
KLF16	593.624	0.839046	1.56929e-05	0.000681765
KLHDC3	3744.54	0.346784	1.28954e-05	0.000591239
KNOP1	892.884	0.439545	0.0022653	0.0354489
KRT19	14869.5	-0.45908	2.5726e-13	8.19605e-11
KRTCAP3	403.03	-0.771208	0.000126676	0.00387673
L1CAM	169.215	-1.07469	0.000279143	0.0073018
LAPTM4B	13364.9	0.210548	0.00306475	0.0437696
LBH	127.014	-1.74976	6.14328e-07	4.65428e-05
LBR	631.391	0.574018	0.000375419	0.00907507
LCAT	818.787	-0.563255	8.62736e-05	0.00282092
LCP1	1068.95	0.810506	6.67319e-10	1.25628e-07
LFNG	438.334	0.892885	2.19042e-06	0.000135403
LGALS1	5644.62	1.06461	8.50693e-50	2.64247e-46
LGALSL	662.028	-0.735113	3.87393e-06	0.000213927
LIG1	1305.61	0.479494	4.69881e-05	0.00169858
LIMD2	3049.15	0.433917	3.60658e-06	0.000200949
LINC01124	305.432	0.770938	0.000542504	0.0120583
LINC01315	1336.2	-1.05834	1.61064e-14	6.67073e-12
LINC01896	4551.71	0.349663	3.47862e-06	0.000194693
LLGL1	739.064	0.518653	0.002879	0.0415603
LMF2	1799.27	0.314184	0.00268019	0.0396012
LMNB2	7210.6	0.307619	3.36485e-06	0.000190038
LONP1	6233.02	0.254066	0.000273553	0.00726067
LRATD2	61.9511	-1.61238	0.0014124	0.025142
LRFN4	1474.74	0.456571	2.89829e-05	0.00115421
LRP3	920.539	0.7954	2.29337e-08	2.96824e-06
LRRC14	181.941	0.84749	0.00295468	0.0424415
LRRC45	2226.14	0.763533	1.94547e-15	9.29712e-13
LSR	409.986	0.932933	1.66563e-06	0.000106678
LSS	2036.04	0.447611	1.16533e-05	0.000548045
LY6E	4777.4	-0.257061	0.000723202	0.0152301
MACROH2A2	2786.18	0.423687	9.02703e-07	6.43402e-05
MAF1	1771.85	0.442879	1.49803e-05	0.000660035
MAFG-DT	375.116	1.17083	4.06982e-08	4.90947e-06
MAGI1	1610.05	0.498757	2.67955e-06	0.000159298
MAP1S	2402.03	0.299487	0.00112185	0.0208979
MAPK15	898.773	0.455688	0.000900524	0.0177787
MAPK3	2450	0.33085	0.000902886	0.0177787
MARCKSL1	8531.43	0.535035	1.04926e-09	1.88944e-07
MAVS	2164.09	0.290494	0.00253302	0.0382848
MCM3	3040.06	0.295958	0.000871838	0.0175285
MCM4	1876.2	0.613373	1.2691e-07	1.27166e-05
MCM5	2298.43	0.475781	8.87193e-07	6.40894e-05
MCM7	10562.3	0.259428	3.11337e-05	0.00122234
MDM2	1150.64	-0.380174	0.0019629	0.031674
MED18	707.09	0.744747	1.38287e-05	0.000622541
MED22	1190.96	0.505432	2.15118e-05	0.000899948
MEGF8	1633.61	0.448074	2.80233e-05	0.00111958
MEX3A	1485.24	0.432653	0.000132554	0.00403672
MFAP2	8737.37	0.483691	5.34882e-14	2.01391e-11
MFSD3	2550.55	0.3154	0.000659928	0.0141129
MGAT1	1984.74	0.39244	7.93771e-05	0.00263268
MGAT4B	1721.53	0.403324	0.00037776	0.00911391
MIIP	4442.33	0.31713	0.000121549	0.0037475
MIR205HG	1047.75	-0.728774	1.90283e-07	1.84708e-05
MKI67	2236.49	0.339811	0.000336767	0.00834723
MLXIP	2226.72	0.324144	0.000536026	0.0119571
MLXIPL	60.1636	-1.50975	0.00351304	0.0482315
MMAB	2444.76	0.407535	4.75013e-05	0.00170827
MMACHC	391.468	0.574154	0.00327014	0.0458595
MME	3171.68	-0.277672	0.000878611	0.0175793
MMP11	393.665	0.716561	0.000269912	0.00721215
MMP15	468.516	-0.777842	4.61986e-05	0.00169327
MMP2	6346.88	-0.473984	2.27257e-11	5.22903e-09
MORC2	734.651	0.59707	0.000252218	0.00679785
MRC2	2639.47	0.456802	3.08045e-07	2.63555e-05
MRPL20	3214.11	0.269314	0.00244096	0.0373896
MRPL20-AS1	440.472	0.723604	0.0002261	0.00627073
MRPL41	6887.31	0.289753	0.000109361	0.00346635
MRPL58	1065.84	0.44166	0.00045734	0.010536
MRTO4	4326	0.518013	1.2917e-07	1.28395e-05
MSX1	12824.6	0.34587	9.08274e-09	1.25392e-06
MSX2	5023.04	-0.346233	5.19487e-06	0.000274665
MT-RNR2	86136.9	-0.333036	1.65993e-09	2.78711e-07
MTA1	2010.44	0.374632	0.00172253	0.0289613
MTG1	381.856	0.64936	0.00343596	0.0473221
MVD	6026.42	0.250735	0.000379747	0.00914409
MXD3	1196.42	0.578019	1.54548e-06	0.000101601
MYBL2	2401.45	0.616561	8.29758e-11	1.77754e-08
MYL9	7768.87	0.51688	4.19273e-12	1.06316e-09
MYO1F	733.603	0.806903	1.43831e-06	9.7125e-05
NAA60	989.341	0.479488	0.000218127	0.00606316
NACC1	2481.72	0.317787	0.0011198	0.0208913
NADK	1715.14	0.36637	0.000939282	0.01835
NAP1L1	20871.4	-0.17175	0.00352198	0.0482625
NASP	11619.4	0.251536	0.000643397	0.0138308
NCAPG	411.681	0.682548	0.000746905	0.0156073
NCAPH2	2480.3	0.368785	4.65381e-05	0.00169853
NCL	16266.1	0.24713	0.000293417	0.00754803
NCLN	3691.37	0.262253	0.000973254	0.018954
NDUFA6	5068.03	-0.444502	5.19678e-09	7.87439e-07
NELFB	3980.63	0.241061	0.00220684	0.0347044
NFAM1	73.471	-1.96155	7.73169e-05	0.00258243
NFIA	101.704	-1.13631	0.00341659	0.0473221
NINJ1	876.685	-0.464284	0.00215707	0.0342294
NKD2	1674.39	-0.31035	0.00332978	0.0463298
NKX2-5	88.6465	-1.59197	0.000296086	0.00757621
NMRAL1	1401.16	0.412942	0.000724754	0.015237
NNAT	1391.74	0.466304	0.000158209	0.00465818
NOTCH3	662.768	0.534918	0.00152216	0.0263043
NOTUM	24792.2	0.19572	0.00238294	0.0368718
NPIPB12	182.758	1.13681	0.000683642	0.0144953
NPM3	6256.79	0.214675	0.00170581	0.0287191
NPW	3351.09	-0.711536	6.75173e-11	1.47176e-08
NPY	200.16	-1.162	2.76392e-05	0.00111138
NRM	1029.1	0.548794	1.42155e-05	0.000636869
NRP1	4476.39	-0.386251	3.04218e-07	2.62494e-05
NRP2	2436.35	-0.693073	3.91163e-14	1.51881e-11
NRTN	3762.34	-0.321177	0.00175626	0.0292932
NSMF	2186.32	0.344633	0.000274065	0.00726067
NTNG2	254.09	1.17686	1.58236e-06	0.000102958
NTPCR	1858.87	-0.361281	0.000290649	0.00752358
NUCB1	4472.61	0.309716	0.000858158	0.0173094
NUDT14	1465.39	0.409316	0.000414829	0.00983636
NUFIP1	973.359	-0.484687	0.000208449	0.00582017
NUFIP2	1565.37	-0.314311	0.00310287	0.0442025
OAF	306.634	-0.982439	9.69684e-06	0.000468806
OBSL1	3348.78	0.335298	5.94361e-05	0.00206377
ODC1	20402.9	0.607836	2.0859e-15	9.599e-13
OGFOD3	1093.65	0.626213	3.93042e-07	3.23414e-05
ORAI3	517.664	0.517181	0.0026028	0.038954
OTUD7A	111.534	1.40125	0.000494355	0.0111883
PABPC1	49322.1	-0.597349	3.66094e-23	4.1352e-20
PAF1	2875.54	0.296986	0.0010967	0.0206461
PALM3	1314.13	0.530804	8.09357e-06	0.00040329
PAPSS1	3024.83	-0.530869	5.26755e-10	1.00691e-07
PAQR5	187.851	0.826566	0.00315164	0.044499
PARD6G-AS1	346.726	-0.821681	0.000729192	0.0153044
PARP1	5897.88	0.256314	0.000277925	0.00730066
PCDH19	513.607	1.20294	4.85856e-08	5.69506e-06
PCK2	2094.62	0.359186	0.00031854	0.00794751
PCNX3	1069.62	0.448414	0.000302614	0.0076578
PCSK5	1335.23	0.352528	0.00185957	0.0301634
PCYT2	2992.01	0.776851	3.11535e-20	2.97756e-17
PDCD11	1696.8	0.327129	0.00170163	0.0286876
PDE4D	262.862	0.824032	0.000619812	0.0133933
PDE9A	1012.85	0.409138	0.0013914	0.0249957
PDLIM1	2347.51	-0.440432	2.55078e-06	0.000153109
PDLIM7	6618.48	0.352291	1.62868e-07	1.59341e-05
PDYN	896.358	0.840104	5.91207e-08	6.67795e-06
PEG10	1507.61	0.425513	0.000214731	0.00598215
PEX26	577.012	0.483357	0.00312135	0.0442025
PFKFB4	722.21	0.487009	0.00144928	0.0254701
PFKL	5139.06	0.324543	7.35146e-06	0.000368314
PGF	670.906	-0.626068	4.60116e-05	0.0016914
PGP	5136.56	0.39833	2.85379e-08	3.6182e-06
PHF19	502.976	0.554332	0.00139732	0.0250528
PHGDH	9234.2	0.371547	3.33351e-08	4.10088e-06
PHLDA3	2162.7	-0.639128	6.30936e-08	6.99944e-06
PHRF1	970.483	0.571262	5.00188e-05	0.00178076
PIAS4	1385.26	0.452909	0.000445581	0.0103656
PIGQ	1952.38	0.499401	1.29904e-05	0.000593276
PITPNM1	2104.71	0.752514	1.01925e-13	3.62558e-11
PITX1	2261.94	-0.935549	1.28396e-13	4.43145e-11
PKMYT1	441.606	0.697431	0.000573762	0.0125919
PLCB3	1243.89	0.392959	0.000999113	0.0193666
PLEC	2746.17	0.372943	3.99062e-05	0.00148899
PLEKHG2	1051.43	0.474937	0.000347909	0.00854302
PLEKHH3	1586.66	-0.403192	0.000787877	0.0162345
PLEKHO1	2742.85	0.379883	1.17962e-05	0.000548045
PLK2	232.787	-0.932416	0.000493801	0.0111883
PLPPR3	7794.61	0.374773	1.51884e-05	0.000666841
PLS3	1307.97	0.463447	0.000416936	0.00986749
PMEL	3780.49	0.570296	1.26523e-12	3.49345e-10
PMP22	597.957	-0.548043	0.00124212	0.0228642
PMVK	944.898	0.479363	0.00087548	0.0175644
PNMT	770.418	-0.553872	0.000207808	0.00581534
POC1A	947.021	0.434429	0.00101746	0.0196916
POLE	1609.36	0.588619	2.25934e-07	2.12669e-05
POMT2	684.874	0.523401	0.000813167	0.0166451
POU5F1	304.926	-0.736257	0.00188669	0.0305236
PPARD	1402.55	0.334866	0.00261156	0.038954
PPDPF	3882.79	0.292564	0.000412489	0.00981835
PPM1G	5035.86	0.282559	9.7631e-05	0.00315762
PPP1CA	9647.54	0.28352	2.17013e-05	0.000904062
PPP1R14B	10704.3	0.205376	0.00083917	0.0170093
PPP1R1B	81.3373	-1.45357	0.000998526	0.0193666
PPP1R3B	246.32	-1.532	1.30411e-08	1.76125e-06
PPP1R3C	92.216	-1.17678	0.00320977	0.0451147
PPP2R3B	6500.25	0.443497	1.09415e-08	1.49394e-06
PPP4C	9426.57	0.300712	4.24438e-06	0.000232319
PPP6R2	1320.92	0.416902	0.000526145	0.0117895
PRDX6	8126.27	-0.199649	0.00178867	0.0295143
PRKY	303.338	-0.674179	0.00244349	0.0373896
PRMT2	1658.5	0.334373	0.00198411	0.0319438
PRMT7	1281.44	0.352549	0.00253897	0.0382848
PROCR	231.829	-1.02671	0.000136267	0.00411952
PROSER3	503.388	0.846627	2.23583e-06	0.000137526
PRPF19	2922.76	0.347952	0.000175556	0.00505148
PRPF6	4013.56	0.237889	0.00245754	0.0375122
PRR9	187.826	-2.69235	3.25669e-16	1.75932e-13
PRRC2C	2823.79	-0.298845	0.0010855	0.0204989
PRRX1	160.247	-1.28669	3.87912e-05	0.00146055
PRXL2A	1987.51	0.3896	0.000368357	0.00895662
PSD	342.811	-1.1942	1.11997e-06	7.7741e-05
PSKH1	354.787	0.738891	0.000868077	0.0174811
PSMC3	7125.39	0.266505	7.21157e-05	0.00244152
PSMC5	5741.05	0.313338	1.30354e-05	0.000593276
PSMD2	5714.88	0.250986	0.000385393	0.0092621
PSMD4	7526.42	0.202936	0.00328424	0.0459535
PSME3	1072.67	0.450422	0.000321473	0.00800461
PSRC1	2102.85	0.347273	0.00103536	0.0199171
PTGES2	1957.92	0.296464	0.00343839	0.0473221
PTMS	41461.7	0.287343	2.42404e-07	2.21461e-05
PTP4A2	2573.39	0.291864	0.00125411	0.0230292
PTP4A3	1904.99	0.340016	0.000754296	0.0156987
PTPA	5214.21	0.239905	0.002328	0.0362928
PTPRS	3501.96	0.245112	0.0021731	0.0344398
PURPL	1017.4	-0.475571	0.00163124	0.0277266
PUS1	956.383	0.654894	6.14319e-06	0.000319369
PYCR3	600.257	0.573083	0.000438261	0.0102743
PYGB	1082.79	0.372689	0.00280998	0.0407873
QDPR	1884.47	0.302157	0.00277491	0.040515
RAB31	1111.79	0.367538	0.00260966	0.038954
RABL6	18738	0.421854	8.73063e-12	2.08612e-09
RACK1	53221.4	-0.152082	0.00360471	0.0490564
RALY	10867.2	0.22385	0.000277666	0.00730066
RANBP3	4975.29	-0.274808	0.000339089	0.00837611
RANGAP1	7165.38	0.215783	0.00111543	0.020843
RARRES2	110.436	-1.78045	1.82566e-06	0.000114565
RBM12	720.821	0.493998	0.00081004	0.0166085
RBMX	6601.38	-0.207666	0.00343528	0.0473221
RCN1	8372.35	-0.208381	0.00178045	0.0295049
RCN3	1912.2	-0.532834	2.58148e-07	2.32426e-05
REC8	1307.36	0.395211	0.00102089	0.0197163
RECQL4	2448.05	0.554155	6.89034e-10	1.2778e-07
RELL1	417.003	0.897899	2.45777e-06	0.000148965
RGS3	863.462	-0.60026	3.19264e-05	0.00124744
RHBDD3	1221.17	0.350253	0.00343551	0.0473221
RHOB	833.383	-0.637639	9.65487e-06	0.000468806
RHOD	368.023	-0.85949	6.97982e-05	0.00237972
RHOU	878.927	-0.643109	4.65846e-06	0.000248418
RMI2	346.701	0.710232	0.000665264	0.0141782
RNA5-8SN1	376.968	1.05143	2.41665e-07	2.21461e-05
RNA5-8SN2	376.111	1.00431	5.94325e-07	4.55833e-05
RNA5-8SN3	380.538	1.00379	5.93651e-07	4.55833e-05
RNASEH2C	4199.16	0.460213	8.47859e-09	1.19712e-06
RNF43	1029.55	-0.618782	1.53184e-06	0.000101244
ROBO1	1432.22	0.3904	0.000488444	0.0110949
RPL10	52437.9	-0.169313	0.00116638	0.0216626
RPL10AP6	1354.22	-0.371937	0.000965761	0.0188376
RPL11	43632.9	-0.27789	8.69097e-07	6.31493e-05
RPL12	62925.5	-0.279212	3.33546e-06	0.000189238
RPL13	170905	-0.229031	0.000185977	0.00531212
RPL13A	179232	-0.189542	0.00136109	0.0245716
RPL14	51793.3	-0.223204	0.000299489	0.00764096
RPL18	72098.8	-0.183606	0.00211273	0.0336196
RPL18A	87490	-0.206415	0.000739637	0.0154975
RPL21	58346.7	-0.240559	4.66155e-05	0.00169853
RPL21P16	6038.66	-0.235397	0.000876453	0.0175644
RPL22	12582.2	-0.321714	7.88744e-08	8.4484e-06
RPL22L1	1795.6	0.343791	0.00149056	0.0260115
RPL22P1	7810.87	-0.334422	1.82296e-06	0.000114565
RPL23	45807	-0.274558	1.62018e-06	0.000104847
RPL23A	19832.2	-0.363339	1.02028e-10	2.11282e-08
RPL23AP42	532.699	-0.937396	6.11764e-07	4.65428e-05
RPL24	54223.9	-0.261164	1.58955e-05	0.00068428
RPL26	4615.32	-0.438774	2.01538e-07	1.94117e-05
RPL27	38537.6	-0.197273	0.000747389	0.0156073
RPL27A	72627.8	-0.252535	9.78416e-05	0.00315762
RPL28	106436	-0.216739	0.00136317	0.0245716
RPL31	40936.9	-0.278869	2.98682e-06	0.000173417
RPL32	44676.3	-0.249259	4.40238e-05	0.00163282
RPL34	32768.2	-0.229123	0.000447691	0.0103656
RPL36	44058.7	-0.229817	0.00179162	0.0295237
RPL37A	67816.6	-0.234265	0.000312734	0.00784994
RPL3P4	9591.23	-0.301439	0.000441912	0.0103404
RPL5	45425.7	-0.171993	0.00211171	0.0336196
RPL7A	78568.3	-0.16521	0.00111374	0.020843
RPL7P9	4665.53	-0.279831	0.000457903	0.010536
RPL9	72613.8	-0.27133	5.94352e-06	0.000310286
RPL9P7	4945.6	-0.319841	1.33098e-05	0.000602125
RPLP0	139113	-0.187013	0.000837712	0.0170075
RPLP2	71635.4	-0.219902	0.00277369	0.040515
RPS11	77622.3	-0.276842	2.86419e-06	0.000167866
RPS12	67175.1	-0.282325	1.52176e-06	0.000101244
RPS13	21780.3	-0.232873	0.000155355	0.00458501
RPS15A	19010	-0.270895	4.27049e-06	0.000232723
RPS15P4	3465.88	-0.33418	0.000540624	0.0120381
RPS16	49611.5	-0.246714	6.35473e-06	0.000327625
RPS18	52498.7	-0.296979	3.14982e-07	2.66234e-05
RPS19	121812	-0.256055	1.58611e-05	0.00068428
RPS2	119912	-0.157801	0.00178336	0.0295049
RPS20	72578.2	-0.240031	3.87703e-05	0.00146055
RPS21	30643.5	-0.211847	0.00259996	0.038954
RPS25	31966.6	-0.30802	7.70617e-08	8.32672e-06
RPS27	34309.2	-0.211844	0.0027567	0.0404014
RPS27A	48324.7	-0.258147	4.41423e-06	0.000238464
RPS27L	4138.94	-0.649489	3.13502e-13	9.73815e-11
RPS3A	54608.2	-0.205165	0.000110973	0.00349177
RPS3AP6	6200.81	-0.275412	6.25095e-05	0.00215147
RPS5	71713.5	-0.175926	0.0036829	0.0499564
RPS7	29686.2	-0.177616	0.00142698	0.0252209
RPS8	63474.8	-0.217134	4.7027e-05	0.00169858
RPSAP19	6232.91	-0.269337	0.0025382	0.0382848
RPSAP58	8659.58	-0.290141	1.5916e-05	0.00068428
RRM2	2081.72	0.578992	7.41797e-09	1.08433e-06
RRM2B	849.471	-0.703581	4.34265e-06	0.000235622
RRP1	3321.65	0.470224	3.61722e-08	4.40626e-06
RRP7A	5881.45	0.336727	3.22108e-05	0.00125461
RRP9	1566.12	0.342013	0.00143789	0.0253416
RSAD1	883.356	-0.44781	0.000914915	0.0179871
RSPO3	115.143	2.74941	6.02316e-11	1.33639e-08
RTN3	1443.6	0.355924	0.00260613	0.038954
S100A11	9867.76	-0.241595	0.000117557	0.00364252
S100A4	2131.16	0.323609	0.00352695	0.0482625
SAC3D1	1797.27	0.321467	0.00174931	0.0292533
SAE1	4408.65	0.244876	0.00312352	0.0442025
SAP30BP	2098.6	0.327754	0.000568645	0.0125194
SAPCD2	436.059	0.643958	0.00141691	0.0251862
SBF2	548.252	-1.02275	4.48787e-09	6.88417e-07
SCAF1	3806.47	0.277236	0.000483886	0.0110483
SCAND1	9940.02	0.394454	2.14921e-08	2.81093e-06
SCARA3	437.458	0.591371	0.00142198	0.0252042
SCD	13711.4	0.195704	0.00120016	0.0221905
SCRIB	4130.68	0.229758	0.00251907	0.0382166
SEC24D	210.312	-1.12399	7.23849e-05	0.00244397
SEC31A	983.35	-0.410516	0.0017885	0.0295143
SELENOW	7583.71	0.306577	5.86997e-06	0.00030774
SEMA3E	54.3233	-2.02831	0.000193501	0.0055017
SEMA4D	1090.33	0.603245	3.04824e-06	0.000175345
SEPTIN9	20014.3	0.2058	0.0002052	0.00576835
SESN1	754.21	-0.564364	0.000281532	0.00734881
SF3A2	2426.6	0.28306	0.00280118	0.0407072
SFN	4418	-0.39029	4.57832e-06	0.000246258
SH3GLB2	1033.39	0.438561	0.000895477	0.0177453
SHF	1609.09	0.551328	3.0084e-07	2.61756e-05
SHISA8	55.1751	-2.06953	0.000204882	0.00576835
SHKBP1	2426.07	0.317947	0.000454941	0.0105068
SIPA1L2	344.21	-0.930593	1.33267e-05	0.000602125
SKI	357.597	0.807788	0.00024878	0.00674911
SLC16A11	456.493	-0.800607	8.23592e-05	0.00271436
SLC16A3	2997.74	0.471186	7.59366e-07	5.61614e-05
SLC19A1	813.685	0.505873	0.00064969	0.0139179
SLC1A5	8648.1	0.633822	1.38949e-18	1.0778e-15
SLC25A1	6722.98	0.312517	3.98722e-06	0.000219209
SLC29A2	867.124	0.435696	0.00168008	0.0283635
SLC2A1	418.567	1.51922	3.14083e-15	1.39374e-12
SLC2A3	4077.13	0.499	1.80484e-09	2.99002e-07
SLC2A4RG	1739.95	0.515375	3.03492e-05	0.00120358
SLC2A6	781.989	0.724837	4.2302e-07	3.43531e-05
SLC35E2B	608.7	0.524125	0.00143765	0.0253416
SLC38A10	965.141	0.608594	2.08839e-05	0.000876631
SLC38A7	381.902	0.786843	7.1e-05	0.00241031
SLC39A3	1327.26	0.348307	0.00235998	0.0366534
SLC3A2	7126.91	0.218907	0.00182688	0.0298766
SLC44A1	1287.84	0.603481	1.5827e-06	0.000102958
SLC44A2	1850.02	0.311603	0.00174221	0.0292132
SLC45A2	85.133	1.63728	0.00016942	0.00489544
SLC7A8	1350.46	0.388902	0.00242103	0.0372669
SLITRK5	719.076	0.513256	0.000568115	0.0125194
SLX9	2741.24	0.410411	1.53604e-05	0.00067202
SMARCA4	7691.2	0.261294	5.40753e-05	0.00190877
SMARCB1	3688.98	0.406832	2.2185e-07	2.10419e-05
SMO	971.932	0.553341	3.66745e-05	0.00139352
SNHG29	5995.52	-0.341275	0.000578665	0.0126583
SNHG6	7548.35	-0.399707	5.03041e-08	5.84139e-06
SNHG8	2642.59	-0.402317	1.42495e-05	0.000636869
SNRNP25	1735.2	0.347383	0.00125479	0.0230292
SNRNP70	26432	0.187676	0.00198476	0.0319438
SNRPB	13384.8	0.180953	0.00264578	0.0393479
SNX17	2265.73	0.377722	0.000129146	0.00394261
SNX8	1201.82	0.351865	0.00301021	0.0430897
SORBS3	1989.22	0.318628	0.0011075	0.0207926
SOX12	4045.42	0.42514	5.97139e-08	6.68419e-06
SOX18	131.61	1.28549	0.000175633	0.00505148
SOX4	3446.64	-0.388157	3.74573e-05	0.00141893
SP5	6637.27	0.303636	0.000433036	0.0101997
SPATC1L	4875.31	0.300521	7.80557e-05	0.00260011
SPC24	1247.97	0.509178	3.11857e-05	0.00122234
SPOCK1	96.2244	-1.31203	0.00185556	0.0301377
SPRY4	381.119	0.984606	3.44166e-05	0.00133132
SPSB1	223.673	1.35077	5.34737e-07	4.23191e-05
SPTAN1	2058.59	-2.30964	9.96429e-92	1.23806e-87
SPTBN2	1371.68	0.509922	2.19815e-05	0.000907375
SREBF1	1313.88	0.357891	0.00289526	0.0417196
SRRM2	3710.53	0.278346	0.000790167	0.0162547
SRSF2	1618.23	0.478061	0.000151943	0.0045165
SSBP4	3229.42	0.278203	0.00103553	0.0199171
SSNA1	2479.79	0.264386	0.00343843	0.0473221
SSR2	7555.24	-0.205459	0.00233595	0.0363711
ST8SIA6	146.79	1.07953	0.000849978	0.0171734
STAG3L1	289.455	1.1554	6.84204e-06	0.000346675
STAG3L2	129.637	1.10196	0.00273413	0.0402507
STAG3L3	325.263	1.1358	7.06937e-06	0.000355615
STARD7	2597.47	0.456459	2.52954e-07	2.29412e-05
STK17A	603.472	-0.664535	7.60925e-05	0.00254838
STRA6	4889.85	0.391934	7.70683e-08	8.32672e-06
STT3B	4517.54	-0.232683	0.00183336	0.0299013
STUB1	1371.6	0.350006	0.00289771	0.0417196
SWI5	3151.83	-0.4253	2.68946e-05	0.00108495
TACC3	7796.34	0.368411	6.89447e-07	5.16047e-05
TAF1D	3532.54	-0.500944	3.94182e-09	6.12215e-07
TAOK2	1157.8	0.404379	0.00104174	0.0199713
TBC1D16	1449.58	0.507766	6.72791e-06	0.000342599
TBC1D17	1444.93	0.333889	0.00314543	0.0444619
TCEA2	2794.95	0.312372	0.000447907	0.0103656
TCF25	2560.3	0.420251	2.51575e-06	0.000151739
TCF3	4978.82	0.378623	5.42419e-07	4.26554e-05
TCN2	388.39	0.736234	0.000292909	0.00754803
TDO2	293.415	1.39693	5.68231e-07	4.44042e-05
TEAD4	822.444	0.405837	0.00355208	0.0485244
TEDC1	840.115	0.493445	0.000444018	0.0103656
TEDC2	1468.31	0.47346	0.000111006	0.00349177
TFRC	1066.31	-0.402802	0.00217871	0.0344847
THAP11	954.125	0.578397	0.000202048	0.00570555
THAP7	918.369	0.45706	0.0010867	0.0204989
THOC5	1145.61	0.448466	0.000257804	0.00691839
THOP1	5432.31	0.310799	3.45041e-05	0.00133132
TIMELESS	942.779	0.541712	0.000241448	0.00660792
TK1	1246.17	0.46372	0.000134866	0.00408711
TMCO5B	71.7438	1.45858	0.0013172	0.0239974
TMED3	2648.13	-0.311701	0.000551608	0.012217
TMEM132A	3083.71	0.329073	0.000153483	0.00454052
TMEM160	5253.04	0.337155	0.000168419	0.00487981
TMEM177	399.55	0.775995	8.47186e-05	0.00277738
TMEM187	508.835	0.540342	0.00266169	0.039512
TMEM203	882.737	0.610248	5.94632e-05	0.00206377
TMEM250	990.164	0.475442	0.000285165	0.00741251
TMEM70	528.253	-0.676195	8.38176e-05	0.00275512
TMSB10	115325	0.231318	0.00027356	0.00726067
TNFAIP2	134.716	-1.03436	0.00240333	0.0370949
TOMM40	4888.15	0.301067	5.47777e-05	0.00192808
TONSL	1992.48	0.319328	0.00103736	0.0199215
TOP3A	1315.01	0.44689	0.000306995	0.0077215
TP53I11	1047.63	0.489705	0.000566889	0.0125194
TP73-AS1	577.396	0.525812	0.0014865	0.0259771
TPGS1	3063.84	0.375349	0.000151767	0.0045165
TPPP3	693.275	0.445188	0.00329837	0.0460797
TPT1	28624.5	-0.189224	0.00300902	0.0430897
TPX2	3297.84	0.251332	0.00331359	0.046208
TRAIP	989.671	0.520816	0.000112692	0.00352694
TRAPPC9	506.619	0.63585	0.000245346	0.00668514
TRDC	8329.02	-0.852263	2.19855e-36	5.46339e-33
TRIR	7793.81	0.209509	0.00182746	0.0298766
TRMT2B	274.858	0.858068	0.000254722	0.00685047
TRMT61A	428.229	0.628319	0.00330068	0.0460797
TRUB2	870.503	0.496888	0.000486509	0.0110712
TSPO	1566.78	-0.452283	0.000773356	0.0159617
TSR3	3938.28	0.270929	0.00046723	0.0106912
TST	1531.27	0.450873	0.000150219	0.00449753
TTC29	765.262	0.589613	7.57956e-05	0.0025453
TUBA1C	2644.47	0.322225	0.00220006	0.03469
TUBB4B	10331.7	0.297198	1.11704e-05	0.000527726
TWIST1	196.544	0.845687	0.00258418	0.0388251
TWIST2	393.489	-1.01718	1.44514e-05	0.00064128
TXNIP	2349.05	-1.08013	1.56505e-29	3.24097e-26
UBC	63163.1	-0.199891	0.00249614	0.037915
UBE2C	1842.42	0.388222	0.000752815	0.0156942
UBE2J2	2917.26	0.276748	0.00140134	0.0250528
UBE2L3	4481.27	0.232403	0.00218512	0.0345421
UBL4A	1414.47	0.370292	0.00118882	0.0220136
UBTF	1678.43	0.433812	4.09859e-05	0.0015247
UBXN11	816.792	0.523802	0.000357814	0.00875165
UCHL1	3073.32	0.388835	4.93974e-05	0.00176368
UMPS	555.817	0.60901	0.000526611	0.0117895
UQCR10	4051.18	-0.2698	0.00361362	0.0491238
UQCRH	9200.03	-0.21097	0.00275738	0.0404014
URAD	6834.88	0.59136	5.38176e-17	3.34342e-14
UROS	1222.52	0.747071	2.97446e-10	5.86629e-08
USF2	2199.72	0.313271	0.00243719	0.0373853
USO1	893.919	-0.498716	0.000396938	0.0095028
USP5	6626.06	0.244538	0.000363079	0.0088456
VASN	1573.65	-0.602482	1.90523e-06	0.000118957
VEGFB	2017.01	0.348127	0.000504305	0.0113927
VENTX	1775.58	0.526497	4.61988e-06	0.000247422
VHL	3089.17	0.401214	3.11715e-06	0.000177663
VRTN	854.412	0.962763	2.96701e-11	6.70275e-09
VWA2	847.845	0.51914	0.000251073	0.00679646
WDR13	2148.38	0.316447	0.000894185	0.0177453
WDR4	1337.15	0.463399	5.35997e-05	0.00189737
WDR6	938.519	0.538093	0.000341504	0.00841903
WDR62	1182.92	0.400034	0.000884004	0.0176063
WIZ	879.088	0.440516	0.00287104	0.0415281
WNT5B	14769.5	0.278018	1.35441e-06	9.24648e-05
XRCC2	155.189	0.939877	0.00241426	0.0372174
XRCC3	1326.37	0.350409	0.00345954	0.0475495
Y_RNA	889.285	-0.584969	0.000515387	0.0116219
YDJC	1097.09	0.383846	0.00175641	0.0292932
ZAP70	6407.02	0.324964	1.25971e-05	0.000579699
ZDHHC12	1048.88	0.423169	0.00090172	0.0177787
ZFAS1	7260.52	-0.635318	4.12583e-20	3.66167e-17
ZFP36L1	1940.09	-0.322089	0.00135661	0.0245712
ZMAT3	799.975	-0.908608	1.84399e-09	3.01467e-07
ZNF219	1112.02	0.428373	0.00108723	0.0204989
ZNF358	4048.34	0.337669	9.67878e-06	0.000468806
ZNF395	162.285	1.01577	0.00141992	0.0252035
ZNF428	2982.64	0.324448	0.000413976	0.00983489
ZNF48	547.402	0.54672	0.00144027	0.0253476
ZNF496-DT	221.152	0.818064	0.00287995	0.0415603
ZNF512	553.164	0.622538	0.0002292	0.00634256
ZNF703	4799.07	-0.32142	2.50797e-05	0.00101503
ZNF771	754.759	0.575531	8.06811e-05	0.00266612
ZNRF3	1816.59	-0.307257	0.00220438	0.0347044
ZSCAN1	297.902	0.783283	0.000627682	0.0135398
ZWINT	1416.94	0.461435	0.000100595	0.00322969
